# A Pan-Cancer assessment of alterations of the kinase domain of ULK1, an upstream regulator of autophagy

**DOI:** 10.1101/702522

**Authors:** Mukesh Kumar, Elena Papaleo

## Abstract

Autophagy is a key clearance process to recycle damaged cellular components. One important upstream regulator of autophagy is the ULK1 kinase. Several structures of the ULK1 kinase domain have been solved, but a comprehensive study, including molecular dynamics, is missing. Also, an exhaustive description of ULK1 alterations found in cancer samples is presently lacking. We here applied a framework which links -omics data to structural protein ensembles to study ULK1 alterations from genomics data available for more that 30 cancer types. Moreover, we predicted the effects of mutations on ULK1 function and structural stability, accounting for protein dynamics and the different layers of changes that a mutation can induce in a protein at the functional and structural level.

We find that ULK1 is down-regulated in gynecological tumors. In other cancer types, ULK2 could compensate for ULK1 downregulation and, in the majority of the cases, no marked changes in expression have been found. 36 missense mutations of ULK1 are co-occurring with mutations in a large number of ULK1 interactors, suggesting a pronounced effect of the upstream steps of autophagy in many cancer types. Moreover, our results pinpoint that more than 50% of the ULK1 mutations that we studied are predicted to affect protein stability. Three mutations (S184F, D102N, and A28V) are predicted with only impact on kinase activity, either modifying the functional dynamics or the capability to exert effects from distal site to the functional and catalytic regions. The framework here applied could be extended to other protein targets to aid the classification of missense mutations from cancer genomics studies, as well as to prioritize variants for experimental validation, or to select the appropriate biological readouts for experiments.
