## Supplementary Table S1 for "A Pan-Cancer assessment of alterations of the kinase domain of ULK1, an upstream regulator of autophagy"

### Sheet: Pre-processing
CANCER TYPE	PRIMARY SITE	TP	NT	GTEX	number of genes-after preprocessing	number of genes-after-Normalization	number of genes-After-Filtering	ULK1 after filtering	notes
TCGA-BRCA	Breast	1102	113	//	56602	23192	18553	X
TCGA-GBM	Brain	156	5	//	56602	23192	18550	X
TCGA-OV	Ovary	422	0	108	58037	23258	18606	X	recount2
TCGA-LUAD	Lung	533	59	//	56602	23192	18553	X
TCGA-UCEC	Uterus	551	35	//	56602	23192	18553	X
TCGA-KIRC	Kidney	538	72	//	56602	23192	18553	X
TCGA-HNSC	Head and Neck	500	44	//	56602	23192	18553	X
TCGA-THCA	Thyroid	502	58	//	56602	23192	18474	X
TCGA-LUSC	Lung	502	49	//	56602	23192	18553	X
TCGA-PRAD	Prostate	498	52	//	56602	23192	18553	X
TCGA-GBM+LGG	Brain	671	//	1409	58037	23258	18606	X	recount2
TCGA-SKCM	Skin	103	1	974	58037	23258	18606	X	recount2
TCGA-COAD	Colorectal	478	41	//	56602	23192	18552	X
TCGA-STAD	Stomach	375	32	//	56602	23192	18553	X
TCGA-BLCA	Bladder	414	19	//	56602	23192	18552	X
TCGA-LIHC	Liver	371	50	//	56602	23192	18552	X
TCGA-CESC	Cervix	304	3	//	56602	23192	18552	X
TCGA-CESC	Cervix	304	//	11	58037	23258	18604	X	recount2
TCGA-CESC+UCEC+UCS	Uterus	610	//	90	57992	23258	18606	X	recount2
TCGA-KIRP	Kidney	288	32	//	56602	23192	18552	X
TCGA-PAAD	Pancreas	177	4	//	56602	23192	18552	X
TCGA-PAAD	Pancreas	178	//	197	57992	23258	18606	X	recount2
TCGA-ESCA	Esophagus	161	11	//	56602	23192	18553	X
TCGA-PCPG	Adrenal Gland	178	3	//	56602	23192	18553	X
TCGA-PCPG + ACC	Adrenal Gland	258		159	58037	23258	18606	X	recount2
TCGA-READ	Colorectal	166	10		56602	23192	18553	X
TCGA-TGCT	Testis	150	0	203	58037	23258	18606	X	recount2
TCGA-THYM	Thymus	120	2	595	58037	23258	18606	X	recount2 - blood
TCGA-KICH	Kidney	65	24
TCGA-MESO	Pleura	87	0	374	58037	23258	18606	X	recount 2 - lung for gtex
TCGA-UVM	Eye	80	0	N.A.
TCGA-DLBC	Lymph Nodes	48	0	595	58037	23258	18606	X	recount 2 - blood for gtex
TCGA-CHOL	Bile Duct	36	9

### Sheet: DEA
Table S1. Overall summary of the cancer types analyzed in our work. The table includes the full name of the cancer datasets, sample size, if GTEX has been used as a source of additional normal samples and the logFC estimated with the different pipelines detailed in the Methods.									ULK1	ENSG00000177169				ULK2	ENSG00000083290
CANCER TYPE	FULL NAME CANCER STUDY	PRIMARY SITE	Groups visualized in Figure 1	TP (Primary Solid Tumor)	NT (Solid Tissue Normal)	Healthy samples from GTEX	logFC(recount)	logFC-TSS	logFC-PLATE	logFC-EDGER-TSS		logFC(recount)	logFC-TSS	logFC-PLATE	logFC-EDGER-TSS
TCGA-BRCA	Breast Invasive Carcinoma	Breast	breast	1102	113	//	//	no DE	no DE	no DE			no DE	no DE	no DE
TCGA-GBM	Glioblastoma	Brain	not shown	156	5	//		-0.95	-0.97	-0.96			-1.27	-1.32	-1.14		down
TCGA-OV	Ovarian Serous Cystadenocarcinoma	Ovary	ovary	422	0	108	-1.97	NA	NA	NA		-1.59	NA	NA	NA
TCGA-LUAD	Lung Adenocarcinoma	Lung	lung-luad	533	59	//	//	no DE	no DE	0.4			-0.96	-1.02	-0.85
TCGA-UCEC	Uterine Corpus Endometrial Carcinoma	Uterus	uterus	551	35	//	//	-0.63	-0.63	-0.63			-0.88	-0.93	-0.88
TCGA-KIRC	Kidney Renal Clear Cell Carcinoma	Kidney	kidney-kirc&kirp	538	72	//	//	no DE	no DE	1.23			no DE	no DE	-0.35
TCGA-HNSC	Head and Neck Squamous Cell Carcinoma	Head and Neck	head&neck	500	44	//	//	0.53	0.51	0.53			no DE	no DE	-0.2
TCGA-THCA	Thyroid Carcinoma	Thyroid	thyroid	502	58	//	//	no DE	no DE	-0.24			no DE	no DE	0.0002
TCGA-LUSC	Lung Squamous Cell Carcinoma	Lung	lung-lusc	502	49	//	//	0.75	0.78	0.83		//	-0.82	-0.8			up/down
TCGA-PRAD	Prostate Adenocarcinoma	Prostate	prostate	498	52	//	//	no DEA	no DEA	0.018		//	no DEA	no DEA	-0.116
TCGA-GBM+LGG	Brain Lower Grade Glioma	Brain	brain	671	//	1409	-0.92	NA	NA	NA		-0.95	NA	NA	NA		down
TCGA-SKCM	Skin Cutaneous Melanoma	Skin	skin	103	1	974	-1.39	NA	NA	NA		no DE	NA	NA	NA		down/noDE
TCGA-COAD	Colon Adenocarcinoma	Colorectal	colorectal-coad	478	41	//	//	no DEA	no DEA	0.045		//	no DEA	no DEA	-0.225
TCGA-STAD	Stomach Adenocarcinoma	Stomach	stomach	375	32	//	//	no DEA	no DEA	-0.4		//	-0.59	-0.8	-0.69
TCGA-BLCA	Bladder Urothelial Carcinoma	Bladder	bladder	414	19	//	//	no DE	no DE	0.13		//	no DE	no DE	-0.18
TCGA-LIHC	Liver Hepatocellular Carcinoma	Liver	liver	371	50	//	//	no DE	no DE	0.11		//	-0.76	-0.55	-0.247
TCGA-CESC	Cervical Squamous Cell Carcinoma and Endocervical Adenocarcinoma	Cervix	not shown	304	3	//	//	no DE	no DE	no DE		//	no DE (-0.47)	no DE	noDE(-0.45)		noDE/ulk2 -0.45
TCGA-CESC	Cervical Squamous Cell Carcinoma and Endocervical Adenocarcinoma	Cervix	cervix	304	//	11	-1.11	NA	NA	NA		-1.19	NA	NA	NA		down
TCGA-UCEC+UCS	Uterine Carcinosarcoma	Uterus	not shown	610	//	90	-1.49	NA	NA	NA		-1.08	NA	NA	NA		down
TCGA-KIRP	Kidney Renal Papillary Cell Carcinoma	Kidney	kidney-kirc&kirp	288	32	//	//	no DE	no DE	0.025		//	NA	NA	0.045
TCGA-PAAD	Pancreatic Adenocarcinoma	Pancreas	not shown	177	4	//	//	no DE	no DE	no DE		//	no DE	no DE	noDE		noDE
TCGA-PAAD	Pancreatic Adenocarcinoma	Pancreas	pancreas	178	//	197	-2.11	NA	NA	NA		-0.73	NA	NA	NA		down
TCGA-ESCA	Esophageal Carcinoma	Esophagus	esophagus	161	11	//	//	-0.949	no DE	-0.922			-0.72	no DE	-0.7
TCGA-PCPG	Pheochromocytoma and Paraganglioma	Adrenal Gland	not shown	178	3	//	//	no DE	no DE	no DE		//	no DE	no DE	no DE
TCGA-PCPG + ACC	Adrenocortical Carcinoma	Adrenal Gland	adrenal-gland	258		159	noDE	NA	NA	NA		no DE	NA	NA	NA
TCGA-READ	Rectum Adenocarcinoma	Colorectal	colorectal-read	166	10	//	//	no DE	no DE	-0.87		//	-0.98	-0.83	-0.944
TCGA-TGCT	Testicular Germ Cell Tumors	Testis	testis	150	0	203	0.52	NA	NA	NA		-2.17	NA	NA	NA		up/down
TCGA-THYM	Thymoma	Thymus	thymus	120	2	595	-0.82	NA	NA	NA		no DE	NA	NA	NA		down/ no DE
TCGA-KICH	Kidney Chromophobe	Kidney	kidney-kich	65	24	//	//	1.18	1.15	1.23		//	no DE	-0.52	-0.35
TCGA-MESO	Mesothelioma	Pleura	pleura	87	0	374	no DE	NA	NA	NA		0.97	NA	NA	NA		no DE/up
TCGA-DLBC	Lymphoid Neoplasm Diffuse Large B-cell Lymphoma	Lymph Nodes	not shown	48	0	595	-2.92	NA	NA	NA		-0.76	NA	NA	NA		down
TCGA-CHOL	Cholangiocarcinoma	Bile Duct	not shown	36	9	//	//	no DE	no DE	0.22		//	0.8	no DE	0.937
