## Supplementary TableS2 for "A Pan-Cancer assessment of alterations of the kinase domain of ULK1, an upstream regulator of autophagy"

### Sheet: MUTATIONS
Table S2. Overview of the mutations found in the different cancer datasets for ULK1 and corresponding OncodriveCLUST, FATHMM, REVEL, SIFT, POLYPHEN results
CANCER_TYPE	MUTATION	DRIVER-GENE POTENTIAL (OncodriveCLUST)	FATHMM	MUTATION	REVEL SCORE	SIFT	POLYPHEN	COSMIC
GBM	G12D	none	cancer (-0.99)	G12D	0.308	deleterious	benign	X
GBM	A28V	none	passenger (1.35)	A28V	0.377	deleterious	possibly damaging	X
BRCA	L215P	none	passenger (1.05)	L215P	0.716	deleterious	probably damaging	X
OV	D268H	none	passenger(1.45)	D268H	0.225	deleterious	probably damaging	NO
LUAD	R152L	yes	passenger(1.07)	R152L	0.226	deleterious	probably damaging	X
UCEC	A101T	yes	passenger(0.82)	A101T	0.373	deleterious	probably damaging	NO
UCEC	D279N	yes	passenger(1.56)	D279N	0.152	deleterious	benign	X
UCEC	F273V	yes	passenger(1.57)	F273V	0.37	deleterious	benign	X
UCEC	N86T	yes	passenger(1.48)	N86T	0.049	deleterious	benign	X
UCEC	N96D	yes	passenger(1.59)	N96D	0.376	deleterious	probably damaging	NO
UCEC	S195P	yes	passenger(1.47)	S195P	0.531	deleterious	probably damaging	NO
UCEC	S56Y	yes	passenger(0.76)	S56Y	0.393	deleterious	probably damaging	X
UCEC	V211I	yes	passenger(1.54)	V211I	0.04	tolerated	benign	NO
HNSC	D113E	none	passenger(0.93)	D113E	0.318	deleterious	probably damaging	NO
HNSC	S184F	none	passenger(1.26)	S184F	0.797	deleterious	probably damaging	NO
LUSC	D138N	none	cancer(-2.13)	D138N	0.769	deleterious	probably damaging	NO
LUSC	R252L	none	passenger(0.89)	R252L	0.31	deleterious	probably damaging	NO
LUSC	G183V	none	passenger(0.76)	G183V	0.766	deleterious	probably damaging	NO
LUSC	G167A	none	cancer(-1.66)	G167A	0.91	deleterious	probably damaging	NO
LGG	D102N	none	passenger(1.33)	D102N	0.364	deleterious	probably damaging	NO
SKCM	Y171H	none	passenger(0.89)	Y171H	0.121	tolerated	probably damaging	NO
COAD	S56Y	yes	passenger(0.76)	S56Y	0.393	deleterious	probably damaging	X
COAD	A125T	yes	passenger(0.80)	A125T	0.741	deleterious	probably damaging	X
COAD	P250S	yes	passenger(0.97)	P250S	0.082	tolerated	benign	X
COAD	R137C	yes	passenger(0.47)	R137C	0.843	deleterious	probably damaging	NO
COAD	E246D	yes	passenger(0.84)	E246D	0.187	deleterious	probably damaging	NO
STAD	R137H	yes	passenger(0.45)	R137H	0.796	deleterious	probably damaging	X
STAD	L78Q	yes	passenger(1.00)	L78Q	0.539	deleterious	probably damaging	X
STAD	R252W	yes	passenger(0.78)	R252W	0.321	deleterious	probably damaging	X
STAD	M177V	yes	passenger(0.90)	M177V	0.632	deleterious	probably damaging	X
STAD	R261C	yes	passenger(1.45)	R261C	0.391	deleterious	probably damaging	X
BLCA	F14L	no	cancer(-0.77)	F14L	0.205	deleterious	benign	NO
BLCA	F81L	no	passenger(0.93)	F81L	0.215	tolerated	benign	X
BLCA	I135V	no	passenger(1.45)	I135V	0.14	tolerated	possibly damaging	NO
LIHC	A154S	no	passenger(-0.60)	A154S	0.06	tolerated	benign	X
PAAD	D138N	none	cancer(-2.13)	D138N	0.769	deleterious	probably damaging	NO
PAAD	R261H	none	passenger(1.48)	R261H	0.345	deleterious	probably damaging	NO
KIRP	A169T	none	passenger(0.64)	A169T	0.751	deleterious	probably damaging	NO

### Sheet: interactome
UNIPROT ID	INTERACTOR	CO-OCCURRENCE
Q14457	BECN1	CESC,UCEC	ULK1 phosphorylate Beclin-1 at S-15 and S-30 required for autophagy induction .	PMID: 28903979,PMID:26118643,PMID:29313410
Q8N4C8	MINK1	CESC,GBM,UCEC
P62820	RAB1A		RAB1A is a GTP binding protein interact to ULK1 complex in association with c9orf72.These interactions of C9orf72 to RAB1A failitate the Rab1a‐dependent trafficking of the ULK1 autophagy initiation complex to the phagophore	PMID: 27334615,PMID: 27334615
Q15154	PCM1	GBM,BLCA,COAD,PAAD,STAD,UCEC
Q9H0R8	GABARAPL1	COAD,PAAD,UCEC	ULK1 interact with GABARAPL1 more strongly than GABARAP. GABARAPs positvely regulate the expression/activity of ULK1 ,by binding to the ULK1 complex	PMID:31208283
O75143	ATG13	COAD,UCEC	ATG13(Ser318-P) Interact with the c-terminal domain of ULK1(829-1001) and promote the ULK1 activation and autophagy	PMID: 23295650
O95166	GABARAP	BLCA,UCEC	GABARAP interact with the proline and serin rich domain of ULK1 less strongly than GABARAPL1 and promote ULK1 activation and autophagy	PMID:31208283
P54619	PRKAG1	BRCA, SKCM,STAD,UCEC	PRKAG1 is the subunit of AMPK which phosphorylate ULK1 in multiple site(S467, S555, S574, and S637,S317 and S777 ) and regulate ULK1 activity	PMID: 21454792
Q9C0C7	AMBRA1	GBM,COAD,PAAD,SKCM,STAD,UCEC	AMBRA1 phosphorylation at S-465 and S-635 promote autophagy by releasing AMBRA1 from Dyein Complex	PMID:26118643,PMID:20921139,PMID:23186163
P62987	UBA52	STAD,
Q8TDY2	RB1CC1	GBM, SKCM,PAAD,STAD,UCEC	RB1CC1 also known as FIP200 directly bind with ULK1 promoter as well as ULK1 protein,forms ULK1-ATG13-RB1CC1 complex and promote the autophagy	PMID:23262492
O75385	SDCBP	UCEC	SDCBP is phosphorylated (S-6 ) downstream substrate of ULK1 which regulate the endocytic trafficking	PMID:26118643
Q9P2M4	TBC1D14	CESC,COAD,HNSC,PAAD,STAD,UCEC	TBC1 interact with ULK1 and RB1CC1 and negatively regulate the induction of autophagy.The interaction between ULK1 and TBC1D14 was mapped to residues 224–330 in the TBC domain of TBC1D14.	PMID: 22613832,PMID:26711178
Q13490	BIRC2	CESC,COAD,PAAD,UCEC	BIRC2 also know as cellular inhibitor of apoptosis protein-1 (cIAP1) promote autophagy.It translocate with ULK1, LC3 and TOM20 during mitophagy	PMID:27693792
Q13501	SQSTM1	BLCA,COAD,PAAD,UCEC	ULK1 phosphorylate SQSTM1 at S-405,S-409 and promote the ubiqutination and removal of damaged protein-P62 during proteotoxic stress. Autophagy promoter	PMID:25723488
Q16625	OCLN	SKCM,UCEC
Q9H492	MAP1LC3A	PAAD,STAD,UCEC	ULK1 interact with MAP1LC3A moderately compared to MAP1LC3 and negatively regulate the activity of ULK1	PMID:31208283
Q16543	CDC37	CESC,LUSC,PAAD,UCEC	Ulk1 and Hsp90-Cdc37 stabilizes and activates Ulk1, this process phosphorylate ATG13 and separate it from ULK1.Ulk1-mediated phosphorylation of Ser339 in Cdc37 compromised the recruitment of client kinases to a complex comprising Cdc37 and heat shock protein 90 (Hsp90)	PMID: 21855797
Q99689	FEZ1	LUSC,STAD,UCEC	FEZ1 (also known as UNC-76) is phosphorylated at S-143 by ULK1(UNC-51) and promote its affinity for UNC-76 SYT-1/synaptotagmin-1	PMID:19056884
Q13131	PRKAA1	GBM,CESC,COAD,PAAD,UCEC	subunit of AMPK phosphorylate ULK1 and helps in ATG9 localization, in other report contrastingly AMPKα at Thr172 phosphrylation by ULK1 inhibit the activity of AMPK	PMID: 22932492,PMID: 24988326,,PMID: 21258367,PMID:21460634
P54646	PRKAA2	COAD,PAAD,STAD,UCEC	subunit of AMPK phsophorylate ULK1 at Ser-555 and helps in ATG9 localization and autophagy	PMID: 24988326,PMID: 21072212,PMID: 21258367,PMID:21460634
O15530	PDPK1	HNSC, COAD,PAAD,UCEC
P02686	MBP	CESC,STAD,UCEC	ULK1 phosphorylates MBP required for the activity of ATG13-FIPI200	PMID:19258318
Q96KP1	EXOC2	GBM,CESC,SKCM,UCEC
Q7Z3C6	ATG9A	BRCA,CESC,COAD,STAD,UCEC	ULK1 mediated phosphorylation of ATG9 at S-14 require for nucleation of phagophore membrane and autophagosome formation	PMID: 27934868
Q676U5	ATG16L1	SKCM,UCEC	ULK1 phosphorylate ATG16L1 at S-278 under both starvation and infection.	PMID:31126908
Q9BVC4	MLST8	UCEC
Q9Y478	PRKAB1	COAD,STAD,UCEC	subunit of AMPK phsophorylate ULK1 at Ser-555 and helps in ATG9 localization and autophagy. In another report phsophorylation of PRKAB1 and PRKAB2 by ULK1 reduce their activity	PMID: 24988326,PMID: 21072212,PMID: 21258367,PMID:21460634
P11234	RALB	PAAD,UCEC	Autophagy promoter.Through direct binding to Exo84, RalB induces the assembly of catalytically active ULK1 and Beclin1-VPS34 complexes on the exocyst, which are required for isolation membrane formation and maturation	PMID:21241894
A1A4Y4	IRGM		IRGM interacts with ULK1 and Beclin 1 and promotes their co-assembly thus governing the formation of autophagy initiation complexes and act as preventive mechanism against microbial infections	PMID: 25891078
###
ULK2		CESC,COAD	ULK2 interact to ULK1 in presence of ATG13 (as adaptor) and promote autophagy	PMID: 22024743
