## Supplementary TableS3 for "A Pan-Cancer assessment of alterations of the kinase domain of ULK1, an upstream regulator of autophagy"

### Sheet: ddG_prediction
MUTATION		DDG - xray		DDG - c22star			DDG- c27		NOTES			MUTATIONS FROM LITERATURE
		Average ddg		Average ddg	stdev		Average ddg	stdev						DDG - xray	DDG - c22star		DDG- c27			NOTES
GA12D	GBM	2636		2362	1.58		2572	1022						ddG(kcal/mol)	Average ddG(kcal/mol)	stdev	Average ddG(kcal/mol)	stdev
FA14L	BLCA	2353		2073	0.845		1.9	0.62				K46R		-0.056	0.445	0.49	0.547	0.451	PMID: 25551253	kinase inactive but behave as wild-type ULK1, no dominant negative behavior
AA28V	GBM	1671		-0.629	0.913		-0.362	1062	close to K46, cat. spine and belonging to gly-rich loop			K46N		2534	3042	0.432	3146	0.409	PMID: 10624947	kinase inactive, dominant negative autophagy
SA56Y	UCEC; COAD	43368		23.45	6851		19368	10087	C-helix			K46I		0.729	0.434	0.659	0.416	0.722	PMID: 9600096	inactive kinase
LA78Q	STAD	3895		3036	0.521		3265	0.463	in front of C-helix - belong to catalytic spine			K50A		0.71	0.528	0.216	0.486	0.213	PMID: 28553505	negligibly decreased the phosphorylation of mATG13
FA81L	BLCA	2063		1721	0.942		1404	0.93	in front of C-helix			L53A		0.962	0.982	0.345	1.13	0.26	PMID: 28553505	negligibly decreased the phosphorylation of mATG13
NA86T	UCEC	0.31		1049	0.706		0.253	0.225	in a loop solvent exposed			Y89A		2.92	3824	0.646	3489	0.632	PMID: 28553505	significantly decreased the phosphorylation of mATG13
NA96D	UCEC	0.507		0.276	0.792		0.411	0.769	in a loop solvent exposed - proximity of ATP binding site?			S174A		-0.11	0.036	0.507	-0.249	0.147	Loska et al,2012 PhD thesis 2012-04-12T14:28:43,uk.bl.ethos.553449	mutation make it hyperactive
AA101T	UCEC	2734		1834	0.578		2185	0.524				T180A		0.004	0.064	0.315	0.157	0.789	PMID: 21819378	inhibit autophaosphorylation
DA102N	LGG	-0.306		-0.331	0.348		-0.361	0.369	solvent exposed but perhaps close to substrate binding region?			S184A		2159	-0.306	0.285	-0.203	0.299	Loska et al,2012 PhD thesis 2012-04-12T14:28:43,uk.bl.ethos.553449	inactivity of ulk1 kinase
DA113E	HNSC	-0.091		-0.164	0.456		-0.261	0.616	solvent exposed			TA180D		-1416	-0.416	0.573	-0.073	0.757	Loska et al,2012 PhD thesis 2012-04-12T14:28:43,uk.bl.ethos.553449	Kinase inactive similar to K46N
AA125T	COAD	3274		2049	1.36		2396	1289	buried / packed area			SA184D		1.72	0.769	0.47	-0.533	0.537	Loska et al,2012 PhD thesis 2012-04-12T14:28:43,uk.bl.ethos.553449	Kinase inactive similar to K46N
IA135V	BCLA	1.18		0.966	0.262		0.96	0.378	in front of HDR			M92A		3014	2586	0.456	2646	0.353	PMID: 21795849	kinase dead
RA137C	COAD	2362		2039	0.642		1229	1041	belongs to HDR
RA137H	STAD	5501		4163	1836		4877	2701	belongs to HDR
DA138N	LUSC;PAAD	2425		-0.45	0.693		-0.309	0.999	belongs to HDR
RA152L	LUAD	-0.168		0.03	0.344		0.126	0.454	solvent exposed
AA154S	LIHC	0.458		0.109	0.585		0.083	0.548	solvent exposed
GA167A	LUSC	-0.349		-0.636	0.798		0.226	1609	belong to DFG
AA169T	KIRP	2135		2325	1834		1164	1254	next to DFG/ close to HDR
YA171H	SKCM	1922		1841	0.63		1292	0.535	close to regulatory spine / it is in interesting position for gating function?
MA177V	STAD	0.695		1067	0.916		0.365	0.426	solvent exposed
GA183V	LUSC	9727		3305	2603		4192	3396	in front of HDR
SA184F	HNSC	0.565		-1328	0.495		-1246	0.538	in front of HDR
SA195P	UCEC	5.89		6172	1257		5722	0.914	solvent exposed / end of helix
VA211I	UCEC	-1365		-1019	0.416		-1048	0.459	protein core
LA215P	BRCA	8.18		6308	1661		6395	1367	protein core/ helix
EA246D	COAD	0.094		0.22	0.36		0.16	0.326	solvent exposed
PA250S	COAD	2077		1922	0.649		2.19	0.617	protein core/ end of helix
RA252L	LUSC	0.039		-0.736	0.323		-0.836	0.377	interface between helix/loop
RA252W	STAD	0.754		0.643	0.929		0.522	1115	interface between helix/loop
RA261C	STAD	2.87		1836	1106		1741	0.788	close to APE
RA261H	PAAD	2624		1.62	1235		1626	0.996	close to APE
DA268H	OV	4562		1487	1.2		2149	1214	solvent exposed
FA273V	UCEC	4501		2757	1157		1.68	1459	protein core
DA279N	UCEC	0.074		0.034	0.446		-0.208	0.397	solvent exposed
SELF-MUTATIONS
SA184S		-0.001		-0.003	0.006		-0.004	0.007
VA211V		0		-0.002	0.01		-0.004	0.017
RA252R		-0.027		-0.144	0.174		-0.068	0.082

### Sheet: PSN-HUBs
Table S3.	Overview of hub analyses using the MD ensembles of ULK1 kinase domain and the CABS Flex ensembles. The hub degree is reported
MUTATION		HUBS - C22star	HUB- C27	HUBS-cabs_flex	cabs_flex-MUTANTS
GA12D	GBM	0	0	0
FA14L	BLCA	4	4	3	4
AA28V	GBM	0	0	3
SA56Y	UCEC; COAD	0	0	3
LA78Q	STAD	0	0	0
FA81L	BLCA	0	0	0
NA86T	UCEC	0	0	0
NA96D	UCEC	next to hub C95 4	3	0	0
AA101T	UCEC	3	3	4	0
DA102N	LGG	0	0	0
DA113E	HNSC	0	0	0
AA125T	COAD	4	4	0	0
IA135V	BCLA	0	0	0
RA137C	COAD	3	0	5	0
RA137H	STAD	3	0	5	0
DA138N	LUSC;PAAD	3	3	3	0
RA152L	LUAD	0	0	0
AA154S	LIHC	0	0	3
GA167A	LUSC	0	0	0
AA169T	KIRP	0	0	0
YA171H	SKCM	0	0	0
MA177V	STAD	0	0	5
GA183V	LUSC	0	0	0
SA184F	HNSC	0	0	0
SA195P	UCEC	0	0	0
VA211I	UCEC	0	0	3
LA215P	BRCA	0	0	4
EA246D	COAD	0	0	3
PA250S	COAD	0	0	0
RA252L	LUSC	0	0	0
RA252W	STAD	0	0	0
RA261C	STAD	0	0	0
RA261H	PAAD	0	0	0
DA268H	OV	0	0	0
FA273V	UCEC	0	0	0
DA279N	UCEC	0	0	0
