## Supplementary Table S4 for "A Pan-Cancer assessment of alterations of the kinase domain of ULK1, an upstream regulator of autophagy"

### Sheet: FoldX mutations DDG
	WT Residue type	Chain ID	Residue #	G	A	V	L	I	M	F	W	P	S	T	C	Y	N	Q	D	E	K	R	H
	P	A	3	0.0265	-0.03397	0.17018	-0.25645	0.04093	-0.40567	0.15653	-0.15931	-0.00075	-0.14584	0.07647	-0.11057	0.26638	-0.19192	-0.26156	-0.22801	-0.27878	-0.1853	-0.26898	0.01979
	G	A	4	0	1.32442	2.76496	2.0896	2.70237	2.17132	3.30094	3.898	2.46226	1.3127	2.56988	2.00027	3.47728	1.46814	2.43474	1.29431	2.12302	1.89214	1.74795	3.45523
	R	A	5	0.52504	0.38676	0.43611	0.20641	0.32176	0.18027	0.15316	0.46818	0.59987	0.37109	0.37596	0.46632	0.22011	0.23315	0.13226	0.13693	-0.00891	0.09294	-0.01198	0.40351
	G	A	6	0	2.74724	4.84857	3.54289	4.84153	3.19132	3.71308	4.18242	5.37669	3.27941	4.69424	3.27032	3.9079	3.06768	3.19136	3.17085	3.19121	3.05991	3.11768	4.12977
	G	A	7	0	2.19133	4.37081	2.87124	5.12858	2.41274	3.81026	4.26819	4.27119	2.77941	4.04072	2.80122	4.2195	2.92243	3.00087	3.40996	3.15354	2.56019	3.02206	4.0601
	T	A	8	0.67004	0.21466	-0.01625	-0.5338	-0.34032	-0.73031	-0.68812	-0.46024	0.86742	0.30816	-0.00155	0.0178	-0.51649	0.21095	-0.13744	0.78092	0.45394	-0.4153	-0.26944	0.42289
	E	A	9	2.02282	1.00014	0.41463	-0.20962	0.16649	-0.2281	-0.09432	0.60878	3.43985	1.39466	0.92712	0.77797	0.0386	0.83103	0.53308	0.4713	-0.03627	0.26592	0.73277	1.05114
	T	A	10	0.76117	0.41793	-0.04885	-0.50735	-0.49772	-0.35525	-0.17272	0.23142	0.58838	0.56275	-0.0013	0.23561	-0.17332	0.3416	0.09545	0.5723	0.29439	-0.20612	-0.087	0.4988
	V	A	11	3.36482	1.84082	-0.00172	0.51739	-0.23718	0.52293	5.69178	10.8288	2.42919	2.79211	1.98619	1.1902	8.73036	2.00652	2.25946	2.87586	2.67068	2.65468	3.22936	5.65552
	G	A	12	0	2.1438	3.03648	2.17094	2.93927	1.87007	1.88554	2.24247	4.96722	1.99839	2.88259	2.17271	2.1343	2.28411	2.16704	2.36217	2.41251	1.87691	1.98215	2.45296
	K	A	13	1.19079	0.7675	1.02506	0.06553	0.7833	0.14921	0.59307	0.65486	-0.20976	1.01832	1.49787	0.74572	0.52992	0.54305	0.03702	0.81621	0.33766	-0.01489	0.13516	0.889
	F	A	14	6.22162	4.82154	2.68374	2.07324	2.4488	1.41113	-0.0154	2.15004	6.25313	5.13418	3.75587	4.16157	1.25849	4.72385	4.43272	6.65636	5.77863	4.31748	5.19506	3.48183
	E	A	15	1.42865	0.62671	-0.17661	-0.49655	-0.2402	-0.66347	4.04198	4.9454	2.97135	1.02833	0.64435	0.55406	4.90808	1.58286	0.44734	1.4506	-0.05671	0.28316	0.73159	3.75327
	F	A	16	5.30969	4.2035	3.94845	1.67638	3.84669	1.33551	-0.01624	3.10944	5.38743	4.61463	4.51964	3.76589	1.73241	4.79886	4.34266	6.14629	5.28028	4.4588	5.39027	3.60028
	S	A	17	1.19001	0.55557	-0.08957	-0.51542	-0.40539	-0.37806	-0.37539	0.30645	0.73159	-0.01127	0.13038	0.43807	-0.15127	-0.06871	0.12508	0.87015	0.86354	-0.02768	0.28616	0.78724
	R	A	18	1.0698	0.59645	0.85963	-0.56086	0.40307	-0.49052	0.47236	0.68245	0.58006	0.82707	1.18087	0.72691	0.2625	0.44648	0.09696	0.91464	0.39995	-0.24453	-0.03258	0.80353
	K	A	19	0.48136	0.26161	0.78863	0.11906	0.65466	0.28121	0.36204	0.68937	0.53311	0.36582	0.83167	0.49178	0.4396	0.52762	0.01743	0.57389	0.26876	-0.01985	-0.00664	0.68067
	D	A	20	1.36261	0.86001	1.7541	0.31218	1.30545	0.24962	0.30019	0.80412	2.36526	1.33275	1.9172	1.19251	0.52096	0.63258	0.8996	-0.00884	0.93512	0.64405	0.74553	1.05045
	L	A	21	2.36573	1.91841	1.11726	-0.01004	0.77957	0.01153	2.36963	2.49527	2.54905	2.44934	1.59865	1.58263	2.491	1.79423	1.66604	2.01052	1.69802	1.18129	1.49765	2.76269
	I	A	22	2.88919	2.38235	1.05387	0.49647	-0.00608	-0.08091	1.72881	2.0036	4.08698	2.43303	2.3192	1.95811	2.29494	2.03478	1.77202	1.87743	1.95913	1.56044	1.61304	2.95312
	G	A	23	0	0.49455	1.51054	-0.30872	0.98022	-1.04398	-0.27289	0.33317	5.85669	0.24923	1.32034	0.31496	0.04093	0.06421	0.14499	1.58422	1.78139	-0.49408	-1.20301	0.28873
	H	A	24	0.50151	0.28036	0.56898	-0.52726	0.19985	-0.64423	-0.59201	-0.41519	0.20996	0.31235	0.49189	0.21983	-0.42054	-0.00683	-0.15604	-0.05065	-0.13541	-0.38961	-0.24879	0.03748
	G	A	25	0	1.65064	3.52364	1.85325	3.53565	1.46616	1.59318	1.74727	4.70858	1.52651	3.35305	1.93395	1.62917	1.53423	2.11723	1.22403	2.06864	2.00661	1.68584	1.75086
	A	A	26	0.47689	0	-0.0303	-0.70476	-0.43855	-0.79509	-0.46934	-0.18544	-0.46332	0.06092	0.11857	0.02384	-0.29698	-0.34285	-0.53665	-0.37607	-0.78244	-0.60988	-0.31314	-0.00238
	F	A	27	2.55805	2.26119	1.26938	0.28175	1.02447	0.58886	-0.00971	0.51575	2.88861	2.51215	2.02669	2.03088	0.32099	1.91353	1.69045	2.38661	1.59169	1.26365	1.62282	1.50711
	A	A	28	1.09066	0	-0.62869	-0.20363	-0.33604	-1.25295	-0.79993	-0.16562	1.22784	0.36933	0.11032	-0.12378	-0.42491	1.01424	0.64407	2.21858	1.70214	0.51242	0.74727	0.87041
	V	A	29	2.75526	1.54428	-0.00165	0.28425	-0.00695	-0.01475	3.63842	4.51838	3.4159	2.16674	1.47674	1.35648	4.39286	2.47982	1.22059	3.03598	1.63709	0.83215	1.18124	3.9832
	V	A	30	3.46101	2.15676	0.00073	-0.42185	-0.30446	-0.39948	2.64544	3.25481	3.98204	2.88374	1.44545	1.5289	2.59704	2.40977	1.77249	3.75229	2.75843	1.03258	0.93357	3.04137
	F	A	31	5.13311	3.74673	2.35059	1.19111	2.822	1.12906	-0.01567	1.4225	5.24541	4.3748	3.58368	3.38401	0.48541	3.58144	3.59582	5.12725	4.32514	2.91661	3.67938	2.71612
	K	A	32	2.27233	1.06538	0.60311	-0.87307	0.7108	-0.36148	0.41173	1.06451	4.07443	1.97132	1.98432	0.76219	1.01489	0.56989	0.58538	2.87424	1.55529	-0.03252	0.24069	1.47507
	G	A	33	0	3.64315	11.3558	12.9039	13.9408	9.42108	29.0783	44.0797	8.50605	6.34991	11.7478	6.12465	35.124	11.2162	13.3408	12.999	14.4474	15.7942	20.7031	28.9172
	R	A	34	1.44123	0.95184	0.83543	0.22625	0.54623	0.05801	0.52666	0.27736	3.27785	0.89736	0.87745	0.80376	0.60428	0.89613	0.59768	2.31001	1.45659	0.23655	-0.02569	1.17506
	H	A	35	2.61006	1.23445	0.66408	-0.97997	0.65851	-1.08338	0.70046	2.11524	4.63811	2.19845	1.92876	0.89499	1.71216	0.91824	1.07504	1.60816	1.58799	0.39088	1.02612	0.22352
	R	A	36	1.12803	0.76927	1.14692	-0.05132	0.61283	0.04992	0.76993	1.33267	2.98036	0.80429	1.04867	0.97066	0.76659	0.65722	0.51653	1.28824	1.05946	0.07243	-0.0208	1.29374
	A	A	37	0.28827	0	0.58255	-0.48266	0.30915	-0.38698	-0.39239	-0.05685	2.58638	0.0072	0.64651	0.14512	-0.36662	-0.03216	-0.17295	-0.02367	-0.16548	-0.41123	-0.43087	0.18611
	A	A	38	0.38407	0	0.69997	-0.53817	0.38804	-0.67099	-0.64738	-0.17618	2.52299	0.24866	0.97682	0.12616	-0.45565	-0.01468	-0.177	0.04276	-0.04235	-0.53673	-0.52435	0.04492
	H	A	39	-0.40763	-0.05874	0.72875	-0.2416	0.858	-0.26972	-0.31213	0.05694	1.86204	0.01214	0.67933	0.00752	-0.21579	-0.12769	-0.1702	-0.03427	-0.14999	-0.43035	-0.27987	0.04208
	D	A	40	-0.31508	0.29488	1.24284	-0.02887	1.66059	-0.01343	-0.13825	0.26904	2.20915	0.09362	1.12803	0.12678	-0.10231	-0.21931	0.05364	-0.00125	-0.01947	-0.12863	-0.06881	0.17556
	L	A	41	2.27308	1.35185	1.41885	-0.01058	1.08725	-0.34795	0.57849	1.15458	4.5671	1.57814	1.40164	0.99784	0.75402	1.18985	0.70141	1.3566	0.96133	0.28544	0.46174	1.18784
	E	A	42	0.95833	0.27085	-0.09015	-0.77621	-0.49339	-0.76748	-0.23004	-0.12587	-0.28725	0.521	0.07422	-0.01919	-0.21127	0.18323	-0.0269	0.72366	-0.01862	-0.22456	0.06894	0.435
	V	A	43	4.1957	2.70887	-0.00293	1.84464	0.68001	1.92578	8.00774	16.0264	5.90293	3.34197	2.47109	1.99962	10.586	3.61153	5.00539	5.46792	5.99806	6.54478	8.74745	7.51576
	A	A	44	1.5065	0	-0.1043	-0.87355	-0.03266	-1.31271	6.32041	5.72283	9.29065	1.33532	1.34335	0.61228	8.69905	2.39038	0.80942	3.46435	1.73949	1.25041	0.92227	9.83042
	V	A	45	5.35189	3.44268	-0.00367	0.56826	-0.34255	1.19241	8.05316	19.5638	5.33952	4.60335	2.5896	2.39772	12.4736	2.79069	4.33192	3.76688	4.65465	6.66208	10.7581	6.58383
	K	A	46	4.54064	2.80594	0.99722	0.25885	0.43445	0.48564	2.76684	4.0378	4.63805	4.07206	2.79983	2.43395	3.25321	3.04163	1.97794	5.36294	5.01242	-0.02245	0.44455	3.79189
	C	A	47	1.85999	0.70412	-0.96128	-0.98171	-0.32217	-0.57043	-0.35456	0.51676	4.39378	1.11842	0.59861	-0.00166	0.05511	0.76171	0.79622	0.97951	1.0379	0.18317	0.52005	1.30258
	I	A	48	2.83127	2.05942	0.96169	0.65315	-0.01292	0.987	5.35063	11.6146	0.69747	3.19199	2.29274	1.71568	7.73795	2.13838	3.09588	2.59156	2.37567	3.99246	5.16975	4.25877
	N	A	49	1.19527	0.41587	0.63382	-0.16162	0.99441	-0.40691	-0.14156	0.68265	6.56498	1.29391	1.22111	0.54507	0.00418	-0.00779	0.84566	0.46174	0.8361	0.35197	0.84773	0.93763
	K	A	50	0.72639	0.52835	0.81074	-0.30186	0.43419	-0.35768	-0.04593	-0.05189	-0.57087	0.6578	0.84001	0.53591	0.02499	0.56804	0.16749	0.52165	0.21405	-0.01585	0.06021	0.59921
	K	A	51	0.43572	0.13378	0.61996	0.06776	0.42002	0.11863	0.20328	0.3624	1.19736	-0.02174	0.18876	0.52197	0.28935	0.18921	-0.09613	0.04386	-0.28751	-0.01024	0.05682	0.44608
	N	A	52	1.01934	0.574	0.73848	-0.4187	0.508	-0.45866	-0.66692	-0.028	1.57601	1.04866	1.26155	0.74988	-0.30251	-0.0105	0.24351	0.31972	0.43945	-0.0556	0.01741	0.07129
	L	A	53	1.43447	0.98222	1.3867	-0.00537	0.68336	0.23241	0.5741	1.20015	0.0455	1.46028	1.79403	1.4837	0.84659	1.64839	1.19423	0.93699	0.90568	0.80488	1.14426	1.71109
	A	A	54	0.19733	0	0.21192	-0.31802	-0.03477	-0.36136	-0.25393	-0.20917	-0.55782	0.08751	0.2145	0.28343	-0.17012	0.0855	-0.1853	-0.44697	-0.72315	-0.17498	-5e-05	0.28382
	K	A	55	1.20986	0.80214	0.83007	-0.20978	0.35956	-0.29228	-0.09167	0.24364	1.21952	0.77024	0.82682	0.85178	0.17204	0.531	0.24948	0.28463	0.0394	-0.01564	0.2927	0.54722
	S	A	56	0.79819	-0.53875	1.29212	8.03357	5.04643	6.57519	21.0332	30.9182	4.83246	-0.00106	0.57145	0.50449	23.45	5.18728	10.53	5.94876	10.5907	11.1429	14.5454	17.2295
	Q	A	57	0.77964	-0.05737	0.03142	-0.96822	-0.45172	-1.05173	0.00935	0.68842	2.71212	0.5636	0.70959	0.30013	-0.04476	0.6314	-0.02751	1.01549	0.05332	-0.23951	0.01004	0.94843
	T	A	58	-0.13328	-0.38674	-0.02092	-0.63934	-0.3978	-0.82248	-0.44847	-0.36573	0.85234	-0.39524	-0.00209	-0.20237	-0.37704	-0.36294	-0.51564	-0.53744	-0.66194	-0.50179	-0.39525	0.05213
	L	A	59	2.87499	2.09924	1.55873	-0.02045	0.8934	0.20025	0.46229	0.48996	5.20608	2.41763	1.7357	2.20154	0.74762	1.88429	1.52884	2.59899	2.0433	1.80321	2.06525	1.86275
	L	A	60	4.56398	3.1932	2.11224	-0.02485	1.45989	0.22449	4.29228	8.51536	4.56836	4.05656	3.00883	3.04892	8.02581	3.39097	2.84645	5.5576	5.1371	2.77498	4.73407	4.53472
	G	A	61	0	-0.2426	1.13514	-0.72379	0.83646	-0.71698	-0.17546	0.31199	3.83972	0.20809	1.48945	0.24905	0.06412	0.21549	0.21348	0.94151	0.35802	-0.05994	0.28583	0.84558
	K	A	62	0.49407	0.15591	0.65483	-0.54517	0.305	-0.49721	-0.09814	-0.18259	1.69853	0.10396	0.31258	0.4113	0.12492	0.13702	-0.11808	0.34929	0.08294	-0.01576	0.1963	0.42038
	E	A	63	1.89193	0.62336	1.25492	-1.07815	0.78261	-1.7783	1.26088	5.44975	6.7645	1.22928	1.4295	0.86189	2.78681	1.2105	0.34853	1.46288	-0.036	1.88578	2.92276	2.84135
	I	A	64	3.63795	2.26059	1.42342	0.48061	-0.01468	0.60415	2.00799	3.09368	5.30823	2.97659	2.9568	2.22671	2.26117	2.6698	2.66151	4.1434	3.21528	2.14489	2.83439	3.65462
	K	A	65	1.03582	0.54644	1.06383	0.21758	0.68146	0.03626	0.31985	0.43859	2.07851	0.42023	0.58208	0.77425	0.40171	0.59916	0.21129	0.98086	0.50483	-0.02031	0.01458	0.74828
	I	A	66	3.84104	2.93819	0.8724	0.1474	-0.02209	0.46573	3.03796	4.94451	4.34294	3.4727	2.26281	2.59844	4.88234	2.64926	2.62203	4.14452	3.62612	2.76293	3.6973	3.46124
	L	A	67	4.28973	2.95095	1.94987	-0.0336	1.11102	0.02987	3.8931	5.68057	8.04862	3.87882	3.33179	2.80894	7.9159	3.05803	2.52213	5.27881	5.1008	2.39727	3.44358	4.05009
	K	A	68	1.14323	0.74576	1.20208	0.12424	0.72062	-0.04781	0.88918	0.85391	3.70262	0.97885	1.2829	0.98258	0.8011	0.95358	0.33763	1.53194	0.79218	-0.01232	0.12723	1.13337
	E	A	69	0.82538	0.44507	0.79562	-0.26698	0.40141	-0.06071	0.4133	0.66947	1.70463	0.31651	0.55408	0.215	0.48826	0.41385	0.15662	0.51706	-0.03186	0.03557	0.25109	0.60157
	L	A	70	5.05822	3.86199	3.37918	-0.01433	2.18588	0.10626	2.46598	8.68125	6.37804	4.7041	4.22932	3.34805	6.2333	3.47022	3.03421	5.40001	4.96257	4.31507	6.66	3.9218
	K	A	71	0.88547	0.66641	0.60045	0.50481	0.55367	0.47902	0.38992	0.34881	2.24521	0.58018	0.42346	0.62784	0.34008	0.39082	0.3815	0.40041	0.61757	-0.0358	-0.20908	0.43627
	H	A	72	1.54494	1.11644	2.31717	0.18772	2.32469	0.25522	-0.30621	0.81627	5.68449	1.12038	2.14582	0.98339	-0.26105	0.72759	1.15445	1.27268	1.67474	0.82268	0.74852	0.20503
	E	A	73	0.95753	0.69656	0.89753	0.35915	0.61894	0.40476	0.73831	0.83716	-0.33219	0.78697	1.16935	0.827	0.80648	0.83066	0.19911	0.64319	-0.02128	0.36597	0.4831	1.08789
	N	A	74	1.82728	0.88235	1.63213	0.13392	1.57495	-0.38472	-0.9015	0.44895	2.31268	1.34217	2.47479	0.65985	-0.3921	-0.00134	1.26832	2.46597	2.70383	0.89958	1.30403	0.39354
	I	A	75	5.24262	3.96489	1.0524	0.18136	-0.01134	0.03193	2.32071	8.86186	7.2696	4.47359	3.12727	3.14618	4.62969	3.98452	3.37608	5.74214	5.04482	2.98577	5.81618	2.46755
	V	A	76	3.90318	2.00216	-0.00283	-0.05782	0.0057	0.85442	5.03941	10.3055	2.95008	2.94599	1.94521	1.91686	9.64104	2.34109	3.28935	4.70008	5.01495	2.35879	2.28406	4.89838
	A	A	77	0.68451	0	0.16726	-0.57992	-0.13504	-0.47157	-0.4509	0.08975	-0.07877	0.29509	0.32396	0.12859	-0.23872	-0.01425	-0.31216	0.40716	-0.15027	-0.52703	-0.56646	0.23338
	L	A	78	4.00742	3.15142	2.03493	-0.03588	1.10109	0.34899	2.75182	3.15581	2.35452	3.95389	3.00819	2.48609	3.40532	3.36033	3.03616	4.49513	4.11824	2.58554	3.03748	3.34342
	Y	A	79	2.78604	2.00284	1.08342	-0.14595	0.31906	0.21085	-0.53991	0.45704	3.87796	2.46121	2.12414	2.26621	-0.00272	2.14112	1.35443	2.56199	1.71535	0.76425	1.11939	1.43333
	D	A	80	1.21983	0.83251	1.51868	0.50931	1.58834	0.13671	0.31604	1.00018	4.79244	0.33298	1.40012	0.58382	0.48685	0.50008	0.80401	-0.01335	0.81516	0.74023	0.82158	1.15351
	F	A	81	4.5102	3.35735	2.63196	1.72088	1.91207	0.77694	-0.0235	1.2543	4.78108	3.66281	3.20326	2.98193	0.84658	3.76514	3.14709	4.75936	4.08088	2.69775	2.92798	2.70089
	Q	A	82	1.82928	0.74871	0.50409	-0.76463	0.06194	-1.06698	-0.39802	0.00839	3.70461	0.45237	0.57977	0.31418	-0.38048	0.49397	-0.01055	1.12488	0.73268	-0.37671	-0.29456	0.28921
	E	A	83	1.41823	0.69363	0.15565	-0.51955	-0.19383	-0.66286	0.25656	0.53404	0.09602	0.88828	0.52051	0.31223	0.26533	0.63187	0.14193	0.72822	-0.01192	-0.20913	0.19188	0.77642
	M	A	84	0.76668	1.33858	1.30731	0.14319	0.72603	-0.02059	0.582	0.5474	2.96505	0.68832	1.32504	0.63772	0.6809	0.59556	0.75213	0.6349	0.82011	0.23505	0.46142	0.89579
	A	A	85	-0.00537	0	0.31518	-0.07169	0.46092	0.08262	-0.24568	0.09054	0.16699	0.07502	0.0944	0.17469	-0.14078	-0.09062	-0.15724	-0.1397	-0.1369	-0.28148	-0.31073	0.23991
	N	A	86	-0.26515	0.41874	1.51588	-0.10949	1.59685	-0.0886	-0.20738	-0.20701	3.30287	0.46374	1.04878	0.37286	-0.09668	-0.00396	0.06174	0.00287	0.03311	-0.19177	-0.12424	0.18711
	S	A	87	0.51086	0.00762	0.55389	-0.67792	0.33525	-1.10887	-0.42922	0.58439	4.34999	0.0007	0.78489	-0.18949	0.02885	0.38068	0.07193	0.62507	0.23888	-0.49759	-0.25758	0.78259
	V	A	88	3.49536	2.09573	-0.0021	0.47441	-0.16853	0.45781	2.17029	4.02771	2.16178	3.02768	1.61586	1.71237	2.36964	2.93397	2.66838	4.25596	3.51497	1.65871	2.29963	3.0942
	Y	A	89	5.3361	3.82374	1.59817	0.94768	1.32915	1.06542	0.21644	1.8564	6.61541	4.65792	3.3837	3.19343	-0.00735	3.65432	3.11061	5.02324	4.19841	2.73461	3.18771	2.87752
	L	A	90	6.19734	4.37422	2.17608	-0.0293	2.01466	0.36501	2.41728	6.79128	6.59111	5.24739	3.77193	3.34813	4.83416	4.04421	3.30983	6.41535	6.45547	3.33339	5.7694	4.3705
	V	A	91	5.30296	3.33856	-0.00405	0.58722	-0.36135	0.98857	8.83035	15.1025	4.63336	4.45175	2.28506	1.97034	11.7628	2.90752	3.82281	4.7372	4.89065	5.57869	8.0644	8.21728
	M	A	92	3.41779	2.58609	1.17398	0.0298	0.36688	-0.02153	1.30777	1.63012	5.19258	2.4398	2.45598	1.78633	2.86667	2.23928	1.8432	4.90224	4.40459	1.44374	0.77932	2.04358
	E	A	93	1.69641	0.80491	1.14745	0.57197	1.09698	0.60174	0.85327	1.92801	1.88993	1.17416	1.31508	1.04518	1.18305	1.04573	0.78912	0.63754	-0.01192	0.9166	1.37804	1.6151
	Y	A	94	2.3359	1.56684	1.40599	-0.01165	0.95263	0.1931	-0.20577	0.7841	2.04773	2.53582	2.57698	1.30868	-0.00277	2.00033	1.97826	2.96099	2.60492	1.35211	2.0225	1.88
	C	A	95	1.61773	0.40798	-0.27146	-0.9278	0.63151	0.11623	3.05095	5.50296	-0.3036	1.62016	0.60989	-0.00147	5.305	0.93972	1.65522	2.3294	2.90814	2.73437	3.39318	4.18569
	N	A	96	0.8558	0.49995	0.86329	0.09674	0.63668	0.0973	0.3703	0.63306	-0.80486	0.7791	0.99394	0.76782	0.31422	-0.02092	0.51158	0.27577	0.38632	0.14337	0.15975	0.92668
	G	A	97	0	1.74826	4.44105	2.42955	5.50927	2.00051	4.23301	7.81099	8.05961	2.57827	4.7744	1.95176	5.91427	3.18151	3.68034	3.87525	4.1318	3.80361	4.56123	5.65417
	G	A	98	0	2.84648	4.52027	2.8875	4.12427	2.37711	2.74114	3.01106	6.31152	2.97232	4.18878	3.11466	3.01773	2.53532	2.93588	3.63307	3.60712	2.31103	2.42808	3.07823
	D	A	99	1.53184	1.21265	1.477	0.71732	1.17371	0.44794	1.15896	1.91735	0.38742	0.94877	1.01775	1.29361	0.91982	0.80116	1.16369	-0.02839	0.79933	0.65556	0.7469	1.4425
	L	A	100	4.99044	3.59748	3.14799	-0.02548	2.78193	0.00105	0.42017	1.19968	8.22152	4.21603	3.72315	3.56005	2.45727	3.93179	2.91644	4.30621	3.57469	3.18784	3.66693	3.02581
	A	A	101	0.96316	0	1.22134	-0.36487	1.08201	-0.633	-0.26625	0.35709	5.26966	0.87699	1.83441	0.79338	0.07444	0.85992	0.42276	1.02587	0.55762	0.14695	0.40423	1.17127
	D	A	102	0.2377	-0.03217	0.69058	0.02743	0.47209	-0.14424	0.15914	-0.06313	2.5634	-0.47371	-0.19992	0.37469	0.18948	-0.33135	-0.36318	-0.0068	0.02404	-0.15284	-0.45567	0.06205
	Y	A	103	3.52606	2.07226	1.76708	-0.13296	1.37965	-0.62583	-0.35592	0.48173	4.66077	2.86792	2.42785	2.56011	-0.00149	2.64766	2.26596	3.56469	2.73821	1.92067	2.36468	2.17773
	L	A	104	3.52161	2.77904	2.25821	-0.01588	1.29203	-0.0276	2.26843	3.94739	5.99419	3.13903	2.88442	2.5431	3.09798	2.57981	2.63917	4.08254	3.43271	2.26846	3.60389	3.25154
	H	A	105	0.32935	0.04481	0.69541	-0.15837	0.3984	-0.22991	-0.20538	0.04225	2.08975	-0.161	0.2986	0.18368	-0.11428	-0.16831	-0.26769	0.30667	0.08162	-0.34257	-0.47035	-0.01568
	A	A	106	0.52003	0	0.03844	-0.66082	-0.33733	-0.58979	-0.35386	-0.25598	2.99803	0.07353	-0.1608	0.61357	-0.34943	-0.3118	-0.4527	0.32502	-0.09593	-0.55137	-0.45225	-0.09865
	M	A	107	1.64876	0.9305	0.42977	-0.14977	0.39048	-0.0213	-0.02089	0.27093	2.9953	1.27703	0.98569	0.69634	0.12381	0.50654	0.52883	1.16098	0.53967	-0.02248	0.22814	0.74313
	R	A	108	0.10716	1.22411	2.29724	1.20421	2.10281	1.00309	0.998	1.1538	4.23823	0.77747	2.12399	1.29756	1.08229	1.08419	0.98353	1.30876	1.37527	0.27997	-0.05494	1.02142
	T	A	109	0.31786	0.25912	0.25215	-0.10011	0.0381	-0.21418	-0.05314	0.18744	1.41106	0.03275	-0.00214	0.10897	-0.06035	0.41073	-0.19358	0.75691	0.38881	-0.43795	-0.92937	0.46557
	L	A	110	4.23442	3.24511	2.53418	-0.02057	1.85819	-0.10379	2.72943	6.05895	4.4594	3.61478	3.60895	2.77001	5.36682	2.91257	2.7482	3.2981	2.45681	3.22471	3.6681	3.66015
	S	A	111	0.59435	0.72643	1.53824	1.05828	1.52755	1.07068	0.97534	0.90407	-0.59387	-0.00308	0.69911	1.06906	1.043	0.17292	1.07321	-0.99104	0.17608	1.21687	1.08095	1.18626
	E	A	112	1.85323	1.36238	1.05345	-0.08161	0.25558	-0.23808	0.64317	1.18773	0.19279	1.75353	1.17223	1.53675	0.91278	1.68646	0.99995	0.69174	-0.02531	0.90137	1.4095	1.71358
	D	A	113	1.15442	0.7714	1.19021	0.65144	0.86195	0.45819	0.82977	0.73241	0.31659	0.88822	1.12368	1.19923	0.8328	1.00819	0.57721	-0.0196	-0.16445	0.6943	0.92832	1.32474
	T	A	114	1.86243	0.60916	-0.39586	-1.63838	-0.78506	-1.61004	-0.15935	0.08768	1.5041	1.00554	-0.0018	0.27373	0.14243	0.2714	-0.09788	0.02563	-0.60565	-0.31205	0.30553	1.06633
	I	A	115	4.10174	2.69797	0.95714	-0.42295	-0.0078	-0.30555	6.52609	9.41108	4.53385	3.38142	2.52658	2.73483	8.19959	3.19063	2.41829	4.20349	3.70783	2.70565	3.56314	5.96516
	R	A	116	1.48638	0.44813	1.45881	-0.35152	1.30854	-0.35914	0.75935	1.39903	5.23261	0.913	1.67053	0.59971	0.60241	0.18583	0.08985	2.24319	0.77442	-0.13694	-0.04366	1.65384
	L	A	117	2.07785	1.20029	1.6886	-0.02388	1.21479	-0.13348	0.81897	1.19088	4.25627	1.40757	1.59057	1.68464	0.91728	1.39842	1.18306	1.67964	1.27593	1.03017	1.21272	1.52489
	F	A	118	5.63268	4.45295	3.1143	1.24238	2.0078	0.95363	-0.03071	3.8453	8.26832	4.86502	3.9855	4.40438	1.22976	4.13465	3.97905	5.64659	4.66378	4.21077	4.38397	3.13388
	L	A	119	4.91644	3.67657	2.55069	-0.02463	1.43456	-0.09982	1.64746	3.38782	7.9899	4.37482	3.69873	3.39656	4.36088	3.82853	2.78597	4.62949	3.82941	3.74339	4.78679	2.999
	Q	A	120	0.99665	-0.01475	0.44968	-0.5291	0.20749	-0.74622	0.5946	0.7521	3.68524	0.42123	0.58306	0.40231	0.63781	0.55896	-0.04049	1.18638	0.19521	-0.44633	-0.07573	0.90862
	Q	A	121	2.85383	1.9612	3.34425	0.80829	3.27569	0.76552	1.00994	2.46717	3.96831	2.01948	2.60019	1.96221	1.3107	1.52523	-0.03844	2.32515	0.96734	1.76449	2.3714	1.98115
	I	A	122	4.27737	2.95334	1.11403	-0.42441	-0.00745	-0.59706	0.91901	1.58159	5.26244	3.39401	2.14485	2.79263	3.76947	2.63144	1.9315	4.28636	3.3587	2.50181	2.71862	2.19203
	A	A	123	1.79814	0	0.96378	1.68577	1.43067	0.25602	8.92302	11.6887	4.50957	0.89587	1.39552	0.77666	9.31431	2.82789	2.46702	3.65649	3.16585	2.09747	3.19205	8.30892
	G	A	124	0	-0.57285	0.84533	-0.82346	0.65477	-0.7908	-0.7943	-0.26855	3.52936	-0.06194	0.77136	0.0275	-0.7376	-0.51696	-0.58788	-0.23789	-0.43724	-0.48468	-0.92024	0.09355
	A	A	125	1.58669	0	1.34269	1.82924	2.49679	0.19709	4.91543	5.41109	4.45724	1.02835	2.04851	1.05286	6.77783	4.59591	3.58066	6.33973	4.74249	4.3035	4.30945	9.9283
	M	A	126	4.24369	2.82164	2.52009	0.26441	1.55771	-0.04047	-0.10118	1.618	7.60234	3.58516	3.46239	2.8872	0.90435	2.63508	2.6327	3.92222	3.52205	2.21286	2.0935	2.18426
	R	A	127	1.36526	0.45951	0.93846	-0.4558	0.44211	-0.54596	-0.08187	0.03122	4.5454	0.45566	0.84608	0.81073	0.00716	0.59627	0.04403	0.86774	0.28757	-0.07356	-0.03227	0.63459
	L	A	128	2.41231	1.35607	1.23621	-0.02753	0.81413	-0.00767	0.74712	1.23133	2.13323	1.57426	1.47072	1.59394	0.98663	1.97402	1.26831	2.23374	1.61001	0.84706	1.16728	1.95019
	L	A	129	4.1786	3.08242	3.35623	-0.02128	2.12771	-0.08442	1.20948	3.32067	4.32859	3.46942	4.08539	2.95506	3.71164	3.0065	2.63469	4.80709	3.99376	2.63514	2.96861	2.6096
	H	A	130	1.42262	0.1678	0.06576	-0.89654	-0.23831	-1.32136	-1.10636	-1.15414	4.41372	0.47051	0.76456	0.12382	-0.82637	0.01589	-0.15909	0.97394	0.40111	-0.62723	-0.45286	-0.09464
	S	A	131	0.52742	-0.10793	0.41464	-0.51561	-0.04068	-0.71291	-0.32314	-0.27851	2.66433	-0.0017	0.31441	0.24267	-0.38693	-0.0399	-0.35957	0.51665	-0.02941	-0.46218	-0.38916	0.0443
	K	A	132	1.99584	1.14446	1.58696	-0.39864	0.78153	-0.49442	-0.1992	0.68449	3.51325	1.5825	1.73479	1.11094	0.07115	0.89725	0.73193	2.15777	1.52065	-0.01728	0.17781	0.70485
	G	A	133	0	3.22173	5.67382	3.31001	6.05506	3.01693	3.42537	3.70054	7.23791	3.80504	5.91301	3.54469	3.51643	3.17666	3.20256	4.7066	4.31444	2.0219	2.30885	2.96919
	I	A	134	5.67534	4.03827	1.18758	0.65938	-0.00654	0.48124	5.85637	10.9642	7.53961	5.26779	3.61956	3.24577	8.4188	3.29369	3.98017	5.37544	5.02535	3.74786	6.1083	6.17431
	I	A	135	3.55794	2.50314	0.96629	1.03004	-0.00657	0.18736	5.20826	6.91879	4.3844	2.95856	1.72675	2.16257	6.70769	3.43789	3.24203	5.08057	3.70538	3.36729	4.04011	5.94126
	H	A	136	2.68566	1.92696	0.68065	-1.00999	-0.10793	-0.82053	2.89514	4.36738	2.13528	2.88077	2.10083	1.92205	6.1862	1.5616	1.46238	2.89997	2.89157	0.99273	2.36512	0.18373
	R	A	137	1.13664	2.59028	4.12169	0.41559	3.43019	0.06075	2.92602	5.85782	8.66973	2.68115	4.77211	2.03887	4.69632	2.0207	2.10578	3.55651	3.35233	1.7298	-0.04527	4.16273
	D	A	138	0.70204	0.258	1.41793	-0.01298	1.30318	-0.44516	-0.29187	0.33441	4.84309	0.43963	1.41602	0.43093	0.18503	-0.4503	0.72858	-0.00948	0.76799	0.92401	1.45738	1.27972
	L	A	139	4.12069	3.22515	2.39932	-0.02346	1.66273	-0.3069	0.38451	2.5814	3.05129	4.01379	3.39567	2.6875	2.42195	3.24823	2.72541	4.19184	4.02857	2.29215	2.62269	2.53572
	K	A	140	2.04447	1.51431	2.29557	1.51717	2.65049	0.91734	4.85403	6.11178	5.69092	1.68448	2.41574	1.4372	5.49239	2.2123	1.68609	4.01044	2.93589	-0.05122	0.68864	4.85123
	P	A	141	4.4514	3.02344	2.35685	1.96994	2.49411	2.24789	5.15522	6.67447	-0.0052	4.51134	3.88319	3.31245	6.32716	4.41525	3.89324	5.0723	3.2711	3.8094	4.74861	5.86744
	Q	A	142	0.80361	0.21644	0.80137	-0.31547	0.3147	-0.64739	-0.35625	-0.34878	-0.95341	0.56841	0.89845	0.57587	-0.24464	0.59033	-0.01566	1.03047	0.07593	-0.29152	-0.08275	0.48216
	N	A	143	2.57457	1.6371	1.83269	1.95975	2.01552	1.22592	3.51373	5.76794	4.60216	1.81634	1.78131	1.29845	4.71454	-0.05233	2.4117	3.54827	4.53451	1.98898	1.61428	3.61252
	I	A	144	5.46476	4.16444	1.16867	0.44493	-0.00976	0.1304	2.16323	3.58117	6.21699	4.79392	3.25511	3.21002	4.12615	3.76362	3.443	5.18463	4.47467	3.54738	4.28846	3.91074
	L	A	145	3.04709	1.99827	1.66807	-0.01756	1.65924	0.10427	0.18761	-0.8013	5.05162	2.676	2.30283	1.77421	0.36255	2.39855	1.56565	3.82756	2.6221	0.65475	-0.05472	1.73013
	L	A	146	5.30144	4.27276	2.48344	-0.01915	1.50731	-0.04558	1.14559	7.60813	5.38463	5.04522	3.856	3.31345	4.23885	3.95172	2.80136	5.16051	3.82702	3.24974	3.96441	2.68577
	S	A	147	0.53012	-0.33013	-0.11815	-0.40178	0.06671	-0.9747	0.19353	1.49016	2.8888	-0.00207	0.09105	-0.23692	0.54591	0.43173	0.09138	0.98984	1.30613	-0.24258	-0.15645	2.16243
	N	A	148	1.28151	0.56697	0.30121	-0.51376	-0.0497	-0.63624	0.97532	3.43351	1.49394	0.76153	0.55785	0.2488	1.76338	-0.01093	0.79532	1.26385	1.15728	0.55106	1.1975	1.02689
	P	A	149	2.01373	1.64564	2.01236	1.66595	1.86287	1.60477	1.81652	2.24534	-0.00131	2.03512	2.29799	1.92229	2.09247	2.0912	1.94865	1.82358	1.80072	1.73453	2.05343	2.22786
	A	A	150	0.08685	0	0.28433	-0.32106	0.07738	-0.27611	-0.45502	-0.33583	0.00695	-0.07915	0.2565	0.03139	-0.6145	-0.14854	-0.30954	-0.37515	-0.3174	-0.35609	-0.43113	-0.13
	G	A	151	0	1.91373	3.07423	1.96943	2.75733	1.83902	1.97585	2.0887	3.73872	1.97372	2.84126	2.07027	2.04	1.95739	1.95266	1.55243	1.73079	2.04772	1.97826	2.29391
	R	A	152	0.5245	0.35224	0.47107	0.02963	0.3873	0.05717	0.0107	0.269	1.18024	0.38502	0.42492	0.40589	-0.00274	0.2752	0.00832	0.06565	-0.18215	0.02641	-0.00775	0.41445
	R	A	153	0.41047	0.45224	0.47419	-0.11108	0.24123	-0.00096	-0.06449	0.28639	0.8707	0.328	0.40974	0.34793	-0.01819	0.2907	0.16616	0.08998	-0.05192	0.03984	-0.03141	0.43598
	A	A	154	0.27575	0	0.7225	-0.14083	0.66952	-0.23408	0.29047	0.68724	0.1567	0.10947	0.66178	0.38046	0.41732	0.42411	0.2583	0.23152	0.0576	0.18126	0.31441	0.98711
	N	A	155	0.86551	0.36262	0.33086	-0.14746	0.04447	-0.21769	-0.21251	0.10115	1.27929	0.58979	0.55489	0.29252	-0.12963	-0.01665	0.07301	-0.1623	-0.19057	-0.06604	0.03797	0.34137
	P	A	156	1.04781	0.76519	1.12325	0.58	0.77368	0.56083	0.71729	1.09457	-0.00087	1.02255	1.22155	1.03126	0.75167	0.95755	0.83488	0.6947	0.47285	0.62173	0.75548	1.27681
	N	A	157	0.47126	0.28921	0.37723	-0.33183	0.08743	-0.51411	-0.24077	-0.19917	0.38375	0.09227	0.23914	0.15011	-0.24832	-0.00379	-0.1006	0.01402	-0.1504	-0.26272	-0.0789	0.14446
	S	A	158	0.17303	0.00161	0.64152	-0.59122	0.27622	-0.55367	-0.42171	-0.01692	2.14765	-0.00485	0.3004	-0.02941	-0.17178	-0.13565	-0.25567	-0.35891	-0.30379	-0.32475	-0.16414	0.19177
	I	A	159	3.68695	2.50508	0.79896	-0.09809	-0.01089	-0.02559	2.64758	4.81344	3.589	3.16668	1.74741	1.84048	3.65898	2.33586	1.94918	2.63235	2.1199	1.50763	2.47682	3.42226
	R	A	160	1.38027	0.55472	-0.1067	-0.85882	-0.62111	-0.74697	-0.21277	0.02153	3.2901	1.12206	0.49018	0.42338	-0.19654	0.60344	0.11815	0.89046	0.37556	-0.22808	-0.01271	0.65186
	V	A	161	4.75044	3.13624	-0.00211	-0.5558	-0.1598	-0.07191	6.60733	11.8863	3.95662	4.36845	2.64792	2.29665	10.1243	2.68305	3.23006	4.24777	3.99089	4.12056	6.11695	6.48561
	K	A	162	2.61112	1.19319	-0.18264	-0.28761	0.57606	0.15669	1.73543	3.69818	4.71026	1.92879	1.31111	0.9649	2.43595	1.98382	0.94614	3.38158	3.42239	-0.03725	0.32393	1.82886
	I	A	163	4.97356	3.58071	1.08478	-0.17702	-0.01562	-0.23235	2.52422	3.64532	4.51031	4.37405	2.92713	2.88652	5.18647	3.3838	2.96249	4.96913	4.1762	2.66544	3.15819	3.16761
	A	A	164	0.94271	0	-0.13224	-0.13832	0.16872	-1.07393	2.91272	5.45117	3.96633	0.37341	0.34359	-0.09481	5.11282	0.51406	0.70062	2.16002	2.31194	-0.01724	-0.72524	5.19415
	D	A	165	-0.63793	-0.5458	0.6601	-1.05905	0.16737	-1.70063	-2.08433	-1.21821	3.01676	-0.75522	0.94259	-0.44147	-1.62719	-1.21101	-0.91957	-0.00568	-0.16756	-0.7876	-0.70995	-1.16553
	F	A	166	6.12308	5.14606	4.22328	1.99595	4.79664	1.5645	-0.02254	1.18562	6.89982	6.04751	5.51912	4.73712	1.22318	5.22098	5.05976	6.94698	6.63528	4.05125	4.92453	3.63928
	G	A	167	0	-0.63593	0.62473	-0.19405	0.58849	-1.70816	2.04372	4.24537	-1.01177	0.37236	1.14934	-0.1738	2.58648	0.98935	-0.00172	2.45076	1.95074	0.11389	0.74883	6.265
	F	A	168	2.04083	1.57549	1.93018	0.59842	1.7573	0.59492	-0.00133	0.54912	0.82405	1.69947	1.98163	1.67921	0.4915	1.37722	1.29661	1.85456	1.62457	1.11328	1.45207	1.38812
	A	A	169	1.64138	0	2.1641	3.89781	4.66332	2.55318	19.9317	28.2588	3.07202	0.61131	2.32532	1.01495	23.0137	5.53136	6.86792	5.86808	6.51386	8.05175	10.6108	17.3513
	R	A	170	0.78848	0.15589	-0.18236	-0.43503	-0.03	-0.66118	-0.15999	0.39911	3.04351	0.55819	0.46058	0.1468	0.02045	0.48406	0.14844	0.48894	0.10863	-0.00901	-0.08526	0.6825
	Y	A	171	2.57979	2.09999	1.75497	0.7077	0.92616	0.54121	0.39197	0.74429	0.84502	2.34147	2.02986	1.92193	-0.00814	1.84397	1.56142	2.23107	1.63532	0.94629	0.99088	1.84085
	L	A	172	2.51278	1.52487	1.57942	-0.01498	1.16865	0.18382	2.17947	3.12839	4.42542	2.16418	2.20007	1.61072	2.68861	2.01221	1.65986	2.64999	2.41715	1.01563	1.31268	2.12077
	Q	A	173	-0.04682	0.30577	0.63865	-0.08458	0.40384	-0.20618	-0.2851	-0.09811	1.37989	0.24836	0.63192	0.34506	-0.15864	-0.00515	-0.02145	0.21473	0.02719	-0.18859	-0.01439	0.25324
	S	A	174	-0.08951	0.03629	0.88374	-0.38748	0.86757	-0.44393	-0.30504	-0.20967	2.00598	-0.00394	0.66979	0.01893	-0.23963	-0.05352	-0.29229	0.04023	-0.21663	-0.39696	-0.46211	-0.02625
	N	A	175	0.51985	0.14708	0.37676	-0.2383	0.29644	-0.17032	1.10074	2.02137	2.70415	0.23352	0.25411	0.12372	1.03165	-0.01535	0.26654	-0.05793	0.14498	0.55622	0.59833	1.34662
	M	A	176	0.37178	0.2316	0.43795	-0.13152	0.31723	-0.00602	0.13276	0.29838	0.26444	0.35115	0.49812	0.27968	0.1337	0.29962	0.13019	0.22666	0.04868	0.03977	0.18484	0.41965
	M	A	177	1.87158	1.3426	1.06726	0.22552	0.81841	-0.01997	0.49779	1.47162	2.26863	1.76653	1.41946	1.24652	0.83797	1.35108	1.29446	1.06472	1.01057	1.10138	1.40454	1.39594
	A	A	178	0.28985	0	0.385	-0.09112	0.28151	-0.08736	0.42263	1.24529	0.20817	0.04168	0.37673	0.12805	0.81626	0.18776	0.06446	-0.01502	-0.17141	0.15492	0.12163	1.25964
	A	A	179	0.41449	0	0.90345	0.94363	1.05531	0.58778	2.19831	2.73312	0.3252	0.32046	0.98914	0.46326	2.42444	0.89938	1.10127	0.88057	0.72435	1.19413	1.71581	2.47238
	T	A	180	0.13724	0.06377	0.10777	-0.18376	-0.01685	-0.28806	-0.27043	-0.12238	0.75759	-0.01099	-0.00428	0.00176	-0.18086	-0.03347	-0.08535	-0.4164	-0.40917	-0.1523	-0.01832	0.16725
	L	A	181	2.46406	1.85732	1.42307	-0.01097	0.77166	-0.19083	1.29176	2.14508	1.93471	2.24641	1.82036	1.52338	1.82214	1.83625	1.52946	1.88103	1.55805	1.27295	1.52089	1.79879
	C	A	182	0.23655	0.16248	0.09442	-0.35525	0.2139	-0.77158	0.07859	0.55785	0.25187	0.10426	0.19924	0.00065	0.40727	0.19564	0.24827	0.03035	-0.12349	0.24686	0.53408	0.49757
	G	A	183	0	1.46239	3.3049	1.87976	3.49415	1.14211	4.48163	7.05793	3.94198	1.69479	3.67905	2.02758	7.85967	1.7038	2.83858	2.82591	3.46864	2.49545	2.61906	5.12022
	S	A	184	0.43466	-0.30638	-0.52464	-1.528	-0.93687	-1.53598	-1.3279	-1.07178	-0.80202	-0.00282	-0.31629	-0.53538	-1.21033	-0.51647	-0.81138	-0.76862	-0.88637	-1.13196	-0.81301	-0.63521
	P	A	185	2.71064	1.60302	1.35071	1.3718	1.57312	1.33406	3.0974	4.08807	-0.00731	2.77632	2.51373	2.04327	3.56101	2.67823	2.41601	3.24482	2.13648	2.6407	3.01254	4.32718
	M	A	186	2.26777	1.47926	1.44523	0.24146	0.86593	-0.02078	2.13733	2.71053	0.93599	1.84305	1.75009	1.42722	3.2363	1.62879	1.28721	2.05688	1.09293	0.981	1.25155	2.67441
	Y	A	187	3.81199	3.2622	2.60412	1.04966	2.42504	0.89955	0.41441	1.17761	3.86285	3.4768	3.011	3.02113	-0.00785	2.98055	2.94091	4.49866	3.9216	2.84863	3.24774	2.46683
	M	A	188	3.1811	1.92418	2.22216	0.30889	1.89931	-0.01959	3.66823	6.36586	4.54283	2.4031	2.4621	1.99768	5.18798	2.55341	2.14955	3.4904	2.68787	1.66086	2.09464	4.59392
	A	A	189	0.97155	0	5.20309	10.3224	8.01882	7.56614	19.1636	23.9619	-1.10005	1.50953	3.70107	2.68002	22.1798	6.62752	8.72023	7.00883	8.05537	11.8277	13.0789	19.8425
	P	A	190	4.73773	3.24848	2.96974	5.25574	3.60298	5.03718	13.1857	14.6128	-0.00287	4.05938	3.62018	2.9629	12.8014	5.47365	6.58814	4.97275	5.87559	7.89499	8.17762	11.7226
	E	A	191	4.648	3.67269	2.97292	2.75884	2.68895	2.4746	3.44831	4.13204	2.02338	4.67236	4.45862	3.85793	3.48706	4.15769	3.06185	3.4228	-0.03291	4.19659	4.42967	4.51561
	V	A	192	2.89244	1.46884	-0.00379	-0.69927	-0.28475	-0.72568	6.20184	7.16996	2.13573	1.98657	1.07952	0.98084	9.39732	1.23866	0.5457	1.91917	1.18501	1.41407	1.66906	4.79257
	I	A	193	3.99834	2.69759	0.96413	-0.08465	-0.00728	-0.12828	6.18121	10.0629	4.84809	3.42179	2.37033	2.58011	9.72618	2.92666	2.53191	3.66006	3.39346	2.61669	4.48887	5.04414
	M	A	194	1.94942	1.69307	1.66886	-0.2867	1.18388	-0.03044	2.40788	2.99283	5.07219	2.04299	2.03415	1.57951	2.47028	1.39098	1.63408	2.49305	2.22938	1.98611	2.14731	2.81019
	S	A	195	-0.96989	0.3966	2.79404	0.29594	3.01296	0.49465	0.33918	1.76217	6.17207	-0.00434	2.73663	0.30613	0.52821	0.2186	0.10609	0.82349	0.33673	-0.00414	0.30225	0.54174
	Q	A	196	0.32775	0.58654	1.1475	-0.35282	0.5955	-0.47102	-0.32914	-0.24696	4.41567	0.44773	1.07014	0.52825	-0.13745	0.42019	-0.03646	0.03316	0.08694	-0.14192	0.04006	0.54503
	H	A	197	0.20706	-0.2169	0.02803	-0.50592	-0.29066	-0.59584	-0.72934	-0.44878	-0.87948	0.09367	0.14577	-0.0945	-0.72101	0.0162	-0.2808	-0.08577	-0.39627	-0.55971	-0.44859	-0.01543
	Y	A	198	4.37378	3.63833	3.47207	2.43164	3.27579	1.76876	1.12405	3.71727	4.78937	4.00003	4.0443	3.49958	-0.0215	3.91607	3.93009	4.84233	4.4767	4.20459	3.84091	3.19346
	D	A	199	0.56556	1.6219	2.16258	1.02815	2.24177	1.05578	1.54218	2.22073	0.92748	1.02967	2.02092	1.71435	1.97882	0.91441	1.59558	-0.01352	1.57772	1.13661	1.3557	2.13213
	G	A	200	0	-0.81841	-0.56789	-1.85702	-0.97493	-2.41664	-0.20349	0.78969	-0.98547	0.12412	0.60686	-0.81132	0.77887	-0.06938	-0.41717	1.45522	0.45439	-0.82157	0.20732	1.18743
	K	A	201	2.25153	1.4218	1.52387	-0.018	1.35643	0.39194	0.65245	2.02538	1.86838	2.04626	2.21329	1.40768	0.33749	1.39498	1.21016	3.26489	2.80606	-0.08347	0.47312	1.61728
	A	A	202	1.19592	0	0.42637	0.95292	0.65253	-1.13096	3.266	10.3921	1.79198	0.18985	0.76601	0.36706	5.2609	1.89544	1.47151	3.41727	2.8822	1.50715	2.00739	2.96684
	D	A	203	1.76906	0.90955	0.6807	0.34842	0.39136	-0.25672	7.66467	9.23864	1.10462	1.1081	0.82085	1.08568	10.5174	1.06126	1.40533	-0.01743	1.12419	2.4821	3.6319	6.76209
	L	A	204	4.75684	3.41772	3.2385	-0.01403	2.22223	0.03556	1.93388	8.30312	3.66573	4.16966	3.9622	3.32912	4.1127	3.75695	2.61446	4.42489	3.88158	3.14752	6.60145	3.14568
	W	A	205	4.52576	3.47122	3.39829	2.04396	3.15852	1.2717	0.94724	-0.04369	5.51844	4.17747	4.41766	3.75995	1.26153	4.05857	4.07408	4.2744	4.21849	3.29854	4.34573	3.54446
	S	A	206	0.63421	-0.51506	1.66539	2.42203	2.01144	0.39395	8.66498	12.4325	2.51882	0.00071	1.239	0.7349	8.56496	4.03285	2.22893	5.06035	3.95868	2.03858	2.76784	6.54961
	I	A	207	4.51055	3.04567	1.37052	-0.18724	-0.01204	-0.23286	2.81099	5.55704	5.68281	3.72862	2.88794	2.84016	4.33919	3.59967	2.75489	4.40742	3.74588	3.59834	4.0782	4.1559
	G	A	208	0	-0.00918	6.91296	12.4819	10.9331	10.4242	31.9395	40.4095	8.28632	2.89249	6.14231	3.9743	36.3256	11.5074	14.276	12.1166	14.7315	17.0745	18.7819	33.135
	T	A	209	1.80404	0.2241	-0.65435	-0.71756	-0.94939	-0.86382	2.4457	7.67425	3.71699	1.13709	0.00011	0.38429	3.9707	1.131	1.461	2.26529	2.14249	1.84692	4.40826	3.01908
	I	A	210	3.96451	2.54518	1.23125	-0.10551	-0.01177	-0.59736	2.13203	2.51259	5.34683	3.01471	2.21137	2.56817	3.73962	3.13304	2.28918	4.20135	3.22579	2.65512	3.27469	3.9718
	V	A	211	3.45873	1.87579	-0.00189	-1.09285	-1.01896	-1.40747	2.76559	3.81783	5.55072	2.70646	1.43839	1.78403	5.25376	2.08756	1.85188	3.54308	3.12173	2.70663	3.2062	3.36425
	Y	A	212	5.52181	3.81437	3.18161	1.30165	2.83	0.71279	0.54989	3.00525	8.55696	4.67577	4.16654	4.04187	-0.03413	4.36899	3.54977	5.31044	4.70565	2.73786	3.60276	2.98474
	Q	A	213	1.65562	0.56632	0.66371	-0.91123	0.15943	-1.24437	0.0047	0.56393	4.83789	0.93448	1.32236	0.78806	0.38456	1.03862	-0.01591	2.06985	0.00403	-0.17256	0.57435	1.24566
	C	A	214	2.02422	0.35771	0.51251	-2.05672	0.54639	-3.22736	0.64205	-0.06484	4.09429	0.72742	0.48994	0.00053	2.29853	0.92884	0.00945	2.7972	1.35576	0.39591	0.74136	1.45549
	L	A	215	3.8074	2.86163	2.0679	-0.02651	0.9191	-0.3491	1.14391	2.08346	6.30809	3.06241	2.48362	2.6848	2.52211	2.47517	2.0349	4.13714	3.54277	1.74221	1.47698	2.39386
	T	A	216	1.8095	1.16391	0.71339	-0.98243	0.35403	-0.33051	1.07165	1.76105	4.47691	0.98375	-0.00112	0.74692	1.67017	0.59494	0.69734	1.64871	1.28181	0.32843	0.5548	1.82856
	G	A	217	0	2.80271	4.78014	3.11697	4.58841	2.70872	3.57076	4.05014	6.16156	3.42294	4.69119	3.37296	3.57166	3.30117	3.31213	4.19067	3.47926	3.20358	3.20402	4.00006
	K	A	218	0.90726	0.8106	0.65894	0.42251	0.45547	0.24398	0.30859	0.56244	4.84862	0.46133	0.45639	0.5529	0.32498	0.54138	0.2921	0.26235	0.49583	-0.0299	-0.11277	0.71199
	A	A	219	0.66736	0	0.22329	-0.56029	0.11697	-0.72681	0.3295	0.80113	-1.26987	0.60426	0.65639	0.19426	0.18	0.74833	0.25727	0.74269	-0.02185	0.15372	0.54513	0.97785
	P	A	220	3.76219	2.33366	1.83354	1.62857	1.9704	1.13984	7.2698	13.3479	-0.00331	2.71354	3.10199	2.14397	9.15601	3.44946	3.05088	3.76189	3.05839	4.83721	7.23322	7.11992
	F	A	221	4.79388	3.94116	2.4292	1.79934	1.84885	1.05575	-0.00861	0.90513	4.97181	4.29957	3.80559	3.3973	0.72804	3.56049	3.30187	3.91371	3.68982	3.23432	3.53173	2.60245
	Q	A	222	0.51027	0.38974	1.02354	0.14514	0.73336	0.11756	-0.09075	-0.0191	0.87367	0.49548	1.02977	0.47782	-0.01389	0.25732	-0.01012	0.08028	-0.01385	0.122	0.13859	0.37556
	A	A	223	1.06174	0	-0.05767	-0.26036	0.56191	-0.85882	0.00851	1.04719	1.51031	0.65605	1.01523	0.15234	0.70834	0.61918	0.57757	1.28359	0.75529	-0.21544	0.20476	1.05099
	S	A	224	0.22904	0.1223	0.22432	-0.2501	0.04422	-0.2113	-0.21133	0.07324	0.68055	-0.00638	0.18167	0.15238	-0.06595	0.02434	-0.15417	-0.0965	-0.23999	-0.31842	-0.13554	0.0863
	S	A	225	0.85653	0.82562	1.13848	0.44167	0.91422	0.48914	0.54368	0.8801	1.53095	-0.01459	0.50518	0.96522	0.60994	0.15466	0.71704	-0.96582	-0.11081	0.6509	0.86947	0.91699
	P	A	226	2.60085	1.69402	1.53045	0.69961	1.141	0.4377	1.77829	1.94504	-0.00321	2.48508	2.19602	2.06833	2.25575	2.52494	1.5472	1.78355	0.86416	1.46028	1.79078	2.99556
	Q	A	227	0.84273	0.38838	0.61103	-0.03941	0.2219	-0.20821	0.03879	-0.0078	-0.00891	0.56712	0.57728	0.76805	0.1297	0.5502	-0.02573	-0.31201	-0.66261	0.16411	0.41087	0.66958
	D	A	228	1.33718	0.83296	1.07965	0.30384	0.68683	0.10149	0.39977	0.45579	1.23544	0.89042	1.0465	1.25219	0.51073	1.02424	0.38499	-0.00494	0.14304	0.45629	0.84609	1.12813
	L	A	229	3.99603	2.48419	2.35817	-0.0141	1.88772	0.31914	2.86446	6.50786	5.73037	3.19718	3.02548	2.67738	5.7409	2.65515	2.13167	2.86602	2.13678	2.27986	3.78951	4.0629
	R	A	230	2.06996	1.03472	1.59697	0.3804	1.26203	0.1385	1.2078	1.72115	5.45378	1.48561	1.86134	1.40662	1.26617	1.67643	0.67217	2.74479	1.34375	0.29315	-0.05846	1.95113
	L	A	231	1.00391	0.44941	0.88627	-0.0048	0.4679	-0.01638	0.18771	0.36039	2.36761	0.42002	0.58973	0.87393	0.27298	0.31251	0.08781	0.61855	0.28367	0.17072	0.19639	0.7168
	F	A	232	3.69445	2.60424	2.48449	0.75041	1.85206	0.31364	-0.02435	1.40346	6.20403	3.16417	2.86194	2.93513	0.74217	2.69887	2.46389	3.11275	2.54053	2.17906	2.55607	2.48473
	Y	A	233	5.22562	3.6795	2.9102	0.35811	2.19807	0.23593	-0.664	1.74149	7.11306	4.43549	3.84423	3.41444	-0.0149	3.38582	3.70724	4.36825	4.01999	3.9143	4.19786	2.33743
	E	A	234	1.10461	0.28399	0.79013	-0.57555	0.21097	-0.67041	-0.23506	0.02003	4.61219	0.49345	0.90415	0.82323	-0.0545	0.26576	0.00795	0.70074	-0.0108	-0.19303	0.06007	0.5036
	K	A	235	0.95299	0.62403	0.58806	0.01875	0.05519	-0.17797	0.13818	0.43457	2.8995	0.63195	0.92868	0.66894	0.22623	0.44576	0.33465	0.98535	0.40107	-0.0118	0.08017	0.50679
	N	A	236	1.76234	1.09574	1.07362	-0.15709	1.09358	0.02046	-0.33257	0.2694	4.05422	1.36135	1.41011	1.11149	-0.1172	-0.01137	0.71495	1.22995	1.18988	0.19813	0.13469	0.11386
	K	A	237	0.72242	0.70577	1.05216	0.5693	0.87705	0.83651	0.82462	1.01752	0.26982	0.76406	1.0011	0.95675	0.8697	0.86436	0.41973	0.47573	0.28866	-0.02495	0.1051	1.03532
	T	A	238	0.31678	0.22332	0.08644	-0.08281	0.0245	-0.00633	-0.2568	-0.03395	1.13262	0.16048	-8e-05	0.19441	-0.20168	0.14085	-0.05206	0.04611	-0.13658	-0.08623	-0.08862	0.1802
	L	A	239	3.82442	2.81443	2.36837	-0.01397	1.97982	0.0829	3.94477	6.82294	5.36989	3.36325	3.10016	2.18842	5.99961	2.75176	2.50201	2.80883	2.72231	2.96397	3.49164	3.65991
	V	A	240	0.83448	0.38389	-0.00112	-0.5895	-0.38713	-0.85577	-0.41322	-0.23364	1.06405	0.43722	-0.02813	0.09725	-0.2401	0.17881	-0.14361	0.28476	-0.02565	-0.2667	-0.1357	0.17687
	P	A	241	3.55349	2.15099	0.68676	1.2559	0.97762	1.47116	6.64215	15.0522	-0.00524	3.22849	2.37297	1.85352	11.4237	3.23121	3.7825	3.65797	4.03251	4.87729	8.06814	7.16025
	T	A	242	0.20781	0.20908	0.06639	-0.10749	-0.02807	-0.22662	-0.32531	-0.52073	-0.8527	0.28163	-0.00029	0.17224	-0.19084	-0.00372	0.02586	-0.15721	-0.17836	-0.15821	-0.12016	0.19225
	I	A	243	4.60246	3.43633	1.17287	-0.00599	-0.01251	0.13503	2.27236	5.13594	3.80864	4.2951	2.93935	2.54639	3.78553	3.28294	2.96648	4.23038	4.23356	3.91394	4.70899	3.45962
	P	A	244	2.78664	2.16552	2.48648	1.762	2.13396	1.54281	1.85869	2.03097	-0.00339	2.60372	2.70853	2.53092	2.0921	2.54079	2.46034	2.5315	2.44549	2.06411	2.09673	2.66728
	R	A	245	0.16279	0.01309	0.3093	0.03986	0.23386	0.08308	0.08084	0.22492	-1.27687	0.12559	0.29239	0.27104	0.12278	0.2069	0.02936	0.05207	-0.1889	0.01646	-0.00505	0.40296
	E	A	246	0.37164	0.32292	0.62896	-0.07928	0.1539	-0.23686	-0.0771	-0.06518	0.15349	0.40842	0.82998	0.41682	-0.05959	0.36511	0.16383	0.22023	-0.01297	0.09386	0.06639	0.59209
	T	A	247	2.76549	1.07138	-0.72867	-1.2289	-0.86123	-0.97571	1.60904	5.09953	4.86586	1.4893	-0.00223	0.5907	3.53779	1.43257	1.6677	2.73308	2.8943	2.2728	2.94313	3.58962
	S	A	248	0.84487	0.23203	-0.0512	-0.75921	-0.64941	-1.11951	-0.19524	-0.04299	-1.67364	0.00317	-0.11187	0.16454	-0.15933	-0.12005	-0.00389	-1.10765	-0.67351	-0.24473	0.14167	0.28506
	A	A	249	0.46812	0	0.39284	-0.31761	0.10985	-0.51784	-0.4543	-0.55574	-1.28596	0.35998	0.24665	0.39838	-0.36497	0.25156	-0.2576	-0.30405	-0.87852	-0.25299	-0.02735	0.27977
	P	A	250	2.17735	1.32171	1.57532	0.50613	1.47455	0.5837	0.79954	0.90075	-0.00502	1.92189	1.92752	1.70252	0.9042	1.7404	1.04172	1.26637	0.3159	0.89367	1.23929	1.79985
	L	A	251	4.5955	3.37575	2.99357	-0.01668	2.32029	-0.17002	0.89674	3.28078	3.75733	3.6402	3.40328	3.24254	2.82832	3.55173	2.55223	4.04861	3.63636	3.27906	4.14132	2.6766
	R	A	252	1.74995	0.6243	0.81681	-0.73573	0.66736	-0.68904	0.13013	0.64263	6.36784	1.21115	1.59804	1.02347	0.27091	1.26621	0.36325	1.94812	0.68815	-0.09898	-0.14375	1.33543
	Q	A	253	1.02311	0.41987	0.70648	-0.1144	0.1223	-0.28219	0.00319	-0.03906	2.57589	0.4472	0.67661	0.77565	0.05916	0.41888	-0.0149	0.27654	-0.02254	0.09973	0.15523	0.55586
	L	A	254	4.95768	3.56502	3.75164	-0.02139	3.11871	-0.02284	1.8653	5.91803	8.78334	4.46514	4.19428	3.59371	4.26245	4.26995	3.20986	5.10554	4.35386	4.24051	6.04518	3.48559
	L	A	255	5.07217	3.58467	2.11433	-0.01546	1.01859	0.04905	4.04666	8.39781	7.61204	4.40097	3.22827	3.50283	6.35048	3.67844	2.97473	5.25292	4.5024	4.21782	5.523	5.23438
	L	A	256	2.12005	1.39307	1.69441	-0.01131	0.8954	-0.27625	0.58608	1.23774	5.11778	1.70445	1.9	1.67282	0.9893	1.62066	1.29069	2.59166	1.47358	0.90884	1.18706	1.72191
	A	A	257	0.97008	0	1.3586	-0.87694	1.31725	-0.83619	-0.34789	-0.18855	2.99387	0.29791	1.1454	0.43047	-0.30491	0.19916	0.09751	1.66283	0.88719	-0.48627	-0.4988	-0.07631
	L	A	258	5.04993	3.75197	3.64944	-0.01288	3.10493	-0.0375	2.21156	5.16411	7.19284	4.06678	3.5603	3.47194	6.37327	3.45037	3.18393	5.74556	4.73084	3.55474	5.01685	2.95245
	L	A	259	3.88958	3.39216	2.92648	-0.01636	1.96295	-0.51482	6.59766	12.7649	5.8789	4.1331	3.76402	3.09622	8.84197	2.77942	2.7689	4.53284	4.02704	2.92608	4.8502	4.80968
	Q	A	260	1.38408	0.34685	0.27975	-0.10631	0.27303	-0.42123	-0.49105	0.23994	5.39037	0.72741	0.6933	0.25384	-0.22275	0.40111	-0.01626	1.68623	1.13133	-0.35451	-0.49851	0.54391
	R	A	261	2.36281	1.57633	1.58089	0.26777	1.06987	0.14809	0.87877	2.12874	0.2468	2.3288	2.07404	1.83638	1.50631	1.99738	1.92246	2.99286	2.8167	0.63954	-0.06965	1.62017
	N	A	262	1.62756	0.99696	1.11171	0.5624	0.69427	0.66867	0.47637	1.14127	0.73618	1.2014	1.09989	1.19761	0.70317	-0.01371	0.82419	0.63316	0.4676	0.96172	1.01526	1.1903
	H	A	263	0.48163	-0.08072	-0.00137	-1.12122	-0.62162	-1.17958	-0.7268	-0.51227	-1.81589	0.54053	0.43494	0.28751	-0.91039	0.47406	-0.26714	0.36289	-0.27861	-0.35798	-0.33115	0.1073
	K	A	264	0.50925	0.25092	0.47534	0.20333	0.38137	0.18565	0.157	0.28599	-0.18854	0.41432	0.5426	0.52484	0.25138	0.38557	-0.09833	0.44403	0.01181	-0.01242	0.02997	0.5616
	D	A	265	0.89613	0.3703	0.95573	-0.1032	0.584	0.13254	0.22987	0.41123	0.62288	0.54479	0.77973	0.53807	0.27236	0.41536	0.13293	-0.00295	-0.26913	0.02666	-0.24044	0.63986
	R	A	266	5.98017	4.95195	5.25191	3.38078	5.13996	3.40218	13.5472	25.5337	9.5897	5.48531	5.29662	4.80309	20.5089	5.28089	5.67604	8.14628	8.39459	3.873	-0.20401	10.347
	M	A	267	3.60878	2.60424	2.26425	0.4385	1.46146	-0.04387	2.80369	3.98206	4.60135	3.165	3.17183	2.36298	3.20754	3.0918	2.81051	4.11123	3.89744	2.54945	2.89379	3.60907
	D	A	268	1.35962	1.30892	2.16903	1.31704	1.98789	1.44777	1.40844	1.82441	0.28021	1.14441	1.86055	1.6615	1.48197	0.61218	1.39	-0.0136	0.65099	1.41274	1.62925	1.48704
	F	A	269	3.57696	2.8019	3.02899	0.97324	2.72404	0.80426	-0.01963	1.77429	1.39327	3.6043	3.30664	3.39527	0.65609	3.82476	3.11312	4.07331	3.36392	3.16297	3.00788	3.33508
	D	A	270	0.18772	-0.24336	0.22175	-0.22077	-0.05009	-0.31024	-0.17053	0.0161	-0.16125	0.04174	0.16404	0.35348	-0.07505	-0.1534	-0.43513	-0.00218	-0.30842	-0.47888	-0.50495	0.24402
	E	A	271	0.76164	0.30358	0.73645	-0.28678	0.40822	-0.27984	0.02453	0.13763	0.36429	0.42047	0.87457	0.63642	0.04027	0.602	0.00312	0.42008	-0.00559	-0.25491	-0.03692	0.6645
	F	A	272	6.33563	4.90208	4.1941	1.45707	4.00419	1.4514	-0.01831	1.07557	10.5449	5.78199	4.68483	4.95768	1.04088	5.1153	4.2076	6.08693	5.4431	4.71941	5.09444	3.75358
	F	A	273	3.59752	3.30006	2.75748	1.44063	2.36788	0.81142	-0.01925	3.54564	5.46525	3.7029	3.37326	3.26356	1.56717	3.36957	3.10798	4.21289	3.83063	3.23893	3.50735	2.84584
	H	A	274	0.67035	0.87707	1.69181	0.6516	1.28133	0.5425	0.36886	0.65295	3.12032	0.77325	1.21428	0.86357	0.51847	0.30812	0.41714	1.15764	1.26437	0.21427	-0.03611	0.00896
	H	A	275	3.0107	1.6874	1.94454	-0.04727	1.68707	-0.44455	-0.78909	-0.71497	5.56515	2.06203	1.96512	1.46415	0.19158	1.04438	1.67771	1.78953	1.87048	1.33727	1.4448	0.01621
	P	A	276	1.50221	1.30605	1.45687	0.86737	1.06659	0.58662	0.98669	0.89057	-0.00146	1.47868	1.63787	1.41021	1.10521	1.44162	1.02167	1.34357	0.86851	0.7539	0.92621	1.65566
	F	A	277	4.30876	2.6801	2.32735	0.38248	1.63738	0.02389	-0.0153	0.86377	3.70401	3.97315	3.95996	2.86813	0.90561	3.17423	3.28088	3.65574	3.43369	3.15865	3.11623	3.04872
	L	A	278	4.19304	3.60549	2.67934	-0.00842	1.94059	0.13191	0.64391	5.41439	4.70587	3.68237	2.68817	3.01899	2.85827	3.35104	2.86781	4.70952	4.2548	2.91162	4.94813	2.65446
	D	A	279	-0.27527	-0.22642	0.45502	-0.0501	0.22029	-0.42949	-0.54897	-0.18084	3.3744	-0.20822	-0.11176	-0.07248	-0.22592	0.03422	-0.04931	-0.00223	0.01462	-0.16968	-0.22568	0.24254
