## Supplementary Table S5 for "A Pan-Cancer assessment of alterations of the kinase domain of ULK1, an upstream regulator of autophagy"

### Sheet: FoldX mutations DDG
	WT Residue type	Chain ID	Residue #	G	A	V	L	I	M	F	W	P	S	T	C	Y	N	Q	D	E	K	R	H
	P	A	3	-0.04362	-0.03158	0.04819	-0.05805	0.06314	-0.14069	0.33786	-0.02114	-0.00039	-0.05401	-0.02028	-0.06843	0.3684	-0.1051	-0.12287	-0.21813	-0.17875	-0.05772	-0.10711	0.00751
	G	A	4	0	1.41584	2.86878	1.72851	2.73091	1.64049	1.74154	2.24748	3.04515	1.40598	2.61302	1.89322	1.78629	1.12637	1.89681	0.92202	1.30732	1.50742	1.52701	1.88434
	R	A	5	0.70933	0.65645	0.76973	0.37926	0.52256	0.35319	0.52256	0.6346	0.81823	0.76499	0.77303	0.75966	0.51973	0.57937	0.33476	0.62311	0.38441	0.27508	-0.02408	0.68212
	G	A	6	0	2.33607	3.82097	2.72987	3.69349	2.57325	2.5941	2.78613	5.76775	2.50841	3.31259	2.64699	2.66837	2.43367	2.60681	2.39702	2.62207	2.43936	2.22977	2.83906
	G	A	7	0	2.53289	4.87329	2.55936	5.59406	2.55535	2.63702	3.01705	5.71393	3.17416	4.62524	2.96372	2.74403	2.5734	2.76526	2.97068	2.83716	2.56824	2.71433	2.82737
	T	A	8	0.57361	0.18081	0.16795	-0.3706	-0.1636	-0.74972	-0.73458	0.59875	1.00623	0.35757	-0.00174	0.18104	-0.49374	0.42598	0.51043	1.2616	0.9297	-0.01098	0.15869	0.65469
	E	A	9	2.01452	1.26965	0.94891	0.45564	0.58445	0.47806	0.57326	1.02789	3.81712	1.33315	1.28616	1.1591	0.7142	1.49024	0.91057	0.62258	-0.06006	0.61311	0.95643	1.52065
	T	A	10	1.11781	0.52932	-0.09667	-0.3277	-0.47815	-0.38172	0.19837	0.37237	1.52491	0.45581	0.00366	0.25051	0.18582	0.70544	0.2566	0.90713	0.61704	0.03029	0.09856	0.7124
	V	A	11	3.26926	1.97976	-0.0081	0.18483	-0.27314	0.21008	6.07565	13.0922	2.41842	2.54963	1.60744	1.35928	8.31341	1.94975	2.18228	3.18577	3.6315	2.93219	4.13091	4.96286
	G	A	12	0	2.06997	3.20612	2.12864	2.99267	1.98705	1.83137	2.33003	5.82795	2.03216	3.16071	2.09699	2.0555	2.24478	2.16301	2.57162	2.51267	1.83484	2.01928	2.42049
	K	A	13	1.2064	0.75545	0.97169	-0.01943	0.52651	0.08917	0.58584	0.60043	-0.11765	0.89683	1.22604	0.67996	0.6499	0.3201	-0.03418	0.3583	0.07183	-0.01511	0.10478	0.95029
	F	A	14	6.46779	4.90276	2.41662	1.90046	1.93333	1.26112	-0.01412	1.53821	5.71837	5.42797	4.05381	4.17771	0.96771	4.3119	4.06724	6.60331	5.80761	4.09856	4.46179	3.42527
	E	A	15	1.31613	0.51518	-0.34893	-0.51535	-0.30972	-0.70786	5.03175	4.88534	2.8873	0.76869	0.30178	0.37613	6.3009	1.0941	-0.0122	1.7069	-0.029	0.28225	0.6451	4.0993
	F	A	16	5.16938	4.40359	4.07426	2.20407	4.49052	1.43946	-0.01364	3.24956	6.0987	4.55584	4.38214	3.86741	1.64802	4.78156	4.69414	6.41668	5.8922	4.94078	5.66889	3.85198
	S	A	17	1.15476	0.49064	0.07515	0.01167	0.3044	-0.25477	0.72873	1.14339	0.61612	-0.00501	0.08162	0.44157	0.9736	0.36303	0.46676	1.71492	1.17876	0.49563	0.79987	1.30507
	R	A	18	1.2637	0.89546	0.90023	-0.23794	0.56249	-0.13353	0.86351	1.02712	0.44167	0.92344	1.23399	0.83929	1.0096	0.68313	0.3038	1.04526	0.56704	-0.07128	-0.01634	1.1292
	K	A	19	0.62272	0.20746	0.74897	0.21108	0.55094	0.2736	0.43898	0.6714	0.19567	0.55179	0.84029	0.72166	0.50278	0.57686	0.05594	0.6112	0.26099	-0.0307	0.00915	0.77436
	D	A	20	1.15903	0.79024	1.47303	0.20994	1.18366	0.10618	0.09777	0.82901	1.86922	1.12513	1.68913	1.22688	0.43459	0.60477	0.80193	-0.01112	0.99952	0.7079	0.89877	1.03336
	L	A	21	2.3185	1.70449	1.19499	-0.0135	0.75703	0.11887	2.08851	1.98131	2.23267	2.13565	1.3259	1.47723	2.0731	1.6774	1.33936	1.85049	1.43328	0.82798	1.13505	2.27758
	I	A	22	2.83612	2.29326	1.04557	0.62039	-0.0056	-0.11935	1.71682	1.82921	4.35043	2.51673	2.32152	1.7152	2.03116	2.12118	1.68644	2.02117	2.02803	1.61015	1.53242	2.80904
	G	A	23	0	0.89681	1.99434	0.07957	1.29569	-0.76905	0.19231	0.96791	6.47054	0.51055	1.65416	0.58534	0.21145	0.61723	0.67105	1.66188	1.84429	0.1832	-0.41847	0.98106
	H	A	24	0.96059	0.39878	0.39699	-0.70318	-0.06691	-0.83355	-0.63724	-0.40829	1.31421	0.48293	0.4649	0.07137	-0.55085	0.28105	-0.12029	0.43835	0.00122	-0.57027	-0.43974	0.03201
	G	A	25	0	1.49581	2.40523	1.17227	2.22814	0.65582	1.14195	1.36862	3.61412	0.86247	2.3623	1.49016	1.27371	0.79745	1.43993	1.15743	2.40315	1.40808	1.03994	1.72887
	A	A	26	0.31959	0	-0.08213	-0.74397	-0.41195	-0.80836	-0.52879	-0.28673	-0.41415	-0.05524	-0.04324	-0.1016	-0.33163	-0.24118	-0.53434	-0.30347	-0.7335	-0.55787	-0.40045	-0.15625
	F	A	27	2.75415	2.20848	1.33561	0.50746	0.55347	0.52164	-0.00108	0.29998	3.08521	2.63437	2.24631	1.94532	0.07541	1.94925	1.86312	2.57883	1.98318	1.62107	1.8787	1.78776
	A	A	28	0.84867	0	-0.36184	-0.23629	-0.16361	-1.09084	-0.92042	0.466	1.62592	-0.0565	0.15765	-0.26587	-0.52532	0.90393	0.9289	2.41968	2.18399	0.91276	0.99389	1.31914
	V	A	29	2.70293	1.60764	-0.00178	0.62286	0.08196	0.08898	2.76848	3.42137	3.60174	2.1252	1.47235	1.37069	3.49092	2.43747	1.20912	3.05076	1.32727	0.7769	1.06532	2.99203
	V	A	30	3.70778	2.31328	-0.00421	-0.32333	-0.26281	-0.22807	3.01499	3.78512	4.33983	3.11831	1.58999	1.73721	3.08152	2.74313	1.84321	4.07692	2.81538	1.08609	0.86084	3.11304
	F	A	31	5.2365	3.79051	2.48949	1.06162	3.01768	1.08375	-0.01799	1.43174	5.91354	4.38304	3.72391	3.42238	0.56902	3.82477	3.79491	5.43649	4.73166	3.08175	4.03861	2.88378
	K	A	32	2.22182	1.04391	0.83812	-0.81255	0.7095	-0.52922	1.30335	1.32351	3.93515	1.78189	1.70857	0.70237	1.63586	0.8381	0.68275	2.96184	1.52103	-0.01734	0.32684	2.11784
	G	A	33	0	4.00603	12.5028	13.1402	14.6767	9.58537	30.9135	43.6729	8.39086	6.87627	12.7972	6.90823	37.0117	12.1085	13.7318	13.57	14.876	16.0913	20.8221	28.0063
	R	A	34	1.03728	0.95298	1.46446	0.63024	1.2074	0.28921	1.28778	1.2548	3.17208	0.42017	1.10006	0.59319	1.32559	0.18456	0.70164	2.56942	1.73687	0.5097	-0.08138	1.37753
	H	A	35	1.5886	0.47772	0.69919	-0.8794	1.50721	-0.81372	0.34552	2.05457	2.16006	1.18626	1.56596	0.60431	0.83119	0.86076	0.63487	1.02779	0.82748	-0.05306	0.39803	0.04718
	R	A	36	1.58237	0.73258	0.63381	0.05997	0.23778	0.04266	0.49614	0.94151	5.00365	1.30783	1.05537	1.13249	0.5366	1.00689	0.59551	1.658	0.90876	-0.05417	-0.02249	0.99565
	A	A	37	0.26979	0	0.48174	-0.5899	0.16603	-0.44778	-0.35484	-0.09357	1.70808	0.10735	0.51956	0.12101	-0.25239	-0.0656	-0.40362	-0.08697	-0.15787	-0.36115	-0.35999	0.07984
	A	A	38	0.57748	0	0.45469	-0.30992	0.10692	-0.63848	-0.42149	-0.20905	3.11468	-0.18134	0.25558	-0.09284	-0.34837	-0.04499	-0.34424	-0.02532	0.00946	-0.67661	-0.70697	0.02292
	H	A	39	-0.08865	-0.1425	0.19731	-0.1563	0.07511	-0.12545	-0.06424	0.06381	-0.64878	-0.12475	0.14222	0.02908	-0.16432	-0.19038	-0.36849	-0.07489	-0.35738	-0.35458	-0.29763	0.04881
	D	A	40	0.25263	0.06927	0.25639	-0.10914	-0.01646	-0.14877	-0.23382	-0.15255	-0.02193	0.23523	0.24082	0.25618	-0.18601	0.15509	-0.11882	-0.00243	-0.25451	-0.1368	-0.10885	0.29486
	L	A	41	1.92571	1.6329	1.11984	-0.01179	0.60836	-0.18739	0.74166	0.70984	2.95147	1.75495	1.19116	1.26102	0.80453	1.38468	0.92076	1.6027	1.10936	0.37879	0.61062	1.26952
	E	A	42	0.82567	0.17059	-0.3527	-0.80895	-0.61524	-0.84477	-0.23908	0.18688	0.50473	0.26872	-0.16705	-0.12697	-0.21945	0.23166	-0.14798	0.74577	-0.01082	-0.38003	-0.12896	0.47153
	V	A	43	4.08627	2.64062	-0.00184	2.2863	0.52214	2.70925	8.39884	17.0019	4.39497	3.41511	2.325	1.9911	10.5306	3.26687	5.52885	4.95575	6.46552	7.25261	8.0419	7.34
	A	A	44	1.53542	0	0.25966	-0.48239	0.17203	-1.41807	7.52022	5.71368	8.82847	1.12864	1.1446	0.66021	9.7939	2.2962	1.08604	3.62978	1.65907	1.21388	0.46545	10.5081
	V	A	45	5.35214	3.53187	-0.00097	0.61281	-0.15842	0.88468	5.9832	16.5908	4.93853	4.29002	2.64427	2.35827	10.5244	2.91746	3.69879	4.3627	4.71714	5.68246	10.5546	5.4787
	K	A	46	4.60021	2.71193	0.62135	0.31025	0.41562	0.49218	3.34039	5.59039	4.49347	3.87903	2.60296	2.36983	4.45162	3.14578	1.95651	5.5999	5.21519	-0.0297	0.54671	4.38357
	C	A	47	1.77124	0.67686	-1.00447	-0.90677	-0.4196	-0.62224	-0.93044	0.68108	4.51779	1.14538	0.60664	-0.00046	-0.93523	0.84639	1.1169	0.93771	1.2504	0.50802	0.89523	1.18341
	I	A	48	2.67312	1.92676	0.85894	0.188	-0.01174	0.9835	3.78374	7.5291	0.58454	2.81987	2.06904	1.55699	4.19877	1.88564	3.02305	2.35993	1.72972	3.08411	4.01617	3.55123
	N	A	49	0.59524	-0.00626	0.08709	-0.8967	0.09255	-0.75175	-0.3684	0.30409	4.52624	0.73243	0.66169	0.04775	-0.35747	-0.00857	0.22059	-0.16367	0.03071	-0.32837	0.1913	0.46701
	K	A	50	0.65192	0.48627	0.67446	-0.23658	0.37636	-0.29718	-0.21192	-0.10017	-0.21557	0.62486	0.69276	0.57286	-0.13339	0.48882	0.29094	0.37712	0.16434	-0.02023	0.09415	0.6019
	K	A	51	0.37447	0.07547	0.48774	0.08047	0.27194	0.06513	0.13791	0.23094	0.53698	0.08173	0.15036	0.44605	0.21846	0.23179	-0.11536	0.00262	-0.31019	-0.01675	-0.05896	0.42185
	N	A	52	1.12206	1.04629	0.98587	0.15669	0.90664	0.04885	0.02704	0.39353	2.22338	0.988	1.10013	1.16088	0.18833	-0.01226	0.72801	-0.65589	-0.01007	0.60071	0.64784	0.72472
	L	A	53	1.68476	1.12956	1.41799	-0.01166	0.79725	0.31286	0.79672	1.4286	0.10723	1.74076	1.89153	1.58918	1.03926	1.74721	1.39754	0.40305	0.80294	1.08315	1.40095	1.88266
	A	A	54	0.34042	0	0.15005	-0.15975	-0.07105	-0.33495	-0.21749	-0.12362	-0.9764	0.22774	0.06656	0.39611	-0.13947	0.23947	-0.30597	-0.8689	-1.22296	-0.04607	0.16745	0.35982
	K	A	55	1.70568	0.76022	0.6373	-0.48375	0.09507	-0.73123	-0.6494	-0.23643	0.36259	1.22505	0.91003	1.09358	-0.25329	0.90216	0.14178	0.65053	-0.37837	-0.02288	0.37925	0.48383
	S	A	56	1.12612	-0.47405	2.87222	6.86459	5.48892	4.52523	17.368	27.7265	4.79521	0.00084	2.04151	0.98506	19.3677	5.04164	8.76453	6.2241	7.86552	9.32895	11.3171	13.3233
	Q	A	57	1.06719	-0.0942	-0.28673	-1.53249	-0.88307	-1.44307	0.5425	0.68906	4.22651	0.52821	0.41133	0.22665	0.19655	0.6604	-0.01225	1.33586	0.14474	-0.47621	-0.0067	1.05531
	T	A	58	0.35377	-0.31665	0.1566	-0.71569	-0.36241	-1.10055	-0.56204	-0.69358	2.03152	-0.07396	-0.00434	0.30021	-0.45896	-0.17807	-0.53739	-0.14217	-0.58681	-0.42374	-0.37424	0.07243
	L	A	59	3.37969	2.1532	1.55061	-0.01292	0.72033	0.27157	0.7449	1.42263	5.61356	2.91148	2.55852	2.30708	0.99356	2.31212	1.91231	3.10933	2.42701	2.30675	2.52921	2.3403
	L	A	60	5.01238	3.50151	2.18357	-0.0164	1.55088	0.4233	5.62577	10.9089	6.96565	4.61039	3.54298	3.37355	10.8053	3.54764	3.00762	6.01247	5.66263	3.04607	5.40732	5.22636
	G	A	61	0	-0.48879	0.57215	-0.99763	0.30159	-0.91206	-0.24226	-0.02582	5.46581	0.08032	1.19214	0.08458	-0.10826	0.10793	-0.12209	1.00806	0.17074	-0.45805	-0.09611	0.69077
	K	A	62	1.17916	0.34212	0.77036	-0.34439	0.16008	-0.49231	-0.04929	-0.10511	2.61523	0.71012	0.58152	0.78755	0.06897	0.18118	-0.02709	1.07097	0.44933	-0.01807	-0.05207	0.57296
	E	A	63	1.94977	0.58173	1.41458	-1.02703	1.15195	-1.79925	0.63695	6.04423	6.9926	1.25217	1.60128	0.77325	1.71557	1.32808	0.436	1.68425	-0.03157	2.10351	3.2275	1.8467
	I	A	64	3.90863	2.78385	1.02655	0.82006	-0.00674	0.29617	4.54062	5.98756	4.7208	3.52181	2.40575	2.41254	4.81004	3.01588	2.68886	5.01666	3.87219	2.46953	3.18062	5.5259
	K	A	65	1.03807	0.36252	0.85692	0.12384	0.41688	-0.24903	0.12612	0.17235	1.48555	0.42747	0.65159	0.83273	0.20191	0.64877	0.08142	0.98464	0.56178	-0.00602	-0.01693	0.57721
	I	A	66	3.80138	2.48918	0.83239	-0.23034	-0.00803	-0.0177	1.13356	2.37497	4.24752	3.1466	2.08242	2.29607	2.1279	2.52987	2.18891	3.91906	3.13661	2.44298	2.66674	2.36191
	L	A	67	4.27997	3.04545	2.32683	-0.01518	1.61641	0.07294	3.77792	5.41682	8.29378	3.97303	3.58265	2.87797	6.10814	3.01298	2.57794	5.3653	5.08033	2.41398	3.19978	3.90103
	K	A	68	1.50717	0.77934	1.20291	-0.11677	0.64116	-0.30555	0.54584	0.71012	4.09294	1.10722	1.36283	1.0352	0.65344	1.0369	0.48028	1.68409	0.87986	-0.02112	0.31064	1.21865
	E	A	69	0.70752	0.13658	0.42539	-0.44768	-0.04707	-0.55051	-0.07542	0.19906	2.28574	0.11196	0.17472	0.30409	0.12623	0.08201	-0.14196	0.36186	-0.02922	-0.23444	-0.20674	0.44254
	L	A	70	4.99886	3.8451	2.60821	-0.01569	1.4891	0.02236	1.89965	6.99657	6.13632	4.42764	3.59753	3.30702	5.22782	3.40303	3.38733	5.63293	5.06714	3.96238	5.75239	3.78544
	K	A	71	1.46501	0.81171	0.83561	0.76722	0.77607	0.70826	0.68271	0.62821	2.33612	0.72243	0.43944	0.74963	0.67225	0.51907	0.41879	0.82113	0.87166	-0.03017	-0.19364	0.57171
	H	A	72	1.60007	0.98977	2.04667	0.18769	2.55348	0.24054	-0.35763	0.67052	4.62575	1.15158	1.8164	0.79362	0.04047	0.84316	1.15013	1.45003	1.54717	0.59949	0.73386	0.14842
	E	A	73	0.96116	0.53981	0.83036	0.2571	0.50505	0.19897	0.73779	0.74252	-0.58164	0.74878	0.89973	0.781	0.84094	0.84629	0.15052	0.7509	-0.02405	0.33766	0.34123	1.09965
	N	A	74	1.94869	1.07388	1.49246	0.197	1.2465	-0.25745	-0.69236	0.5329	2.82743	1.28429	2.45477	1.04141	-0.40222	-0.01561	1.67536	2.52915	2.83865	1.01042	1.39134	0.56659
	I	A	75	5.30881	4.06737	1.08423	0.19335	-0.0082	0.24203	5.08458	12.1498	6.61369	4.68492	3.28141	3.29402	7.46808	4.35689	3.35939	5.90366	5.22765	2.98196	5.72536	4.63823
	V	A	76	3.57998	1.81499	-0.00533	-0.14662	-0.13085	0.2563	5.00049	9.4309	2.53795	2.85025	1.89525	1.75722	8.82077	2.31639	3.12461	4.53508	4.64625	2.36853	1.91002	4.08858
	A	A	77	0.6186	0	0.18148	-0.40849	-0.13098	-0.4176	-0.18691	0.25162	-0.19241	0.27646	0.26436	0.15644	0.03083	-0.08634	-0.19506	0.41038	0.05737	-0.40177	-0.39475	0.336
	L	A	78	4.42027	3.6187	2.44901	-0.02725	1.28869	0.20257	4.30886	4.86264	3.47104	4.44508	3.59578	2.8898	4.94976	3.82307	3.26482	5.23931	4.59747	3.54353	3.87861	4.69659
	Y	A	79	2.91815	2.0925	1.63669	-0.09354	0.96922	0.19018	-0.47062	0.66053	4.57511	2.68377	2.76671	2.28643	-0.00441	2.03739	1.31748	2.38279	1.55062	0.61954	1.08354	1.40569
	D	A	80	0.80597	0.36292	1.32456	0.01864	1.24577	-0.72849	-0.38869	0.33064	4.50759	-0.05318	1.31357	0.26066	-0.04174	0.10314	0.4922	-0.00786	0.43964	0.4532	0.51075	0.74767
	F	A	81	3.33544	2.051	2.00162	1.40374	1.95854	0.57855	-0.00874	0.51245	3.98006	2.45602	2.09912	1.92767	0.23565	2.62001	2.25274	3.81465	3.26323	1.60445	1.85004	1.99686
	Q	A	82	1.6021	0.70506	0.42505	-0.47286	0.0826	-0.88605	-0.20068	0.152	3.41436	0.33604	0.34719	0.36556	-0.22627	0.72834	-0.01316	1.37561	0.82131	-0.50731	-0.45852	0.59204
	E	A	83	1.25693	0.62602	-0.24572	-1.16965	-1.05448	-1.23611	-0.61943	-0.10212	0.79813	0.56158	0.03774	0.02179	-0.37725	0.42643	-0.18082	0.66622	-0.00478	-0.61794	-0.31957	0.3567
	M	A	84	0.72782	1.10027	1.31085	0.1736	0.86283	-0.02839	0.10495	0.55966	3.72042	0.56556	0.89396	0.64618	0.2924	0.67236	0.58122	0.66655	0.64042	0.22246	0.3842	0.87062
	A	A	85	0.23081	0	0.24182	0.08969	0.10743	0.11791	0.07718	0.10534	-0.61187	0.24477	0.13272	0.30712	0.08082	0.24184	0.03495	0.03569	-0.10646	-0.05156	-0.1901	0.329
	N	A	86	0.16381	0.23957	0.17273	-0.25534	-0.07294	-0.17201	-0.31421	-0.27103	1.3243	0.31094	0.25276	0.13091	-0.2042	-0.00263	0.00681	-0.16712	-0.09226	-0.20812	-0.11309	0.06172
	S	A	87	0.443	-0.0976	0.57619	-0.64731	0.36603	-0.94388	-0.20127	0.73654	2.59429	0.00584	0.66251	-0.27503	-0.12319	0.34285	-0.01526	0.28326	0.08444	-0.5881	-0.65105	0.6899
	V	A	88	3.51442	2.17368	3e-05	0.71829	0.17314	0.92718	2.27122	4.57389	2.86454	2.73848	1.61068	1.67889	2.79419	3.00156	2.60708	4.48611	4.00493	1.95884	2.35791	3.38349
	Y	A	89	4.91493	3.48933	1.73026	1.22698	1.43124	0.94954	0.54139	1.50371	6.15063	4.15775	3.12503	3.012	-0.01316	3.52049	2.70804	4.88646	3.95903	2.42996	2.66476	2.72646
	L	A	90	5.97668	4.16887	2.04406	-0.02372	2.3129	0.34191	3.04935	5.15665	6.53814	4.88831	3.44496	3.37157	4.88048	4.3481	3.1348	6.87938	6.61563	2.99174	4.3145	4.90307
	V	A	91	5.58769	3.49299	-0.00452	0.95251	-0.56576	1.42929	7.34596	12.6875	5.16173	4.63491	2.34685	2.44999	10.5219	3.29791	4.3415	4.93445	5.71636	5.36874	7.48225	7.21809
	M	A	92	3.7616	2.64599	1.24491	0.38652	0.63183	-0.01777	2.40326	2.83791	5.31258	2.47419	2.09188	2.05118	3.78836	2.51679	1.61551	5.32168	4.29131	1.42153	0.44831	3.02625
	E	A	93	1.4574	0.60724	1.0292	0.65662	0.99913	0.59039	1.06941	2.06924	2.14797	1.10581	1.17976	0.88339	1.1929	1.18944	0.69201	0.65649	-0.03287	0.74452	1.15184	1.52898
	Y	A	94	2.51977	1.80248	1.76843	0.11221	1.10882	0.25529	-0.1444	0.85486	1.94019	2.70128	2.75592	1.65568	-0.01151	2.28818	2.05954	3.21975	2.90714	1.74782	2.55416	2.17504
	C	A	95	1.7439	0.48708	-0.37029	-0.8706	0.61894	-0.11868	3.2361	4.2214	0.09147	1.54819	0.70532	-5e-05	4.80813	0.83533	1.55645	2.66614	3.02049	2.35965	3.64362	3.60262
	N	A	96	0.70011	0.56368	1.09328	0.35123	0.89435	0.47457	1.15478	1.83238	-0.44942	0.73917	1.41423	0.76528	1.1265	-0.00697	0.63077	0.41091	0.42137	0.60428	0.74976	1.45786
	G	A	97	0	2.11098	7.58557	3.73685	9.66152	3.64395	7.56259	16.1496	10.291	4.08268	6.48812	2.76172	10.2756	4.6106	5.70903	5.13557	5.08322	8.19502	11.4514	10.1716
	G	A	98	0	2.9114	4.8312	3.43413	4.59331	2.92411	3.53291	3.94857	7.37653	3.14718	4.69363	3.36588	3.66191	3.17013	3.37025	3.9147	4.11475	2.95092	3.05534	3.91571
	D	A	99	2.36051	2.03368	2.60682	1.77113	2.13348	1.58697	2.2939	2.88243	1.33432	1.45321	1.81689	2.12602	2.25982	1.71417	2.19792	-0.05459	1.56589	1.86462	1.98222	2.44147
	L	A	100	4.94355	3.58709	2.98253	-0.03714	2.73191	-0.04397	0.18211	1.24503	9.28751	4.17934	4.1213	3.5335	2.14455	3.92739	2.87497	4.04882	3.42634	3.14935	3.73072	2.63755
	A	A	101	1.03599	0	1.29079	-0.53911	1.1831	-0.82401	-0.18001	0.62455	5.21366	1.0133	2.18463	0.80356	0.31201	1.1903	0.60508	1.03522	0.637	0.13748	0.51445	1.19802
	D	A	102	0.37881	-0.16853	0.65769	-0.31144	0.31344	-0.61687	-0.09685	-0.06304	2.51786	-0.3234	-0.40315	0.4062	0.04189	-0.36113	-0.43846	-0.00584	-0.10778	-0.23352	-0.22558	-0.04959
	Y	A	103	4.19942	2.66122	2.20174	0.21794	1.71212	-0.26418	-0.38307	0.87643	5.42736	3.68805	3.24312	3.15892	-0.01751	3.57361	2.88143	4.24552	3.43477	3.08168	3.32022	2.54118
	L	A	104	3.7603	2.56609	1.94648	-0.03587	0.94794	-0.06298	1.94177	2.70785	6.78567	3.42188	2.906	2.53837	2.57972	2.71714	2.48929	3.95151	3.33193	1.78424	3.25804	2.78408
	H	A	105	0.35345	-0.2968	0.26207	-0.49192	-0.12353	-0.62609	-0.54025	-0.3572	2.98191	-0.16334	0.18675	0.2693	-0.44308	-0.09804	-0.3713	0.15902	-0.23612	-0.44992	-0.55073	-0.00883
	A	A	106	0.99079	0	0.74196	-0.10189	0.25999	-0.3887	0.06785	0.44078	3.2669	0.58997	0.78401	0.73755	0.22727	0.50735	0.03699	0.93585	0.50696	0.1146	0.40254	0.66098
	M	A	107	2.02809	1.28473	0.98066	-0.11456	0.96622	-0.01827	0.04931	0.42663	4.33972	1.54456	1.62279	1.10502	0.29349	0.54769	0.83511	1.55957	1.04647	0.4856	0.5962	0.8282
	R	A	108	0.11136	1.68917	2.90961	1.65434	2.84599	1.41376	1.37622	1.62089	5.75014	1.55178	2.71253	1.68303	1.57581	1.18834	1.2081	1.73265	1.82113	-0.27782	-0.10557	0.82404
	T	A	109	0.33431	0.14294	0.14691	0.00909	0.09794	-0.32558	-0.14672	-0.09292	1.87458	0.05369	-0.00045	-0.04856	-0.17257	0.26886	-0.32765	0.95732	0.44338	-0.89713	-1.52851	0.07696
	L	A	110	4.44523	3.40207	2.294	-0.01635	2.35719	-0.15049	2.15303	6.00828	4.72207	3.85292	3.31142	3.00751	6.48974	3.33541	2.92764	4.02579	3.44091	3.37144	3.54584	3.21941
	S	A	111	0.93718	1.21733	2.30741	1.59716	2.26452	1.66695	1.34731	1.34644	-0.18367	0.00292	0.96488	1.72349	1.46749	0.51131	1.70747	-0.8314	0.51564	1.96771	1.66396	1.87214
	E	A	112	1.96447	1.31818	0.92623	-0.26164	0.18098	-0.20205	0.42057	1.01198	0.05995	1.86532	1.1601	1.50897	0.69903	1.66025	0.85418	0.7432	-0.01061	0.71695	1.20948	1.41391
	D	A	113	1.41396	1.01367	1.25214	0.63152	0.80767	0.35455	0.3821	0.59285	0.27213	1.21805	1.16153	1.4013	0.62177	1.14638	0.6275	-0.00372	-0.26064	0.82157	0.97302	1.29946
	T	A	114	2.33482	0.69102	-0.54879	-1.0869	-0.94182	-1.34817	1.42224	1.4389	0.84731	1.5115	-0.00012	0.48476	1.52592	0.85303	0.21158	0.84466	-0.25528	0.33732	0.61019	2.29151
	I	A	115	4.36601	2.86809	1.13955	-0.37709	-0.00904	-0.5322	6.12902	9.86074	5.67758	3.37785	2.77988	2.80465	8.31507	3.14906	2.17557	4.24266	3.52799	2.5853	3.16819	5.45078
	R	A	116	1.79478	0.60243	1.64223	-0.26138	1.30166	-0.31355	0.83924	1.22105	6.0752	1.09277	1.80657	0.77041	0.90942	0.15613	0.18944	2.45745	0.9273	0.07565	-0.03761	1.28936
	L	A	117	1.98393	1.00831	1.16779	-0.01921	0.54726	0.08918	0.4467	0.81996	3.9706	1.58258	1.41891	1.45628	0.51527	1.27864	1.09389	1.65324	1.21559	0.81421	0.89818	1.36285
	F	A	118	6.02717	4.57167	3.17383	1.47752	1.96897	0.94256	-0.03136	3.39629	8.04813	5.2844	4.30747	4.57827	1.4849	4.82355	4.16276	6.03178	4.91076	4.43432	4.63859	3.5007
	L	A	119	5.21205	3.78508	2.99078	-0.00712	2.08058	0.05771	2.4174	5.02399	9.02273	4.60844	3.92453	3.57516	5.08113	3.93321	3.06147	4.92272	4.02279	4.30301	5.25513	3.31878
	Q	A	120	1.0839	0.16524	0.28698	-0.54741	-0.28251	-0.74424	0.02778	-0.234	2.85279	0.50174	0.35657	0.57039	0.08036	0.65546	-0.01948	0.92502	0.27185	-0.36669	-0.22399	0.64708
	Q	A	121	2.54117	1.36	2.32184	0.22853	2.46107	-0.00792	0.30817	1.77919	2.83266	1.75133	1.82602	1.69357	0.67163	1.07199	-0.02783	1.84116	0.24214	1.26337	1.58345	1.58477
	I	A	122	4.65444	3.19891	1.19351	-0.20126	-0.00849	-0.36684	2.72492	3.06314	5.51074	3.63191	2.5805	2.94799	5.84473	3.26443	2.61016	4.75321	3.71143	2.83964	2.85026	3.30776
	A	A	123	1.88496	0	0.41192	1.26603	1.33866	0.18413	9.14928	14.7576	5.27049	1.07394	1.3331	0.87436	10.256	2.91935	2.94943	3.35943	3.9537	2.09347	3.74876	10.8626
	G	A	124	0	-0.97049	0.0625	-1.35888	-0.26205	-1.44854	-1.77046	-0.69404	3.07094	-0.48962	0.10978	-0.3958	-1.56624	-0.60998	-1.06808	-0.93853	-1.06784	-1.08939	-1.48466	-0.40952
	A	A	125	1.85536	0	2.1286	3.20159	3.85353	1.6838	7.17684	10.1089	3.17439	1.41133	2.39578	1.93112	9.62221	5.30037	5.28047	7.20962	6.02341	6.53588	8.23811	12.3058
	M	A	126	4.6874	3.2834	2.79009	0.37275	1.76481	-0.03898	0.01741	2.89163	6.86177	3.86423	3.58237	3.29077	1.9101	2.85118	2.76002	4.50185	3.97491	2.3754	2.24527	2.44674
	R	A	127	1.61145	0.49933	0.96901	-0.80862	0.52089	-1.02333	-0.73404	-0.68125	5.64201	0.70983	1.17255	0.7743	-0.81688	0.43524	-0.01338	1.1344	0.41551	-0.15337	-0.04792	0.20335
	L	A	128	2.63228	1.47833	1.37926	-0.03541	0.92773	0.07198	1.01466	1.57491	2.24259	1.7408	1.73938	1.80788	1.16195	2.09805	1.34806	2.65957	1.95848	0.91556	1.22837	2.02339
	L	A	129	4.56981	3.25823	3.28397	-0.02244	2.3242	-3e-05	1.99466	4.79927	4.83838	3.77245	3.66639	3.16959	4.75743	3.32616	2.89594	5.29196	4.34603	2.99962	3.8422	2.9771
	H	A	130	1.69283	0.39162	0.44356	-0.97939	-0.25984	-1.27189	-0.91807	-0.76528	4.21042	0.77998	0.93372	0.53692	-0.61412	0.3516	-0.05621	1.46266	0.8163	-0.46398	-0.15317	-0.0215
	S	A	131	0.55171	-0.17346	0.20828	-0.64743	-0.27036	-0.75017	-0.10739	-0.0386	2.94437	-0.00337	0.34751	0.21671	-0.10158	0.05293	-0.30815	0.69486	0.10156	-0.38559	-0.28224	0.25739
	K	A	132	2.12487	1.03777	1.14372	-0.24304	0.61143	-0.43312	-0.20545	0.49948	3.89316	1.55957	1.70312	1.17343	-0.1214	0.87141	0.62679	2.03815	1.49902	-0.01884	-0.05044	0.60681
	G	A	133	0	2.89448	5.17714	2.60418	5.03088	2.40144	2.72122	2.95181	6.94747	3.24641	5.02394	3.00425	2.84783	2.92694	2.66025	4.41024	3.72408	1.48572	1.63314	1.98491
	I	A	134	5.39553	3.83767	1.02525	0.37	-0.00797	0.22742	5.86806	7.16083	7.08981	4.77848	3.11749	3.01201	7.23106	3.34879	3.39487	5.37107	4.46169	3.21285	4.35835	5.30821
	I	A	135	3.54614	2.4902	0.95972	0.72665	-0.01245	0.32938	4.04819	6.42285	4.2478	3.16864	2.18815	2.10384	5.18771	3.23132	3.03193	4.63312	3.63774	3.09882	3.51762	4.64315
	H	A	136	2.11203	1.29669	0.14378	-1.40962	-0.27941	-1.64375	0.16354	2.98014	1.3161	2.1593	1.59141	1.30933	2.06134	1.30191	0.77745	2.65915	2.31184	0.13653	0.74047	-0.03243
	R	A	137	0.79823	2.03531	3.30438	-0.10595	2.92135	-0.32422	4.35547	5.77096	7.55669	2.33649	4.11117	1.22922	6.73371	1.41369	1.396	3.19046	2.72466	1.18058	-0.03331	4.87687
	D	A	138	0.58452	0.70054	1.80679	0.26852	2.15621	-0.17741	0.77261	1.02293	5.86967	0.68308	1.57295	0.50153	1.26255	-0.30893	1.01621	-0.01206	0.75654	1.24661	2.14871	2.66258
	L	A	139	3.9254	2.99429	2.35521	-0.02232	1.87201	-0.45714	0.38744	4.45076	2.51634	3.67353	2.71865	2.56726	3.20436	3.03529	2.52875	4.10936	3.88465	2.24536	2.65982	2.67272
	K	A	140	1.96805	1.49078	3.07908	1.60172	3.37979	1.02558	5.73275	6.10767	4.50518	1.66647	2.49864	1.3934	6.05099	1.9533	1.71511	4.09259	3.09464	-0.04248	0.66299	6.13259
	P	A	141	4.27721	2.91839	2.35705	1.41328	2.32312	2.04359	4.55675	6.92021	-0.00368	4.31174	3.72191	3.0609	5.84378	4.23681	3.6949	4.58815	2.98305	3.86309	4.91343	5.46554
	Q	A	142	0.85647	0.34485	0.68161	-0.34772	0.1674	-0.58195	-0.33956	-0.48768	-0.80757	0.58861	0.85724	0.58003	-0.23024	0.70258	-0.01303	0.96574	0.08183	-0.32815	-0.00141	0.56295
	N	A	143	2.18592	1.45091	2.00781	1.02653	2.07681	1.3678	3.44831	6.15989	4.29031	1.14394	0.89254	1.54935	4.95088	-0.04689	2.18776	3.57063	4.75726	1.6091	1.67748	3.91711
	I	A	144	5.97106	4.50164	1.28286	0.69755	-0.00997	0.49745	3.39619	5.3625	7.30541	4.99066	3.35386	3.58254	5.81902	4.26044	3.77137	5.90646	5.05006	4.08585	5.13678	4.80168
	L	A	145	2.92494	1.85323	1.2599	-0.02219	1.39189	0.11624	0.06273	-0.61747	3.88687	2.426	2.05146	1.7536	0.05048	2.30253	1.54668	3.52799	2.38465	0.82765	0.16287	1.78766
	L	A	146	5.59707	4.39151	2.82422	-0.01227	1.51383	0.07327	1.8563	11.9527	5.64587	5.06088	4.5766	3.38882	4.80277	4.11532	2.72917	5.34765	3.97738	3.66301	5.12224	2.74576
	S	A	147	0.62588	-0.40492	-0.96808	-1.2339	-0.50646	-1.33398	-0.43082	-0.12806	2.41204	-0.00389	-0.34401	-0.46385	-0.20544	0.13207	-0.86416	0.58738	0.25066	-1.16119	-1.17785	0.20548
	N	A	148	0.46466	-0.27008	-0.39833	-0.84858	-0.20705	-1.47974	2.98922	6.10817	1.15309	-0.0861	-0.3766	-0.53144	4.47114	-0.02852	0.43921	1.82902	1.14693	1.2597	2.59483	2.63865
	P	A	149	1.41798	1.24281	1.57942	1.18547	1.42554	1.20666	1.16806	1.39532	-0.00015	1.3348	1.57596	1.43539	1.18105	1.44475	1.28742	1.14464	0.9834	1.01992	1.0581	1.53116
	A	A	150	-0.71557	0	1.64321	0.189	1.53561	0.1379	0.06957	0.08008	1.90639	-0.09697	0.99293	0.44902	0.17156	-0.27025	0.15325	-0.0375	0.10743	-0.16704	-0.22569	0.3377
	G	A	151	0	1.2878	2.1081	1.19486	1.93047	1.24996	1.17696	1.39848	1.91187	1.11788	1.99389	1.38617	1.27851	1.14763	1.05229	0.94235	1.00252	1.09704	1.1586	1.466
	R	A	152	0.63217	0.3076	0.71585	0.12609	0.32089	-0.00845	0.29489	0.56088	-0.02779	0.37716	0.57582	0.3834	0.40695	0.50218	0.22151	0.44702	0.1683	0.11449	-0.0321	0.70937
	R	A	153	0.32618	0.92302	2.28726	-0.52704	2.39252	-0.4482	-0.66778	0.23174	4.63301	1.00907	2.34923	0.5044	-0.50334	0.45285	0.22634	1.10569	0.68975	-0.08362	-0.00384	0.19643
	A	A	154	0.16608	0	1.26284	0.10819	1.2732	-0.02296	0.89568	1.42445	1.4812	0.0831	1.21256	0.15428	1.05358	0.35752	0.13965	0.29508	0.00839	0.30039	0.43728	1.41169
	N	A	155	0.87315	0.36337	0.52316	0.05895	0.31099	-0.07481	0.04643	0.2791	0.90019	0.40118	0.48014	0.41337	0.14609	-0.00602	0.08738	-0.36179	-0.17084	-0.0118	-0.0771	0.38111
	P	A	156	1.6671	0.91909	1.15942	1.02649	1.17282	0.36641	0.54573	1.25385	-0.00583	1.35002	1.59074	1.09972	0.76937	1.21217	0.86722	1.14889	0.64812	0.97045	1.19626	1.8076
	N	A	157	0.25291	0.10237	0.22845	-0.47086	-0.05209	-0.71265	-0.69737	-0.78882	-0.01409	0.05425	0.18121	0.12275	-0.68114	-0.00051	-0.29976	-0.08267	-0.36143	-0.48062	-0.41022	-0.04286
	S	A	158	0.2789	-0.00849	0.2805	-0.75643	-0.20546	-0.94601	-0.47473	-0.20294	0.92495	0.00222	0.5001	-0.01317	-0.34028	-0.15705	-0.38064	-0.11653	-0.46051	-0.57074	-0.4351	0.15851
	I	A	159	4.14571	2.79347	0.77019	0.4028	-0.00831	0.17352	3.5862	7.83563	4.89662	3.52028	2.23193	2.33426	4.55335	3.04978	2.39313	3.87717	2.91983	2.67162	4.57421	4.68898
	R	A	160	1.38373	0.76835	0.12175	-0.53333	-0.33741	-0.47714	-0.26815	-0.03161	3.07556	1.01136	0.37384	0.56862	0.03535	0.75347	0.2385	1.03007	0.45926	-0.0859	-0.02515	0.72623
	V	A	161	5.2622	3.39833	-0.00467	0.20912	0.37754	0.18334	6.65307	12.2428	3.7306	4.7025	2.71256	2.5404	10.7971	2.76788	3.5998	4.24473	4.41888	4.62057	6.8905	6.71359
	K	A	162	3.01009	1.59036	0.18809	-0.08751	0.56143	0.04381	1.74484	3.70975	4.9659	2.39588	1.63472	1.28853	2.3336	2.1255	1.09884	3.59127	3.37706	-0.03631	0.39366	1.86158
	I	A	163	4.71005	3.42213	1.18671	-0.17369	-0.01301	-0.18725	4.76427	7.0024	4.10079	4.13695	3.03645	2.88437	7.29012	3.38659	3.01011	5.12509	4.24489	2.97435	3.46618	4.7999
	A	A	164	0.8659	0	-0.44254	-0.11342	-0.49806	-1.13339	0.81467	3.47963	3.58033	0.24222	0.19118	-0.40479	3.50296	0.18887	0.63847	2.10063	2.48465	0.06797	-0.87358	2.67076
	D	A	165	-0.51449	-0.09215	1.33733	-0.73754	0.96837	-1.217	-2.10636	-1.26974	3.50847	-0.43168	1.27867	-0.10674	-1.45334	-0.93841	-0.48521	-0.00175	0.14536	-0.23233	-0.58248	-0.78346
	F	A	166	6.07346	5.28519	4.5539	2.08513	4.80753	1.75817	-0.01507	1.6103	6.94596	6.21201	5.80616	4.8274	1.39684	5.26168	4.96105	6.71459	6.54923	4.33574	5.23095	3.76538
	G	A	167	0	0.226	2.09097	0.88659	2.33765	-0.58649	2.39604	4.20029	-0.5569	1.2197	3.14655	0.78897	3.07719	1.70288	1.23243	3.59646	3.26091	1.28173	1.80116	4.99647
	F	A	168	2.03953	1.66823	2.04625	0.57442	1.84905	0.49004	-0.01499	0.43941	1.41941	2.05953	2.25138	1.66941	0.2974	1.60364	1.39676	2.02971	1.90433	0.94496	1.33183	1.6705
	A	A	169	1.60151	0	1.47686	2.61733	2.88025	1.80598	17.9782	23.1183	3.57108	0.6182	1.16356	0.7591	21.3665	4.24772	6.02758	4.62583	5.90285	7.65179	9.89459	14.8508
	R	A	170	0.79519	0.38372	0.37839	-0.14291	0.1381	-0.78476	0.01179	0.18811	3.27833	0.42079	0.4489	0.2552	0.2092	0.61378	0.37654	0.2893	0.28786	0.28683	-0.01736	0.64601
	Y	A	171	1.91016	1.41574	1.3008	0.25473	0.65347	0.082	0.09123	0.0352	-0.00972	1.70592	1.57724	1.43201	-0.01015	1.52654	1.09354	1.80756	0.96495	0.33058	0.42069	1.29154
	L	A	172	2.49587	1.66004	1.18232	-0.01803	0.70868	0.15216	2.04629	2.24846	4.42884	2.15767	1.72329	1.46283	1.94983	1.9524	1.56986	2.56604	2.14347	0.98214	1.12841	2.24796
	Q	A	173	0.63979	0.31258	0.48502	-0.03391	0.33165	-0.30681	-0.20322	-0.02108	1.07206	0.26242	0.54005	0.30703	-0.18895	0.20532	-0.01756	-0.18214	0.01029	-0.04801	-0.19467	0.28715
	S	A	174	-0.06257	-0.2492	0.01319	-0.21197	-0.09625	-0.18836	-0.20954	-0.17646	-0.97898	-0.00023	-0.04012	-0.00076	-0.25347	-0.01456	-0.3828	-0.11782	-0.48772	-0.318	-0.47708	0.03224
	N	A	175	0.33026	0.32111	0.26967	-0.10608	0.17509	0.03941	-0.32671	-0.12062	0.89158	0.26647	0.31824	0.3706	-0.23194	-0.0085	-0.12946	0.01715	-0.06754	-0.21773	-0.23623	0.05773
	M	A	176	1.24945	0.88025	1.05622	0.23553	0.91314	-0.01278	0.43178	1.19653	3.1717	0.9414	1.10889	0.84719	0.83577	1.02055	0.90709	0.73726	0.80873	0.97894	1.11873	1.38508
	M	A	177	0.61566	0.31784	0.36546	0.06646	0.24502	-0.01162	-0.03093	0.32062	1.05855	0.34148	0.40985	0.35133	-0.14753	0.54862	0.19598	0.55195	0.21401	0.06332	0.05101	0.4762
	A	A	178	0.56093	0	0.36995	0.08559	0.57626	0.01413	2.44704	3.89852	1.45406	0.33307	0.61128	0.29402	2.56967	1.18911	0.94107	-0.30086	-0.1294	1.79333	2.3658	2.98403
	A	A	179	0.14629	0	0.78251	0.16909	0.61593	-0.00028	-0.06343	0.16375	0.31592	0.50239	1.17942	0.25614	-0.00965	0.18288	0.09722	0.02639	-0.15774	-0.09421	0.11752	0.31716
	T	A	180	0.6852	0.15711	0.10645	-0.08691	-0.03838	-0.19658	0.63781	1.23869	1.21646	0.189	-0.00363	0.24044	1.01439	0.40872	0.06937	-0.0733	-0.30504	0.39747	0.90741	0.75452
	L	A	181	1.00382	0.77547	0.84765	-0.01066	0.49122	-0.20629	0.36144	0.48236	0.43023	0.93968	0.90518	0.67044	0.52146	0.71697	0.56068	0.66545	0.27518	0.51853	0.70979	0.92913
	C	A	182	0.84474	0.20014	0.00982	-0.04383	0.05158	-0.87238	0.61302	1.25855	2.49486	0.53245	0.51505	-0.00792	0.83707	0.58175	0.47427	0.62656	0.39376	0.51198	0.89689	1.00831
	G	A	183	0	1.95803	4.19161	1.72627	4.16353	1.23645	4.30715	6.96655	4.40601	2.56596	4.21598	2.27231	6.54187	2.44706	2.69105	3.30975	3.48133	2.59188	2.92153	4.1254
	S	A	184	0.44725	-0.20306	-0.39943	-1.28961	-0.82241	-1.52743	-1.24554	-1.01561	0.32812	-0.00374	-0.28421	-0.30444	-1.08221	-0.3749	-0.66854	-0.56001	-0.69674	-1.00556	-0.7975	-0.54672
	P	A	185	2.29056	1.32224	1.34043	0.7298	0.95748	0.51371	0.9615	1.71179	-0.00965	2.22552	2.00037	1.67697	1.3677	2.09639	1.46263	2.17134	1.13635	1.39688	1.7977	2.156
	M	A	186	2.25879	1.41679	1.34375	0.14129	0.83901	-0.02781	1.19588	1.41529	0.78571	1.81994	1.69582	1.45502	1.46967	1.46289	1.25392	1.79154	0.9919	0.91427	1.14052	1.87024
	Y	A	187	4.06192	3.53837	2.52244	1.43176	2.3594	0.95634	0.20563	0.73903	4.19973	3.77597	3.2599	3.13647	-0.00725	3.17751	3.27234	4.67425	4.07824	3.2212	3.47131	2.67035
	M	A	188	3.24813	2.08758	2.12276	0.52678	1.86156	-0.02774	6.04976	7.06213	5.07051	2.70327	2.66173	2.00797	8.73465	2.93053	2.38322	3.986	3.37958	1.86222	2.412	5.73122
	A	A	189	1.00801	0	5.57609	10.9495	8.49831	8.71537	21.7099	27.5617	-1.12387	1.64873	4.75922	3.02843	27.5674	7.24243	10.6551	7.05375	8.74998	13.0991	14.8215	21.7887
	P	A	190	4.74275	3.18483	2.75737	5.11999	3.20949	3.68733	10.5544	12.5094	-0.00323	3.9917	3.54794	2.85528	10.573	5.52253	6.12609	5.0264	5.211	6.91982	7.14836	10.5135
	E	A	191	4.43394	3.5145	2.82944	2.7892	2.42259	2.26998	3.13694	3.81913	2.08515	4.38173	4.34553	3.6971	3.21734	3.88702	2.71616	3.0544	-0.03119	4.18829	4.44019	4.87576
	V	A	192	2.75806	1.27869	7e-05	0.47659	0.13994	0.50749	8.98102	10.4655	1.93532	2.11634	1.23113	1.21832	13.072	2.06182	1.56061	2.5263	2.06487	3.17186	3.82172	6.16162
	I	A	193	3.71272	2.46972	1.15909	-0.09258	-0.00891	-0.20579	2.74268	5.25548	4.67248	3.23383	2.54168	2.2476	6.06697	2.79637	2.3738	3.35464	2.91057	2.60163	2.99514	3.59764
	M	A	194	1.94742	1.71375	1.45461	-0.3642	1.07449	-0.01938	2.74029	2.9369	4.88529	1.93106	1.9675	1.60382	2.82997	1.47602	1.59066	2.62136	2.32853	1.93354	2.14553	2.79859
	S	A	195	-0.93375	0.15673	2.31821	0.05162	2.69935	0.1888	0.11668	1.3086	5.72191	-0.01027	2.42503	0.06676	0.37721	-0.17929	-0.15123	0.30931	0.14795	-0.12122	0.02357	0.18287
	Q	A	196	0.80929	0.75115	0.64942	-0.38014	0.05295	-0.3256	-0.45846	-0.11001	5.40043	0.72016	0.96156	0.68016	-0.29859	0.56216	-0.00792	0.42841	0.19035	-0.29478	0.14208	0.58212
	H	A	197	0.05464	-0.21737	0.20168	-0.71871	-0.08778	-0.8601	-0.82105	-0.34988	-0.36255	-0.10219	0.19439	-0.18826	-0.58418	-0.25931	-0.29277	-0.15544	-0.25291	-0.63332	-0.59169	0.02547
	Y	A	198	4.39667	3.59327	3.28559	2.4939	3.1619	1.67658	0.8307	4.26467	5.24123	3.78815	3.52099	3.30667	-0.0357	3.67301	4.15073	4.7321	4.50584	3.87504	4.27974	3.20013
	D	A	199	0.70287	1.31143	1.76586	0.81695	1.78633	0.63928	1.10414	1.61135	0.65291	0.87487	1.81145	1.1463	1.57479	0.63307	1.15277	-0.01054	1.30974	0.94558	1.21868	1.77491
	G	A	200	0	-0.54889	-0.43201	-1.67354	-0.86909	-2.01612	-1.76076	0.05055	-1.08184	0.2293	0.53677	-0.39396	-1.13027	-0.00758	-0.62692	1.25893	0.28879	-1.16209	-1.02064	0.29343
	K	A	201	2.2156	1.4293	1.70823	0.26071	1.62049	0.47173	1.01942	2.1729	2.44688	1.84506	1.68068	1.34234	0.45573	1.34848	1.64258	3.64816	3.55381	-0.09748	0.38146	1.44562
	A	A	202	1.04765	0	1.5854	1.59103	2.18698	0.16582	3.61932	12.0953	2.76545	0.27081	1.07564	0.90328	4.50312	1.98812	2.7371	2.75055	3.56525	2.91727	4.15122	4.22462
	D	A	203	2.32535	1.68289	1.24737	0.77998	0.95609	0.11283	4.74894	7.97097	1.12662	1.87283	1.69135	1.68177	6.86505	1.43041	1.95781	-0.00677	1.41113	2.6844	4.08855	4.86664
	L	A	204	4.66569	3.38763	2.89503	-0.02368	2.04623	0.07707	3.75785	9.61834	4.04912	4.10799	3.769	3.32169	5.92411	3.69064	2.67817	4.34671	3.68577	3.68223	6.54954	4.4161
	W	A	205	4.3717	3.26331	3.58647	2.08415	3.55761	1.26461	0.88613	-0.03269	6.05228	4.0767	4.25056	3.6825	1.01751	3.82556	3.9885	4.07262	4.13093	3.30423	3.96647	3.2116
	S	A	206	0.51023	-0.64876	1.51393	1.17588	1.64125	-0.28442	8.77941	13.4237	2.21941	-0.00702	1.44578	0.30127	9.21798	3.55542	1.44202	5.11962	3.29392	2.03442	3.10524	6.69499
	I	A	207	4.904	3.33108	1.66725	-0.19381	-0.01698	-0.21435	3.25776	7.19815	6.56454	4.15634	3.49099	3.2732	5.43257	3.81615	2.97099	4.68871	4.10229	4.0296	4.88179	4.55828
	G	A	208	0	0.12916	5.58111	9.67684	8.00516	8.49837	30.8321	41.2857	9.1759	2.39927	5.8459	3.35894	34.0377	9.174	12.0838	10.2753	13.2611	15.409	18.2281	30.8275
	T	A	209	1.73858	0.09894	-0.48656	-0.81407	-0.64933	-0.48158	2.16367	6.78271	5.131	1.216	0.00341	0.40117	3.59269	1.34229	1.72626	2.28189	2.25583	2.28499	4.00896	3.88286
	I	A	210	4.32487	2.84981	1.17734	-0.03562	-0.01029	-0.28064	0.89933	1.02412	5.38748	3.30182	2.72084	2.89767	2.55481	3.40221	2.56491	4.44831	3.43443	2.93707	3.43563	3.7844
	V	A	211	3.72733	2.08755	-0.00362	-1.09571	-1.04782	-1.27449	3.43946	6.53617	4.62477	3.11784	1.7634	1.96417	6.38768	2.45716	1.97106	3.71085	3.13006	3.00484	3.44046	4.01737
	Y	A	212	5.37923	3.55381	3.08172	1.2052	2.67283	0.49629	0.42966	2.90028	7.66654	4.35212	4.16924	3.82804	-0.04273	4.14121	3.44922	5.13768	4.57409	2.46989	3.38272	2.88596
	Q	A	213	1.87984	0.47017	0.18427	-1.19799	-0.11581	-1.28525	-0.46255	0.03947	4.25736	1.2198	1.0886	0.7893	-0.12049	1.06501	-0.02903	1.9725	-0.00717	-0.08075	0.55776	0.78076
	C	A	214	1.87746	-0.04405	0.28872	-2.95945	-0.83093	-3.7833	-0.20094	-0.23662	4.13377	0.88185	0.74653	-0.00125	2.5952	0.76607	-0.22847	2.17034	0.81675	0.01953	0.38869	0.44448
	L	A	215	4.11127	2.78717	1.79776	-0.04686	0.68846	-0.2942	1.55712	1.13792	6.39521	3.59941	2.81641	2.86917	2.95849	2.38185	2.15601	4.27337	3.39226	1.75848	1.57967	2.25673
	T	A	216	1.48226	0.91763	0.31653	-1.37036	0.16074	-0.80377	0.01121	1.69851	5.08864	1.01033	-0.00191	0.33324	0.9797	0.21528	0.35818	1.74782	1.15701	-0.11005	-0.10745	1.05113
	G	A	217	0	3.49953	5.75605	3.49838	5.6145	3.16542	3.88642	4.09366	7.7049	3.7922	5.56487	3.67918	4.05618	3.44119	3.63897	4.83138	4.08677	3.48776	3.52937	3.91973
	K	A	218	0.91681	0.93159	1.09678	0.43097	0.96859	0.32627	0.46764	0.8156	5.55341	0.47191	0.76603	0.52615	0.59719	0.48485	0.26627	0.34672	0.70889	-0.03926	-0.26079	0.61667
	A	A	219	0.71734	0	0.50269	-0.10709	0.23914	-0.68529	0.37661	0.90057	-1.47488	0.61915	1.12179	0.38833	0.56221	0.99438	0.25863	1.32244	-0.08422	0.14267	0.38117	1.11566
	P	A	220	3.87312	2.26482	1.41634	1.28248	1.79079	1.40403	6.4694	12.9426	-0.01245	2.77139	3.31482	2.20581	8.6214	3.57169	3.04273	3.86163	3.25343	4.46621	6.50133	6.00055
	F	A	221	4.79144	4.0544	2.74674	2.23044	2.45679	1.2862	-0.01614	1.06134	5.40481	4.25926	3.61197	3.42495	0.75149	3.83955	3.39091	4.31959	3.8485	3.58116	3.62318	2.83857
	Q	A	222	0.70814	0.48626	0.58619	0.18879	0.44597	-0.05514	-0.12587	0.06482	1.30481	0.32478	0.3864	0.32907	-0.07108	0.41326	-0.02337	0.23149	0.03143	0.05667	0.13947	0.44713
	A	A	223	0.76315	0	0.81151	0.45297	1.54158	-0.82884	0.83162	1.8903	1.2894	0.38314	1.12045	0.00269	1.30219	0.60143	0.61107	1.4962	0.94624	0.27522	0.34068	1.88289
	S	A	224	0.0064	-0.07698	0.0928	-0.34515	-0.06307	-0.28544	-0.16254	0.06158	0.02658	-0.00404	0.10431	0.0254	-0.16193	-0.23678	-0.39184	-0.1516	-0.30632	-0.51699	-0.35936	-0.00707
	S	A	225	1.22341	1.26199	1.92627	1.14699	1.62638	1.01543	1.02969	1.3486	3.48506	-0.01493	0.65104	1.3977	1.07707	0.35932	1.15844	-0.97875	0.46439	1.01603	1.08979	1.23687
	P	A	226	2.18183	1.43401	1.40619	0.2149	0.75266	-0.16124	1.11441	1.43326	-0.00655	2.10469	1.86408	1.61232	1.51126	1.98954	1.06921	1.12437	0.25199	0.78948	1.16734	2.01518
	Q	A	227	0.86399	0.37326	0.57906	0.04422	0.16034	-0.1302	0.05115	-0.0776	-0.3221	0.52459	0.45574	0.91086	0.13434	0.60692	-0.01626	-0.54553	-0.90738	0.2051	0.4414	0.63469
	D	A	228	1.20156	0.39413	0.59037	-0.00148	0.08177	-0.35049	0.1456	0.07863	-0.06068	0.83348	0.64046	1.05596	0.24836	0.85534	-0.00733	-0.00998	-0.13416	0.24878	0.54265	0.89136
	L	A	229	3.5138	2.02725	2.0568	-0.01341	1.64238	-0.06754	1.31738	3.98835	6.85786	2.88418	3.04421	2.44246	3.65171	2.68587	1.68444	2.59597	1.89313	1.82182	2.44773	2.73362
	R	A	230	2.14061	1.00141	1.24014	0.19243	0.87623	0.04721	0.94355	1.84672	5.27015	1.43775	1.44581	1.43245	1.15957	1.89991	0.67102	3.01499	1.29975	0.33636	-0.01938	2.00379
	L	A	231	1.17966	0.41978	0.80455	-0.00466	0.24196	-0.16889	0.12199	0.18218	3.02925	0.62703	0.93913	1.01752	0.20534	0.49052	0.25939	0.80122	0.41542	0.29219	0.36171	0.82886
	F	A	232	3.49639	2.39382	2.3784	0.69613	1.73419	0.22125	-0.0096	1.14133	5.52525	2.83804	2.85089	2.7968	0.81799	2.54087	2.21612	3.1508	2.42505	1.94796	2.34235	2.17801
	Y	A	233	5.09811	3.45708	2.93481	0.4904	2.20822	0.11163	-0.77591	1.16342	6.41373	4.17776	3.72076	3.39971	-0.028	3.49902	3.42008	4.36381	3.82553	3.72449	3.80195	2.29144
	E	A	234	1.39542	0.22829	0.49383	-0.77193	-0.31947	-1.02879	-0.42098	-0.08592	4.80383	0.75042	0.89809	0.74626	-0.28089	0.59814	-0.07594	0.82886	-0.00718	-0.35454	0.03048	0.57462
	K	A	235	0.96066	0.44905	0.94717	-0.00327	0.40205	-0.19956	0.05596	0.18684	3.86196	0.78701	0.96389	0.95518	0.21937	0.54899	0.35305	1.13281	0.45599	-0.01434	0.02357	0.52962
	N	A	236	1.84199	1.12227	0.67348	-0.22392	0.55364	-0.02862	-0.22172	0.38298	3.59152	1.2744	1.24925	1.02525	0.01362	-0.01827	0.8779	1.35997	1.22896	0.43273	0.15983	0.16887
	K	A	237	0.95933	0.86702	1.26155	0.73622	1.12593	0.93454	0.81416	1.20702	0.20167	0.9548	1.22677	1.07115	0.89608	0.88558	0.59927	0.46579	0.37934	-0.02974	0.17013	1.18053
	T	A	238	0.46396	0.33109	0.13747	0.04883	0.11663	0.04816	-0.2282	-0.06256	1.65675	0.16564	-0.0004	0.23736	-0.4019	0.24535	-0.02604	0.2062	0.04828	-0.03762	-0.11756	0.17776
	L	A	239	3.62839	2.68283	1.50534	-0.01464	0.81428	-0.23642	3.07117	6.15622	5.14761	3.19329	2.43746	2.09728	5.88792	2.63587	2.13065	2.90122	2.54445	2.49541	3.23976	3.50549
	V	A	240	1.08607	0.41248	-0.00013	-0.58243	-0.31695	-0.81229	-0.55356	-0.19387	1.75015	0.30182	-0.10769	0.06971	-0.41221	0.0168	-0.16228	0.15731	-0.06454	-0.32415	-0.12421	0.10651
	P	A	241	3.28239	1.9377	0.92283	0.48215	0.75594	1.61863	6.36212	14.0526	-0.00729	2.83139	2.04441	1.68943	10.3781	3.01851	3.43501	3.43889	3.77342	4.90896	7.44952	6.42609
	T	A	242	0.28627	0.22804	0.07266	-0.06132	-0.00439	-0.27438	-0.35473	-0.63824	-0.63052	0.25399	0.00074	0.15261	-0.2594	0.07135	0.00498	-0.08552	-0.12865	-0.16378	-0.03442	0.2448
	I	A	243	4.82203	3.4081	0.92356	0.14137	-0.00756	0.32687	2.48724	5.69389	4.59965	4.30497	2.7886	2.58271	3.67005	3.4363	3.09327	4.17013	3.92758	4.02118	5.23138	3.53742
	P	A	244	2.54183	2.02353	2.57827	1.67006	2.30199	1.32937	1.84008	1.79829	-0.00553	2.37553	2.64646	2.56068	2.009	2.34385	2.36164	2.34098	2.11577	1.87729	1.75732	2.49879
	R	A	245	0.21144	0.0012	0.2794	0.04553	0.14793	0.12236	0.03789	0.21122	-1.02358	0.20894	0.2096	0.30971	0.0936	0.29843	0.01676	0.1486	-0.17133	0.02312	-0.00724	0.38871
	E	A	246	0.40988	0.3035	0.52754	0.03144	0.2625	-0.02907	-0.13457	-0.30436	0.27023	0.4409	0.61954	0.35414	-0.07449	0.31877	0.15513	0.15965	-0.00413	0.11684	0.17802	0.49739
	T	A	247	2.21248	0.60967	-1.1164	-1.65164	-1.3781	-1.3338	1.35681	2.35064	3.35077	1.34808	-0.00828	0.21134	2.20037	1.25967	0.9499	2.21642	1.98135	0.88181	0.99601	3.32617
	S	A	248	0.74028	0.36921	0.23655	-0.36404	-0.37217	-0.9113	0.0391	0.17477	-1.38289	-0.0012	0.15861	0.34609	0.05126	-0.24792	0.12433	-2.08056	-0.98136	0.17669	0.56942	0.40842
	A	A	249	0.45931	0	0.23184	-0.45637	-0.09701	-0.76642	-0.55585	-0.81775	-1.52277	0.29811	0.1949	0.35126	-0.45835	0.10828	-0.42833	-0.73981	-1.25122	-0.2443	0.01031	0.13327
	P	A	250	2.28733	1.21582	1.12976	0.43135	1.05762	0.43328	0.66493	0.72515	-0.00227	2.1897	2.03557	1.68016	0.6979	1.7664	0.84396	0.71373	-0.22846	0.837	1.12098	1.67819
	L	A	251	4.93661	3.41169	2.75599	-0.01648	2.42729	-0.30701	0.59255	3.94659	2.57546	4.02802	3.31841	3.42709	2.66434	3.37753	2.48459	4.56118	3.89095	3.42908	3.90933	2.64689
	R	A	252	1.84632	0.62261	0.92653	-0.83554	0.81131	-0.70066	0.00972	0.52219	6.41897	1.35617	1.79459	1.07852	0.34025	1.33182	0.40224	1.94453	0.48821	-0.13122	-0.06839	1.3085
	Q	A	253	1.20138	0.41285	0.7587	-0.14758	0.09775	-0.49117	-0.08791	-0.18857	3.06285	0.58447	0.99412	0.8613	-0.03464	0.37124	-0.01251	0.02545	-0.08815	0.07158	0.22921	0.41809
	L	A	254	5.60265	3.9001	4.49777	-0.01469	3.65779	0.08799	2.07135	6.1303	11.2664	5.11986	5.75411	4.0002	4.65383	4.66722	3.85073	5.56245	4.63798	4.46196	6.46356	3.68641
	L	A	255	5.41459	3.73394	2.14612	-0.0152	0.87208	-0.10346	5.19667	10.0259	7.77163	4.72531	3.58054	3.72227	8.05769	3.63234	2.99843	5.23091	4.58367	4.38464	5.87451	5.70944
	L	A	256	2.21135	1.29255	1.4598	-0.03299	0.6302	-0.16839	0.09664	0.92463	4.93002	1.86285	1.85291	1.73447	0.4445	1.8329	1.36082	2.41021	1.36048	0.93384	1.25043	1.64419
	A	A	257	1.262	0	1.74072	-0.87811	1.68601	-0.84964	-0.54122	0.02566	3.68542	1.09488	1.749	0.73579	-0.32436	0.61136	0.30217	1.66052	0.95246	-0.30893	-0.00289	0.45636
	L	A	258	5.21275	3.75633	3.44845	-0.01467	2.99788	0.02486	4.66908	7.51343	7.49598	4.35212	4.16891	3.6699	9.59357	3.63008	3.40195	5.76898	4.80171	4.32655	5.94741	4.75601
	L	A	259	3.67105	3.47386	2.8809	-0.02142	1.83361	-0.27611	6.76998	15.1682	6.33771	4.19147	3.53665	3.02506	11.0898	2.56313	2.49464	4.60589	3.98369	2.85403	5.49569	4.50363
	Q	A	260	1.10372	0.14005	0.37497	-0.17149	0.23248	-0.56983	-0.64395	0.03317	5.02475	0.46655	0.86763	0.17111	-0.41894	0.43575	-0.01111	1.62699	1.02769	-0.29973	-0.50054	0.29397
	R	A	261	2.33806	1.45629	1.39668	0.35123	1.05744	0.02279	0.85393	2.0504	-0.00871	2.28985	2.23994	1.74128	0.9848	2.17335	1.91029	3.16637	2.98973	0.69081	-0.11375	1.62625
	N	A	262	1.62903	1.13121	1.31061	0.65305	1.02379	0.7961	0.47918	1.47383	1.11088	1.43378	1.40719	1.30097	0.62301	-0.01784	0.8594	0.50201	0.76726	1.09791	1.12879	1.55997
	H	A	263	0.49326	-0.21545	-0.11671	-0.83887	-0.48586	-1.15686	-0.97748	-0.48454	-1.72077	0.40731	0.50652	0.20449	-0.76749	0.25024	-0.38008	0.42046	-0.49865	-0.4373	-0.35456	0.06054
	K	A	264	0.47422	0.17914	0.47486	0.17526	0.28804	0.18267	0.23592	0.39923	0.14008	0.44422	0.49952	0.56548	0.29516	0.40573	-0.04794	0.33392	0.0226	-0.01319	0.08011	0.59423
	D	A	265	0.73213	0.09232	0.71207	-0.15805	0.30297	-0.2058	-0.01741	0.18665	0.08353	0.31562	0.53151	0.37112	0.0927	0.30603	-0.01623	-0.0032	-0.3547	-0.08357	-0.42574	0.51666
	R	A	266	5.62969	4.63873	5.09584	2.98917	5.27168	3.04074	12.7704	24.5333	9.6571	5.14444	5.0494	4.4072	20.1216	4.8481	5.21212	8.25239	8.22859	4.01321	-0.15989	9.75053
	M	A	267	3.78655	2.65873	2.2357	0.6807	1.47225	-0.04002	3.70963	5.6279	5.34548	3.13539	3.11213	2.36133	4.43351	3.54054	3.35071	4.47464	4.29356	2.95627	3.33024	4.82036
	D	A	268	1.71408	1.79737	2.81714	1.97533	2.83999	2.22071	1.33775	2.57809	1.10037	1.505	2.26377	2.34692	1.42204	1.04315	1.94022	-0.01274	0.92362	2.13121	2.32982	2.14863
	F	A	269	3.20642	2.59457	2.71083	1.2832	2.23848	0.804	-0.0242	1.24746	1.40904	3.24352	2.8905	3.47677	1.23308	3.46788	3.22877	3.40898	3.61396	3.16982	2.99781	3.21172
	D	A	270	0.49351	-0.02126	0.38042	-0.1418	0.01362	-0.4558	0.00564	0.01968	-0.62491	0.3724	0.49556	0.58942	0.10391	0.06256	-0.24661	-0.0122	-0.27466	-0.15765	-0.10639	0.47018
	E	A	271	1.12948	0.37109	0.68307	-0.0916	0.34861	-0.20689	0.10397	0.13929	0.26608	0.84638	0.92261	0.93665	0.24004	0.91639	-0.03134	0.56997	-0.00509	-0.01779	0.27451	0.89374
	F	A	272	6.41418	4.75415	4.06335	1.82288	4.39067	1.35059	-0.02857	0.96032	9.6884	5.8243	4.76366	4.87725	1.10395	5.43072	4.38598	6.37004	5.53986	4.72289	5.38445	3.80147
	F	A	273	2.78059	1.94706	1.68005	0.2896	1.1815	0.16001	-0.01277	1.54263	5.57528	2.55961	2.36459	2.20752	1.0086	2.1201	1.86026	3.01	2.62415	2.0597	2.36767	2.32605
	H	A	274	0.23637	0.85385	1.4016	0.08167	1.00751	0.16356	-0.09597	0.06612	2.69074	0.80793	0.94343	0.80264	0.01496	0.10371	0.22591	1.27781	1.0892	0.03223	-0.10502	-0.01909
	H	A	275	3.21553	1.77708	2.561	0.27391	1.83754	-0.33497	0.05857	-0.45879	6.732	2.08567	2.63043	1.71519	1.71242	1.31734	2.05546	1.99793	2.4209	1.92486	1.98714	0.25351
	P	A	276	1.97807	1.62268	1.74161	1.24606	1.34021	0.81548	1.61261	1.568	-0.00247	2.01342	2.13263	1.81553	1.68857	1.94055	1.37705	1.86856	1.18873	1.09154	1.34261	2.02066
	F	A	277	5.39601	3.57028	3.18647	0.82028	2.66102	0.661	-0.01432	0.9967	6.98945	4.9812	5.09326	3.71229	0.7969	3.9994	3.93063	4.7603	4.29103	3.95953	3.8427	3.47841
	L	A	278	4.23508	3.70018	2.54882	-0.01845	1.82154	0.65263	2.71047	8.01531	4.56646	3.77537	2.79558	3.163	4.77325	3.2419	2.96122	4.94182	4.60586	2.94907	4.71025	3.63203
	D	A	279	-0.36555	-0.41301	0.18182	-0.47275	-0.1188	-0.89674	-0.53572	-0.41842	4.64447	-0.37331	-0.19229	-0.31875	-0.43709	-0.20846	-0.60016	-0.00412	-0.22977	-0.78107	-1.1297	0.23192
