## Supplementary TableS6 for "A Pan-Cancer assessment of alterations of the kinase domain of ULK1, an upstream regulator of autophagy"

### Sheet: FoldX mutations DDG
	WT Residue type	Chain ID	Residue #	G	A	V	L	I	M	F	W	P	S	T	C	Y	N	Q	D	E	K	R	H
	P	A	3	-0.44447	-0.13113	0.30558	0.14623	0.38181	0.0655	0.13634	0.06364	-0.00239	-0.47857	-0.38147	-0.17386	0.31658	-0.15215	-0.30056	-1.02253	-0.59204	0.02509	-0.01508	-0.23892
	G	A	4	0	0.03438	0.04255	-0.39327	-0.22709	-0.53659	-0.5362	-0.40525	0.49656	-0.00332	0.10439	-0.19999	-0.4871	-0.08783	-0.52089	-0.2141	-0.61694	-0.13817	-0.04895	0.05018
	R	A	5	0.26407	0.01357	0.25379	0.01092	0.18495	0.10156	0.04909	0.06879	0.20149	0.12655	0.14675	0.20483	0.05867	0.16549	0.1217	0.06349	0.00271	0.10537	-0.00198	0.28883
	G	A	6	0	2.95606	5.41849	5.29386	5.31504	4.39417	5.16479	5.51384	7.3389	1.27025	4.09218	3.72887	5.23424	5.00074	5.46139	5.3862	5.19724	5.16898	5.48427	5.97056
	G	A	7	0	0.71267	0.78352	0.70904	0.72159	0.57874	0.37087	0.63021	2.01964	0.58166	0.69326	2.2347	0.40179	0.38571	0.64969	0.23896	0.44289	0.71923	0.73223	0.7162
	T	A	8	0.4897	-0.07519	0.01812	-0.62044	-0.43396	-0.97055	0.00718	-0.63402	-0.06995	0.27324	0.00139	-0.09206	0.01824	0.09094	0.12529	0.19979	0.13707	-0.53875	-0.29011	0.18795
	E	A	9	1.63877	0.94417	0.35034	-0.47575	-0.42943	-0.24464	-0.60363	-0.17706	3.78936	1.38844	0.96724	0.68173	-0.28852	0.9762	0.22724	0.57136	-0.00291	-0.18795	0.29233	0.79093
	T	A	10	0.63956	0.00923	-0.48054	-0.93063	-0.70845	-0.78207	-1.18332	-0.60137	1.30396	0.12792	0.0001	0.00933	-1.04419	0.4399	0.02019	0.59972	-0.21298	-0.26602	-0.12929	0.25487
	V	A	11	3.93344	2.49972	-0.02334	-0.75728	-0.56929	-0.5745	6.51432	9.80658	2.30905	2.70137	1.55924	1.40904	13.8933	1.90231	1.89313	2.50134	2.25422	0.47059	1.35457	5.7033
	G	A	12	0	2.53583	3.08199	2.34228	3.45392	2.40491	1.63237	2.77053	5.54112	0.64349	1.95005	2.22955	2.15786	1.7935	1.96264	2.63565	2.96801	1.46789	2.26207	2.56027
	K	A	13	1.13298	0.63252	0.98484	-0.24761	0.75819	-0.33184	-0.00904	0.26864	-0.58844	0.81268	1.3742	0.19075	0.23163	0.37925	0.08677	0.32063	-0.10517	-0.02355	0.19979	0.93123
	F	A	14	6.42462	4.89738	2.76683	2.35304	1.94553	1.08888	0.00019	0.8965	7.30834	4.81277	3.20947	4.20054	0.54241	4.41284	4.38328	6.49827	5.89926	4.03755	4.2731	3.36096
	E	A	15	0.93182	-0.09657	-0.38611	-1.889	-0.57676	-1.631	3.87744	3.50376	3.34783	0.68952	0.12877	-0.30939	5.4894	0.91565	-0.3217	1.72712	-0.0481	-0.98944	-0.58628	1.35215
	F	A	16	5.15015	4.25436	4.71756	1.86124	6.18812	1.47068	-0.01832	1.35243	6.68651	3.81181	4.54594	3.69249	0.48444	4.58526	5.05439	5.8802	5.74191	5.39824	6.81302	3.06346
	S	A	17	1.0817	0.48504	0.29585	-0.07039	0.44531	-0.17307	4.377	5.594	1.31038	0.03411	0.54931	0.27045	4.07359	1.41991	0.5466	1.68913	0.27669	0.2894	0.62098	5.4852
	R	A	18	0.66227	0.55089	0.67451	-0.28114	0.73995	-0.56449	-0.71229	-0.14528	-0.32538	0.66264	0.97997	0.57252	-0.55195	-0.17058	0.12171	0.21495	-0.05938	0.06143	-0.04179	0.00074
	K	A	19	0.18496	-0.11916	0.29979	0.08603	0.0081	0.04954	0.00337	0.30145	2.95011	0.22591	0.28179	0.2778	0.25188	0.19513	-0.22453	0.15241	-0.00257	-0.00505	-0.01244	0.27779
	D	A	20	1.56479	0.39251	0.1092	-0.58503	-0.4301	-0.51312	-0.50951	0.24144	0.86826	0.45065	0.51289	-0.4137	-0.3242	0.14582	0.226	-0.01403	-0.14001	-0.27721	0.05537	0.22611
	L	A	21	2.3151	1.78744	1.06404	-0.00272	0.76335	0.1667	2.60183	2.51022	0.9068	2.36464	1.41397	1.45707	2.57267	2.32974	1.45081	2.17018	1.33051	0.91599	1.32977	2.37998
	I	A	22	3.08433	2.67518	0.85949	-0.36975	-0.00311	-0.0314	1.26179	1.68615	6.04217	2.49287	2.17339	2.83884	1.76325	1.28148	1.75033	1.32487	1.43143	1.2065	1.28057	1.47401
	G	A	23	0	-0.95555	0.19728	-1.77845	-0.42274	-2.38874	-1.33058	-1.40473	4.67744	-1.58053	-0.87551	-0.64681	-1.40675	-1.56136	-1.25621	-0.58676	-0.70077	-1.4633	-3.30876	-1.03851
	H	A	24	1.25766	0.52539	0.36443	-1.09992	-0.4608	-1.38101	-1.44416	-1.1113	1.55535	0.66805	0.71216	0.0921	-1.23824	0.49661	-0.25364	0.56288	-0.33366	-0.57872	-0.36307	0.0425
	G	A	25	0	-0.3285	0.59116	-0.24043	0.41916	-0.4102	-1.0081	-1.02089	3.33363	-1.49795	-1.06987	-0.39941	-0.78367	-0.88681	-0.14777	-0.97222	-0.5412	-0.12694	-0.76125	-0.27791
	A	A	26	0.96964	0	0.00977	-0.21622	-0.33473	-0.75522	0.50521	0.60308	-1.45173	-0.13738	-0.24576	-0.06507	0.51936	0.05061	-0.82355	-0.86411	-1.20012	-0.48641	-0.23158	0.65976
	F	A	27	2.65781	2.27353	1.26828	0.53814	0.61102	0.58375	-0.01131	0.61148	2.92975	2.97459	2.22747	2.10743	0.44397	2.13023	1.73064	2.64984	1.94549	1.60206	1.85246	2.04679
	A	A	28	0.29121	0	1.67127	-0.19067	3.58662	-0.13135	-1.35016	-1.18957	1.97149	0.69986	2.3417	0.34017	-1.76593	1.15179	-0.0723	2.27621	1.50825	-0.14776	0.25898	0.61199
	V	A	29	2.90488	1.64214	-0.00141	0.31297	-0.15603	0.38252	0.40926	1.20154	3.68643	2.95857	1.46555	1.60521	0.73732	2.73601	1.18479	3.50639	1.38472	1.32064	2.15753	3.11317
	V	A	30	4.03938	2.4193	-0.00284	-0.58783	-0.37618	-0.0417	4.68063	4.1293	5.44717	3.3589	1.67749	1.85389	5.30577	2.97172	1.93386	4.43259	2.79945	1.15009	0.63957	3.76938
	F	A	31	4.74907	3.34084	1.19383	1.19071	2.14059	0.87026	-0.0059	1.10687	5.137	4.22493	3.35479	3.42056	0.16698	3.76275	3.84104	4.87088	4.28633	2.84111	4.55068	2.87854
	K	A	32	1.18722	-0.10257	-0.29686	-1.19076	-0.10026	-0.75689	0.25432	2.92682	1.81298	0.81432	1.1707	0.36704	1.45273	0.16178	-0.02999	2.03987	0.28199	-0.05329	-0.00329	0.81787
	G	A	33	0	2.72381	9.1011	8.87575	9.8628	5.31816	26.0609	40.1421	7.98741	5.32659	9.27299	4.58167	33.8913	9.75335	10.8712	10.3736	11.2559	10.013	13.9875	27.3006
	R	A	34	0.52236	0.29462	1.04851	0.23667	1.01078	-0.06092	2.01874	2.04151	3.06476	0.01633	1.32288	0.14712	1.92419	0.53737	0.42862	2.67593	0.99607	0.20504	0	2.35218
	H	A	35	2.73656	1.01523	-0.0067	-1.37993	1.79252	-0.88903	-0.42986	0.41008	2.1345	1.89725	1.84763	0.91178	0.01303	1.15041	1.18224	1.34156	1.08933	0.07432	0.59037	-0.08097
	R	A	36	1.77501	0.60516	0.11043	-0.64204	-0.34018	-0.51676	0.55076	0.86899	5.0131	1.36111	0.24214	1.16928	0.88729	1.35429	0.43703	1.28754	0.86453	-0.0555	-0.00364	1.38028
	A	A	37	0.31238	0	0.92225	-0.39467	0.6878	-0.27188	0.14195	0.20745	-0.34775	0.06377	0.58328	-0.0398	0.14872	-0.09112	-0.16264	-0.15078	-0.21404	-0.04343	-0.12747	0.3434
	A	A	38	1.3602	0	0.19941	-0.52544	-0.52367	-1.4081	-0.52838	-0.42569	2.78629	0.32564	0.44496	-0.0732	-0.52023	-0.26104	-0.6928	-0.01803	-0.09644	-0.88285	-0.71464	-0.11912
	H	A	39	-0.29072	-0.85	-0.15436	-0.84218	-0.44115	-0.76391	-0.43716	-0.19916	-2.84139	-0.32978	-0.22526	-0.11782	-1.18646	-0.16318	-0.87137	-0.08499	-0.67468	-1.26709	-1.02111	-0.00347
	D	A	40	0.21338	0.33149	0.50337	-0.0342	0.25374	-0.20592	-0.40938	-0.29453	-0.01189	0.03457	0.5352	0.07865	-0.29931	0.00773	0.21352	-0.00034	-0.15614	-0.05493	0.10093	0.31243
	L	A	41	1.52152	1.36134	0.85238	-0.00316	0.26514	-0.43945	-0.13991	-0.75587	3.10482	1.54823	1.1059	1.38838	0.21569	0.93869	1.11169	0.89915	0.82578	0.14734	0.47293	0.94242
	E	A	42	0.22619	-0.39824	-0.31753	-0.78429	-0.01141	-0.72007	0.04153	0.51835	-1.20929	0.24123	0.38429	-0.23402	0.18602	-0.48155	0.05389	0.8971	0.00204	-0.32633	0.14612	0.68679
	V	A	43	4.76981	3.38249	-0.01216	2.22451	0.15084	2.49549	10.5225	20.3979	5.73482	3.93594	2.61176	2.70351	14.2896	4.06105	7.44609	5.46245	6.93912	5.76378	11.4284	9.69177
	A	A	44	1.51448	0	-0.70271	-0.54663	-1.52018	-1.54404	5.22473	1.29711	7.7122	0.46865	1.09607	0.52052	2.15368	1.84115	-0.42581	2.40802	0.08059	0.47652	-1.82149	8.28593
	V	A	45	5.13796	3.38542	-0.04276	0.43342	-0.59741	-0.30195	5.47973	16.4156	4.10339	4.49818	2.49861	2.33125	9.51628	1.98322	3.31105	3.20827	4.10105	4.69257	8.34	3.8993
	K	A	46	3.86961	2.0515	0.15584	0.87233	0.72869	0.67098	3.11188	1.32948	3.68345	3.52074	3.01757	1.7979	2.54376	2.53412	1.28487	5.29978	4.99173	-0.06322	-0.0564	4.04281
	C	A	47	1.90852	0.61398	-1.46615	0.5606	-0.55001	0.4971	1.0608	4.20723	5.0388	1.52646	0.34414	-0.00114	1.37894	2.06007	3.4682	-0.48956	1.88523	1.90038	0.89436	4.45058
	I	A	48	4.18943	2.91191	0.40155	0.1711	-0.0086	0.97001	4.94919	10.6919	1.38393	3.74546	2.67916	2.15685	6.65473	2.67879	3.42356	4.64229	2.89841	3.82981	4.53442	5.81425
	N	A	49	2.09576	1.08899	1.77277	1.14428	2.01319	0.91493	1.04849	2.19624	8.32143	1.83611	1.05326	1.1676	1.00457	-0.00101	2.15433	1.36007	0.90726	1.86512	1.72778	0.58083
	K	A	50	0.88104	0.71041	1.3011	-0.13645	0.87198	-0.16193	-0.11602	-0.23227	-0.05471	0.96494	1.29431	1.02599	-0.18876	0.49759	-0.03544	0.64384	0.17878	-0.00476	-0.2882	0.83834
	K	A	51	0.60585	0.21621	0.81873	-0.10187	0.15594	0.09483	0.44008	0.55114	1.88157	-0.19183	0.34015	0.05126	0.45161	-0.04864	-0.0313	0.07433	-0.34659	-0.01498	0.17253	0.22603
	N	A	52	1.08785	0.19248	-0.16291	-0.08205	-0.13002	-0.41747	-1.09726	-0.33607	3.48755	0.84358	0.81044	0.57949	-0.56689	0.00121	0.38743	-0.5753	-0.87363	0.07744	0.16793	-0.37429
	L	A	53	1.71047	0.96181	1.51976	0.00197	0.66436	-0.13396	-0.23588	0.31815	-0.16879	1.46874	1.33572	1.67692	1.28885	1.67335	1.12613	-0.07638	0.50895	0.83301	1.31139	1.09981
	A	A	54	0.376	0	0.10628	-0.31481	-0.18355	-0.22992	-0.46598	-0.29231	-0.40419	0.48657	-0.08215	0.45492	-0.3342	0.26375	-0.40727	-1.6391	-1.74785	0.02979	0.25229	0.2634
	K	A	55	1.47445	0.54698	0.24056	-0.84601	-0.47539	-1.33051	-1.27342	-0.61962	-0.52002	0.54075	0.72582	0.66838	-1.01544	0.01676	0.00956	0.20105	-0.82123	0.001	0.51102	-0.4668
	S	A	56	2.29964	0.54404	6.08238	14.0798	10.0476	12.4503	37.7251	50.6723	6.63942	-0.00838	4.02313	2.77849	43.368	8.61821	16.2625	10.1625	16.7109	18.3337	24.9381	27.7826
	Q	A	57	1.24931	-0.00463	-0.29754	-1.53361	-0.83136	-1.70738	-0.54515	-0.76684	4.47902	0.16931	0.09463	0.22353	-0.82011	0.98985	-0.03114	0.95486	0.18931	-0.66136	-0.04235	0.08361
	T	A	58	0.30445	-0.5593	-0.38908	-1.17528	-1.0147	-1.28786	-0.82431	-0.77465	2.33726	0.23982	0.00262	0.26347	-0.78597	-0.05125	-0.78822	-0.43025	-0.92111	-0.57617	-0.58048	-0.25315
	L	A	59	3.61075	2.43195	2.16128	-0.04057	1.32222	0.52169	1.83957	1.3704	4.80668	2.86756	2.08037	2.37733	2.82055	2.35447	2.27342	3.31374	2.73662	2.14122	2.8386	2.57616
	L	A	60	4.6342	3.01208	1.46683	-0.01264	2.89012	1.11513	7.59807	11.5392	5.99081	3.91901	2.80238	3.28743	13.054	3.02444	2.89175	6.20468	5.51335	4.14655	4.60504	5.08732
	G	A	61	0	-0.9478	-0.44441	-1.29878	-1.17062	-1.40909	-0.85575	-0.89834	2.89624	-0.68253	-0.25556	-0.35329	-1.04404	-0.40573	-0.51981	0.04092	-0.55918	-1.09916	-0.56758	-0.2333
	K	A	62	1.21735	0.07636	-0.32331	-0.84106	-0.75341	-1.20625	-0.87719	-0.91009	1.47297	1.14869	0.41665	0.49038	-0.11148	-0.05746	0.11093	0.87802	0.20339	0	0.32177	0.18192
	E	A	63	1.9898	0.41351	1.76402	0.0381	1.68542	-1.06278	-0.09868	5.35938	7.17614	1.70732	1.46952	0.11055	0.76447	2.89121	0.91234	2.7423	-0.03145	2.38824	3.55156	5.88962
	I	A	64	4.76481	3.29558	1.14143	2.32986	-0.0011	0.64916	6.0636	4.9615	6.14104	3.68458	2.09253	2.47828	6.34251	2.83808	3.20611	4.74041	3.62262	2.70378	3.35291	6.5094
	K	A	65	1.36898	0.23537	0.26994	-0.42713	-0.25143	-0.91876	0.14675	0.33553	2.32646	0.58272	0.9754	0.95174	0.19228	-0.13746	-0.1373	0.35635	-0.01176	-0.00082	0.25726	0.13377
	I	A	66	5.17927	4.0128	1.00493	0.16119	-0.01174	0.47601	4.61605	9.74256	8.5657	4.67236	2.46773	3.38908	6.67514	3.14228	2.85338	5.4389	4.42683	4.92638	7.32137	3.68454
	L	A	67	4.88499	3.26888	2.04583	-0.02434	1.44488	0.04379	3.40789	0.94751	7.11304	3.80223	2.03182	3.19958	6.87945	2.94182	2.725	6.08398	5.44437	1.96996	3.60535	4.20222
	K	A	68	1.62135	1.05178	1.38015	0.13157	0.59067	-0.02677	1.02181	1.27857	4.08274	1.72465	1.49556	1.23436	1.15663	1.34189	0.46051	2.26262	1.41534	-0.01264	0.324	1.19776
	E	A	69	0.87311	0.29449	0.19258	-0.44201	0.36068	-0.35821	-0.58884	0.35878	2.99524	-0.15731	-0.14128	-0.14567	-0.39696	-0.45297	-0.23544	0.06597	-0.00371	-0.10993	-0.11968	0.03616
	L	A	70	5.95349	4.52096	2.69979	-0.02147	0.33979	-0.12858	2.18398	11.9352	9.01559	5.15868	3.69167	3.58101	6.09282	4.56012	3.76025	6.23629	5.55271	5.06659	7.72654	4.37416
	K	A	71	2.15974	0.50238	0.23832	0.33312	0.36695	0.50023	0.24299	0.24642	1.70768	0.42561	0.12424	0.37598	0.22466	0.27959	0.24558	0.36842	0.47977	-0.04778	-0.25448	0.32582
	H	A	72	1.74066	1.04177	2.12775	-0.00403	2.3896	-0.3167	-0.46867	0.60258	4.10169	1.28617	0.62736	0.5798	-0.47767	0.95171	0.58467	1.28162	0.81357	0.43054	0.34188	0.00666
	E	A	73	0.99955	0.48543	0.61566	0.02102	0.21421	0.23373	0.77233	0.58764	-1.16821	0.946	0.80856	1.00274	0.55939	0.63124	0.15392	0.75004	-0.06147	0.56958	0.48728	0.99146
	N	A	74	2.01019	1.19895	0.92707	1.30854	0.41658	0.65081	-0.50399	2.31134	2.47942	1.36206	2.64329	1.30386	0.21367	-0.00874	2.18237	2.66334	2.75335	2.01319	2.29438	0.8432
	I	A	75	5.77591	4.3361	0.8145	0.37616	-0.00923	0.77077	3.62056	14.5846	6.49177	5.14228	3.2993	3.40526	6.40544	4.54404	4.10939	5.98348	5.68757	3.94933	6.97185	5.08399
	V	A	76	3.5135	1.75984	0.00301	-0.15607	-0.46203	-0.3721	7.11908	8.117	3.6766	2.58678	1.44076	1.52272	13.7643	2.14882	1.40862	4.44447	3.67141	0.67085	-0.2438	4.70315
	A	A	77	0.91225	0	0.24266	-0.25814	-0.06102	-0.21379	-0.26287	-0.04981	-0.18018	0.14619	-0.10728	0.49508	-0.1362	0.12965	0.30624	0.6415	0.2004	-0.28772	-0.39361	0.11187
	L	A	78	4.75574	3.9363	2.5138	-0.00741	1.49535	0.21067	5.76081	9.31375	4.38875	4.8631	3.17228	2.96248	6.34212	4.10158	3.89547	5.64286	5.28904	4.30247	4.52846	4.13607
	Y	A	79	2.14988	1.08817	1.50828	-0.43281	0.59915	-0.58053	-0.61082	0.31777	-0.23357	1.82354	0.6351	1.40785	-0.00844	1.29427	0.96662	1.59788	1.09619	0.29564	0.62456	1.19108
	D	A	80	1.23336	0.86756	1.97774	0.89047	2.02428	-0.22321	1.00719	0.86671	4.06912	0.57866	0.6637	0.50014	0.73186	0.24868	1.16678	-0.00154	0.68344	0.98226	1.08974	1.02982
	F	A	81	3.04888	2.30169	2.33273	2.06342	2.6497	0.57073	-0.00423	0.04035	3.87819	2.59174	2.32594	1.87937	0.02933	2.37271	2.61431	3.71548	3.39349	1.41717	1.62186	1.99876
	Q	A	82	2.55169	0.85893	1.49572	-0.55391	1.40913	-0.61004	-0.33418	0.01562	4.61632	0.717	2.13895	0.33914	-0.23326	0.25161	0	0.91526	0.92823	-0.32518	-0.362	0.56166
	E	A	83	1.40944	0.56803	-0.14398	-1.21168	-0.59599	-1.12606	-1.0232	0.02799	0.34387	0.88496	0.36957	0.34366	-0.68545	0.72745	-0.16831	0.89919	-0.0059	-0.67819	-0.08341	0.4881
	M	A	84	-0.13861	0.83483	0.99446	0.00407	0.2012	-0.01026	-0.04203	0.55891	2.84256	-1.43204	-0.69132	-0.02744	0.13698	-0.73953	-0.16808	-1.11525	-0.58855	-0.39247	0.08847	0.11736
	A	A	85	0.53948	0	0.25723	0.13089	0.11328	0.14142	0.21831	0.31111	-1.62809	0.31714	0.2515	0.60076	0.30055	0.42139	-0.42437	0.27944	-0.78489	0.03754	-0.05652	0.51783
	N	A	86	0.38315	0.81317	0.246	-0.12158	0.02659	-0.03067	-0.17426	0.1403	1.97008	0.30675	0.31044	0.37518	-0.01978	-0.0075	-0.12588	-0.00521	-0.28628	-0.12696	-0.28871	0.1941
	S	A	87	0.49763	-0.11977	0.39204	-0.15451	0.23445	-0.66685	0.24122	-0.57865	0.89723	0.00055	0.66071	0.24701	0.01072	0.31858	-0.33141	-1.69553	-0.76172	-0.40231	-0.36693	0.67965
	V	A	88	3.84137	1.85777	-0.00522	0.56452	-0.42943	0.4197	2.27598	4.13373	4.60081	3.31121	2.05191	1.8994	1.2413	3.47087	3.02606	4.50979	3.73441	1.21581	1.93904	3.76037
	Y	A	89	4.44563	2.91997	1.31268	0.35344	0.89511	0.64517	0.35219	0.96123	5.74969	3.8323	2.40305	2.55385	-0.01523	2.26267	1.87454	4.42898	3.12586	1.97773	2.53284	1.81274
	L	A	90	6.27124	4.48591	1.36285	-0.02167	0.6594	0.2976	9.59091	23.9837	5.17651	5.76008	4.52961	3.53867	13.8978	4.68552	2.4063	7.25295	7.28377	3.57679	5.48717	8.43681
	V	A	91	5.08032	3.32868	-0.00201	-0.24463	-1.08933	0.99446	8.34638	13.0596	4.885	4.58358	2.47739	1.3611	8.16639	2.8202	3.5658	4.12935	4.4362	6.27453	8.92282	7.27492
	M	A	92	3.50076	3.01423	1.9777	-0.5152	1.11801	-0.06422	1.76962	9.07583	7.2881	1.52221	1.77937	1.72521	4.63569	1.74723	2.44817	5.84817	4.56729	1.88095	1.29941	3.96414
	E	A	93	1.19047	0.17706	0.75226	0.1127	1.07487	0.73206	0.47294	1.57431	0.84923	0.9119	1.1291	0.78205	0.70707	0.44516	-0.29955	1.38289	-0.04256	0.18835	0.94412	0.84612
	Y	A	94	1.87535	1.03504	1.23744	-0.6166	0.54764	-0.30936	-0.17284	0.22299	3.28749	2.02917	2.65915	0.8563	0.00155	1.6804	1.73889	2.74491	2.47382	0.86671	1.47016	1.80856
	C	A	95	1.5016	0.26981	-0.92713	0.39389	0.38383	1.75414	2.13103	2.56267	-0.75451	1.81021	0.25222	0	1.88873	1.26533	1.3941	2.79816	3.15337	3.30365	2.57647	3.29753
	N	A	96	0.86765	1.10209	1.93745	0.7173	1.16506	1.50838	1.78036	2.12261	0.72895	1.46775	2.46113	1.29495	1.61375	-0.00137	0.87842	0.50735	1.22559	0.71527	0.79367	1.79327
	G	A	97	0	2.16382	4.84254	-0.38326	4.03474	0.54031	1.10713	2.19899	13.7499	2.7317	5.32375	1.8512	0.89152	1.22195	1.75109	3.02548	2.07513	0.88221	1.41496	3.3662
	G	A	98	0	2.86673	4.29764	3.38701	4.05063	3.07989	3.19682	3.15971	5.21082	2.99954	4.2311	3.07173	3.34152	2.53401	3.26932	3.00018	3.5745	2.6215	2.47679	3.27834
	D	A	99	2.94476	3.58139	2.80195	2.3783	2.57307	2.37903	2.71524	2.89386	3.71199	2.57176	2.55367	3.30252	2.81199	2.21808	3.00888	-0.01537	1.82091	2.55234	3.12383	3.01485
	L	A	100	5.50726	3.82383	4.25572	-0.00497	3.90698	0.07587	2.31261	4.15936	10.2366	5.29726	3.86752	3.74003	5.7575	4.19918	3.19918	4.82895	3.59315	3.64572	4.12399	3.48989
	A	A	101	0.88468	0	0.96779	-1.00004	0.61216	-0.49026	-0.57611	0.20632	5.14674	0.83484	2.7343	0.97218	-0.17289	1.51578	0.25388	1.018	0.02403	0.17413	0.74491	1.10772
	D	A	102	0.34309	-0.24494	0.22575	-0.2463	-0.10392	-0.53896	-0.42776	-0.95769	3.28325	-0.53836	-0.59025	0.22675	-0.46067	-0.30632	-0.65842	8e-05	-0.28375	-0.40367	-0.34954	-0.16751
	Y	A	103	4.23039	2.76591	2.07165	0.92827	1.43767	-0.51352	-0.4307	0.36569	4.80538	4.09832	2.963	3.25405	-0.01032	1.9255	2.33501	4.10607	3.1729	2.36061	2.2453	2.35873
	L	A	104	4.10145	2.57785	0.4841	-0.07235	-0.1323	0.43265	7.88225	14.3175	6.66277	4.1134	2.19762	2.59489	8.11615	2.89258	3.59008	4.63802	3.77122	4.72161	10.0156	7.55886
	H	A	105	1.58269	0.88777	0.97269	0.12609	0.34462	0.19512	0.23694	-0.12867	5.73017	1.17249	1.14693	1.58749	-0.23529	0.81922	0.6174	1.45603	0.64547	0.01626	0.48207	-0.00199
	A	A	106	1.01786	0	0.14744	-0.54482	-0.00213	-1.34951	-0.12663	-0.63952	3.09606	0.13762	0.24228	-0.01246	-0.50835	0.09551	-0.25316	0.56727	0.03068	-0.87456	-0.5742	0.72992
	M	A	107	0.88414	0.44657	1.0057	0.15384	0.68575	-0.02456	-0.10708	0.46011	3.43237	0.3674	1.0377	-0.18152	0.19604	-0.32156	0.62821	0.99201	0.8133	-0.1377	0.14227	-0.38028
	R	A	108	0.42284	1.33835	2.61448	1.28863	2.97799	2.11219	1.05956	2.21417	5.0833	1.23186	2.58745	1.08431	1.15758	0.38453	0.46895	0.98703	1.06338	-0.21593	-0.02991	0.7317
	T	A	109	-1.06436	0.60883	2.88701	1.39146	3.04553	-0.10478	2.51784	3.04446	4.43399	0.42659	0.00065	0.53793	2.63572	0.63325	0.82713	1.68139	0.79965	0.41086	-0.35159	1.80047
	L	A	110	5.52863	4.0506	3.70104	-0.02404	2.7941	-0.02889	5.87139	13.5772	4.84493	4.44396	3.47695	3.59256	7.13828	4.16502	4.0464	3.52018	4.48023	5.13233	3.98675	3.90441
	S	A	111	1.58261	2.07326	3.64785	2.77642	3.56563	2.66721	2.67859	2.80716	0.12952	-0.00372	0.94287	3.41515	2.5442	1.45532	3.10816	-0.75185	1.24715	3.18397	3.16164	2.53192
	E	A	112	3.40682	2.21966	2.2632	0.66987	2.03539	0.99708	1.14787	2.04943	0.85424	3.16336	2.17956	2.48838	1.86286	2.88818	1.58177	1.73526	-0.14367	1.90526	2.64418	2.65175
	D	A	113	1.97267	1.48307	1.93522	1.48352	1.60553	1.12774	1.61238	0.49908	0.73987	1.40641	1.44833	2.11797	0.945	1.35182	0.98959	0.0167	-0.09113	1.04251	1.18774	1.65911
	T	A	114	2.84428	1.18716	-0.04275	-1.35534	-0.42264	-1.19516	-2.36521	0.17552	1.02005	1.54623	0.00057	1.32212	0.47208	0.15017	0.82292	0.80406	-0.20521	0.80639	1.25713	0.33225
	I	A	115	5.04417	3.36508	1.3079	-0.23683	7e-05	-0.51731	8.83928	11.2834	6.88492	3.74805	3.54859	3.32631	13.25	3.68125	2.39688	4.50602	3.80696	3.52009	4.65202	7.87922
	R	A	116	1.38414	0.09162	1.5846	-0.77937	0.78404	-0.34053	2.66462	0.49946	4.75842	0.53529	0.23001	0.31425	0.36216	1.39911	-0.03077	2.51016	1.1585	0.17829	0.03096	1.12365
	L	A	117	1.99586	1.0357	1.33756	-0.00654	0.67566	-0.56946	0.30721	0.4812	4.32592	1.42739	2.02656	1.81508	-1.34021	1.52029	0.78665	1.85417	1.36036	-0.23481	0.23468	1.18591
	F	A	118	6.69238	5.03748	3.41162	1.73101	2.02753	0.96664	-0.0176	5.25272	8.14544	5.36909	4.26684	5.03136	0.8122	5.65122	4.64809	6.49881	5.53062	5.23829	5.81259	4.08528
	L	A	119	5.68302	4.04855	3.17896	-0.01287	2.36613	0.22551	4.18389	8.37634	8.56451	4.7702	3.01493	3.94698	8.73222	3.42037	3.4049	5.1092	4.1106	5.08127	4.99206	4.76224
	Q	A	120	1.83961	0.71077	0.78814	-0.63217	-0.03651	-0.28267	0.68956	0.78021	3.46804	0.8822	0.59611	0.89855	0.94569	-0.28473	-0.02067	1.19905	0.59744	-0.28515	-0.1927	1.05548
	Q	A	121	3.37303	2.08131	4.29737	0.28583	4.57662	-0.08478	1.00459	2.83695	3.45228	2.5758	4.40222	2.20445	1.69813	1.26325	-0.13457	2.02803	0.232	2.25557	2.07786	2.01761
	I	A	122	4.8099	3.20487	1.30829	-0.82202	-0.01169	-1.05901	0.57062	-0.38944	6.67316	3.43168	2.968	3.09611	5.06691	2.88534	2.45005	4.65885	3.48633	2.41583	2.69725	1.84524
	A	A	123	2.13956	0	1.56366	0.11917	1.55734	-0.84646	4.30119	11.0142	5.63467	0.82306	1.03394	1.08783	10.0072	2.78147	0.87641	2.80744	1.52054	0.45351	0.92841	11.4797
	G	A	124	0	-1.03815	0.43143	-1.29267	0.00827	-1.42701	-1.56613	-1.08011	1.94419	-0.7174	0.21244	-0.26685	-1.53191	-1.05036	-1.13355	-1.84618	-1.42622	-0.99254	-1.75843	-0.72928
	A	A	125	1.95549	0	2.34038	2.80794	4.69639	2.77542	2.44728	11.64	2.82824	1.09606	3.27367	2.32014	8.01178	5.86334	4.63139	8.72209	7.51843	5.44108	7.33135	13.1458
	M	A	126	5.3798	3.2524	1.98014	0.12199	0.83651	-0.13577	1.07598	6.01323	8.15705	4.53151	3.95116	3.35749	5.46956	2.75382	3.28275	5.12818	4.95815	2.64939	3.36147	2.14603
	R	A	127	1.76077	0.74446	0.60927	-0.76526	-0.49489	-1.07453	-0.35371	-0.50128	3.54653	0.54375	0.49837	0.30043	-0.09686	0.2919	0.14452	0.97918	0.09977	-0.29617	-0.00671	0.2814
	L	A	128	2.7705	1.67565	1.15211	-0.03714	0.80203	0.40966	1.28214	1.46922	3.45376	2.13071	2.0556	2.22219	1.45205	2.68874	1.11518	2.85338	2.04366	0.50107	0.89139	2.46864
	L	A	129	5.56119	3.87421	3.98704	-0.0276	2.18979	0.23038	3.07655	5.91989	7.53035	4.39059	4.70023	3.85543	5.47643	4.40394	3.22772	6.06613	5.29325	3.65363	6.14104	3.25064
	H	A	130	1.8838	0.5062	1.27594	0.01054	1.05558	-0.49085	-0.36567	-0.32428	4.33158	0.67336	0.8718	0.92873	-0.24338	0.37984	0.44961	1.25563	0.81109	0.0497	0.3981	-0.02392
	S	A	131	0.93352	0.04919	0.29598	-0.87495	0.29131	-0.97879	-0.57473	-0.16598	3.08729	-0.00721	0.05886	0.02653	-0.38006	-0.09443	-0.19623	0.65924	0.06836	-0.64476	-0.27136	0.31126
	K	A	132	2.09393	1.66189	2.38252	0.2326	1.69953	0.20429	0.40621	1.40781	5.21676	2.23438	1.77716	1.40792	0.41209	1.75634	0.85013	3.08735	2.38211	-0.05807	0.55741	1.86229
	G	A	133	0	3.0782	4.70418	2.51382	4.33503	2.83274	2.93005	2.74847	6.54365	3.07555	5.24326	3.37435	3.06498	2.21839	2.49493	3.75023	3.07416	1.38871	2.19896	2.2192
	I	A	134	6.59605	4.63416	1.2851	1.21357	-0.00012	0.66896	2.3272	4.10732	8.66907	5.9508	3.69077	3.79962	4.18739	3.08794	4.81675	6.04286	5.88548	2.40946	6.36807	5.79556
	I	A	135	4.30064	3.42937	1.17998	0.5745	-0.01148	-0.05884	1.89601	2.62568	4.29591	3.75121	1.91997	2.805	2.73432	3.60842	3.2068	4.37973	3.01224	3.13523	3.71439	3.82383
	H	A	136	4.23847	2.93064	1.01105	0.73095	0.80341	2.04353	8.2015	9.62008	3.42589	4.57226	3.38349	2.82884	12.3525	0.8038	3.2735	3.88031	4.87693	1.25903	5.49137	0.04984
	R	A	137	0.49588	2.96523	3.679	0.67447	2.36781	0.71347	4.70819	7.77718	8.9987	3.41936	4.22401	2.36206	6.46898	1.97877	2.84464	4.56962	4.82057	3.06645	-0.07974	5.50074
	D	A	138	2.35842	2.50979	2.44843	1.83228	3.37026	1.55132	6.74215	4.96108	7.84242	2.58375	2.88439	2.30543	5.55573	2.4251	2.33478	0.00066	2.02275	2.86216	2.697	7.3796
	L	A	139	5.18077	3.93426	2.15869	-0.06362	1.74866	-0.13954	1.65014	8.03307	3.13712	4.76681	3.95419	3.44891	3.53537	4.31072	3.78324	5.59681	5.54921	3.39511	4.52136	4.40975
	K	A	140	2.38268	1.56502	4.89775	0.61625	4.59297	0.86822	10.9401	8.18064	4.53853	2.51073	3.18486	1.37367	9.93423	3.3954	1.7798	6.55032	4.39799	-0.09361	1.36295	5.56708
	P	A	141	5.16244	3.37772	2.49543	3.12717	4.37825	3.90787	13.6486	16.5416	-0.00168	5.50985	4.17422	3.73228	15.4055	5.12032	6.17773	6.30279	6.15978	7.21414	9.93006	10.9401
	Q	A	142	0.55269	-0.59966	0.48825	-0.60062	-0.17231	-0.60738	-0.68254	-0.28017	-0.9756	0.7155	1.13663	0.55044	-0.51606	0.27829	0.00583	0.69331	-0.16975	-0.42291	-0.20515	0.20894
	N	A	143	2.32961	1.64851	2.39445	1.54376	1.39819	1.22068	1.40832	4.56132	5.43638	1.11719	0.73591	0.74631	1.89172	-0.00902	0.60293	5.08931	4.29605	1.29373	2.08345	1.09524
	I	A	144	5.80093	4.25209	1.19154	0.12642	-0.00086	0.06545	-0.26478	6.00893	6.08104	4.99879	3.41261	3.35856	1.26976	3.57144	3.11406	4.59381	5.02549	3.08215	5.21019	3.41494
	L	A	145	2.85784	1.66807	1.53885	-0.03543	1.88739	0.50313	0.00091	-0.74619	3.29001	2.58056	2.12788	1.72382	0.21474	1.38715	1.35495	3.52894	2.0023	0.50249	0.17013	1.44232
	L	A	146	5.01859	3.97485	2.66605	-0.0127	1.6434	0.35723	3.15805	14.5953	4.48223	5.03841	5.37194	3.21699	7.819	3.79685	2.39379	5.57665	3.69907	2.4526	2.09592	3.76376
	S	A	147	0.5363	-0.34298	-0.09062	-1.32349	-0.00946	-1.92245	-1.69104	-1.78964	5.34601	0.00507	1.34946	-0.29211	-1.83352	-0.03827	-0.5039	0.51798	0.84584	-1.10841	-0.94638	-1.01129
	N	A	148	1.66544	0.67893	-1.1072	-1.02294	-1.68914	-1.78841	-0.37133	0.29068	1.00611	1.33586	0.3196	0.06311	-0.987	-0.00733	-0.31811	0.68948	-0.0963	-1.14	-0.67038	0.87538
	P	A	149	1.62002	1.31054	1.54024	0.68832	1.28557	0.81879	1.37779	1.58192	0.00042	1.42363	1.65348	1.47987	-0.62868	1.54516	1.54397	1.36017	1.01792	0.90559	1.52975	1.80171
	A	A	150	-0.36025	0	0.80959	-1.25371	0.72438	-0.67686	-0.93182	-0.42102	-0.01182	-0.13588	1.06039	-0.13746	-0.90562	-0.62717	-0.89475	-0.38852	-0.56631	-1.20187	-1.17364	-0.67369
	G	A	151	0	2.29627	2.51489	2.40836	2.09083	2.21568	2.089	2.31381	0.41803	0.3346	2.12412	1.85034	2.29283	0.25272	2.02882	-1.0275	-0.03255	0.72749	0.57724	2.1117
	R	A	152	0.19178	-0.12319	0.09602	-0.16764	-0.01358	-0.11764	-0.21328	-0.08331	-0.58024	0.14109	0.06905	0.18968	-0.15896	-0.25393	-0.29281	-0.47865	-0.68892	0.04011	-0.00298	0.164
	R	A	153	-1.12914	0.3685	1.03065	-0.08667	2.55205	-0.13429	-0.40403	-0.21843	4.35391	0.25633	0.20268	0.15312	-0.33374	-0.26409	0.28992	-0.01878	-0.03515	-0.22067	0.00439	0.06677
	A	A	154	0.24304	0	1.93014	3.5939	2.80845	1.66539	5.07717	5.64376	0.60294	0.4578	2.60587	1.38041	5.61222	1.36765	2.26379	4.53906	1.4105	2.23506	3.7258	4.61096
	N	A	155	0.70314	-0.01996	0.19205	-0.19371	-0.03572	-0.262	-0.08406	-0.02141	-1.26862	0.62027	0.16961	0.46642	0.01944	-0.00658	-0.03104	-0.98976	-0.4005	-0.07058	0.03645	0.10551
	P	A	156	2.24031	1.57441	1.20992	-0.11551	0.74176	0.22105	-0.28951	1.12022	-0.0027	2.01963	1.52084	1.52408	0.25884	0.9812	0.81291	1.87033	0.91514	0.80824	0.47059	1.53777
	N	A	157	0.67473	0.35848	0.87884	0.03429	0.67687	0.19323	0.39826	0.20701	-0.18473	-0.06532	1.12303	0.60491	0.39275	0.00084	-0.1538	0.39748	0.01623	-0.04455	-0.36899	0.40411
	S	A	158	0.303	-0.52136	-0.44851	-1.84042	-1.1226	-1.39981	-1.6395	-1.09561	1.38765	4e-05	-0.45436	-0.3821	-1.53413	-1.35188	-0.99516	-0.54168	-0.89457	-1.32486	-1.19195	-0.57017
	I	A	159	3.89632	2.35206	0.56786	0.04008	-0.06845	-0.00249	-0.05024	-0.22886	5.7159	2.55759	1.10403	2.02227	0.16892	2.2647	1.51304	2.4596	2.11414	1.67159	1.92794	1.4765
	R	A	160	1.78225	0.93587	-0.25682	-0.32168	-0.74059	-0.25958	-0.03952	-0.03129	3.71969	1.40462	0.34353	0.51676	-0.28406	0.90222	0.18806	1.53745	0.71078	-0.00805	0	0.5409
	V	A	161	4.30984	2.8564	-0.00483	-0.66508	-0.72273	0.45468	6.51153	16.0496	3.67731	3.13006	2.30966	2.08283	7.87767	1.83246	3.01754	4.40188	3.38796	5.22869	7.42719	8.83322
	K	A	162	3.03918	1.50735	-0.19353	-0.19048	0.30088	0.4729	1.62655	4.9767	2.89592	1.6578	1.67854	1.19073	2.10023	2.76018	1.487	4.45096	3.57474	0	1.56184	0.99193
	I	A	163	4.94753	3.44582	1.33403	-0.22259	-0.00196	-0.4215	1.68742	0.94847	4.21272	4.57342	3.32669	3.10251	3.00591	3.52638	3.43843	5.35243	4.78555	3.43277	4.93694	3.81758
	A	A	164	0.05063	0	-0.70728	-0.11053	-0.55178	-0.90818	0.33642	2.28578	5.00446	-0.2415	-0.82785	-0.38591	2.7449	-0.33145	-0.10172	1.37301	1.69097	-0.9362	-1.80173	2.32176
	D	A	165	-0.48786	0.906	1.4402	0.16576	0.7914	-0.29466	-1.86557	-0.37859	1.7631	0.02626	1.8694	-0.35815	-1.538	-2.60074	-1.08799	-0.02403	-0.33809	-0.6759	-1.71447	-0.26341
	F	A	166	6.69086	6.12191	6.19993	2.98428	6.35278	1.97224	-0.00886	1.58917	6.61775	7.36107	7.18816	5.63482	1.09595	5.83678	5.58443	8.19926	7.70311	5.50194	5.73933	3.84034
	G	A	167	0	-0.34891	-1.18564	-1.45264	-1.2862	-1.37203	-1.65987	1.44243	-0.64414	1.44922	0.53055	-0.48576	-2.35149	-0.1808	0.08124	2.30579	1.71708	-0.40143	0.28242	1.21469
	F	A	168	2.26162	1.63999	1.26048	0.20671	2.23542	0.3388	-0.00657	-0.31916	0.91142	1.78069	1.65072	1.87806	0.24126	1.71887	1.66972	1.9993	1.86179	1.13549	1.34261	1.69968
	A	A	169	1.48516	0	3.6819	7.59247	6.88244	4.63669	38.693	46.0054	7.14733	0.80604	2.13511	1.57386	33.845	7.04053	10.623	7.85273	10.5886	10.3013	18.1181	25.9003
	R	A	170	1.04375	0.72524	-0.05121	0.57406	-0.26261	-1.66886	0.69586	0.481	2.89991	0.50935	-0.47448	0.11296	0.76659	0.21659	0.11698	0.23477	0.47496	0.04353	-0.07033	0.85411
	Y	A	171	2.99383	2.21093	1.95527	0.64518	1.17899	0.69386	0.30385	0.43023	0.48779	2.57476	2.25179	2.49682	0.02554	2.42439	1.81402	2.34059	1.5859	1.11541	1.16009	1.92231
	L	A	172	3.84804	2.66605	1.09271	-0.00707	0.54182	0.32519	1.69298	2.74107	4.21667	3.21863	2.24023	2.1831	1.58938	2.46067	2.3013	3.00577	3.53043	1.61365	1.75785	3.46538
	Q	A	173	0.43676	-0.38768	-0.07212	-0.5277	-0.32148	-0.70648	-0.62045	-0.36158	-2.16593	0.19728	0.18355	0.22176	-0.55742	0.14601	-0.01048	-0.21892	-0.49928	-0.4094	-0.16543	-0.05475
	S	A	174	0.09882	-0.10961	0.08066	-0.20323	-0.09795	-0.16526	-0.2011	-0.26761	-0.94252	-3e-05	0.11489	0.12117	-0.48353	0.03549	0.03914	-0.14726	-0.35949	-0.3607	-1.99157	0.13687
	N	A	175	0.13842	0.12699	0.17417	-0.29444	-0.30071	-0.34647	-0.88024	-0.50275	-0.06724	0.14617	0.38473	0.10432	-0.86065	-0.0218	-0.01704	-0.14737	-0.06152	-0.288	-0.188	0.17573
	M	A	176	0.67509	0.46071	0.53322	-0.25038	0.6115	-0.00541	-0.23677	0.52942	4.70407	0.43497	0.33893	0.48436	-0.15585	0.69642	0.439	0.35398	0.37647	0.11601	0.25356	0.72942
	M	A	177	1.47964	0.88197	0.69487	-0.3513	0.99143	-0.02659	-0.16624	-0.31127	1.19655	1.5073	1.08316	0.94021	-1.35242	1.25174	0.41807	1.52421	0.85312	0.34308	0.63458	0.30897
	A	A	178	1.28418	0	0.45026	0.04218	0.92139	0.31465	10.9201	8.95998	1.96257	0.97379	2.32053	1.49402	12.4644	4.14508	3.19458	0.78352	0.05049	3.38416	4.60839	7.1133
	A	A	179	0.04467	0	0.76075	0.21513	0.33888	0.23024	0.12916	0.3083	0.44268	0.24953	0.79855	0.09919	0.1036	-0.15959	0.19429	-0.31064	0.04373	-0.14789	-0.35074	0.42716
	T	A	180	0.33194	0.00361	-0.00951	-0.5499	-0.34387	-0.76492	-0.28273	-0.85186	-0.36481	0.37156	-0.02237	0.07859	-0.26081	-0.91397	-1.01251	-1.41628	-1.52177	0.279	0.6538	0.4187
	L	A	181	1.21485	1.30186	1.04016	0.00431	0.34187	-0.59842	-0.3767	0.98799	0.70608	1.5927	1.02406	1.03735	-0.02304	1.03741	1.45838	0.93159	0.58397	0.98313	1.35286	1.18515
	C	A	182	0.98609	0.3064	0.18858	-0.49653	-0.38465	0.09556	0.21469	0.86684	2.94734	0.47868	0.30941	-0.00062	0.5582	0.9224	0.68959	0.47802	0.49291	0.92126	1.02666	1.3757
	G	A	183	0	4.58131	9.72739	7.32539	10.8377	5.9334	9.18928	12.2149	10.6951	6.01603	8.0383	5.49984	13.5041	10.1536	8.38721	13.4563	10.0859	8.09192	9.27486	12.0105
	S	A	184	2.66839	2.15868	1.71139	0.70223	1.37465	0.55898	0.56503	1.6084	3.86414	-0.00101	-0.99554	1.75751	0.83291	1.22793	1.14407	1.72024	1.67443	0.93833	1.5903	1.02766
	P	A	185	3.56985	1.78441	1.29904	1.22815	-0.29486	0.2785	0.42765	0.79553	-0.00902	3.06809	2.39406	2.13611	0.60046	2.48836	1.46314	2.51664	1.169	1.18134	1.78866	1.76153
	M	A	186	1.73747	1.32124	1.82409	0.51552	1.77022	0	0.77835	-0.27596	0.1601	1.4888	2.15778	1.38466	0.38751	1.30347	1.17157	1.16076	0.86652	1.03599	1.20759	1.4426
	Y	A	187	2.77198	2.50198	2.04676	1.92506	1.89448	0.77657	0.6218	0.85012	5.95488	2.40255	2.15428	2.25252	-0.01912	1.86647	2.72899	3.90058	3.55722	1.86747	3.23243	1.65832
	M	A	188	3.74313	2.4902	3.43852	0.81448	2.46003	0.0022	11.8268	12.8828	6.48731	2.99281	3.38212	2.79079	21.1926	3.31823	2.87495	4.55143	4.15625	2.74918	2.94044	11.9099
	A	A	189	0.79431	0	6.43127	10.6028	10.109	7.57395	23.1596	27.6558	1.5068	1.32532	3.90504	1.54309	27.8817	8.5777	8.51576	4.46154	7.25042	12.9834	14.4932	24.3185
	P	A	190	4.99175	3.03867	2.64908	5.74694	2.61653	5.59689	11.1937	14.8935	-6e-05	3.70972	2.87736	2.35436	12.7932	6.3522	8.40608	6.0314	5.76958	9.48013	10.7842	11.9891
	E	A	191	5.6432	4.348	3.84454	4.23785	3.38397	2.28074	3.48195	3.51744	3.04475	5.1817	4.04058	4.54497	3.27753	4.75503	3.56959	3.72062	0	5.0504	5.1058	6.40877
	V	A	192	3.12841	1.50957	-0.01398	-0.93	-0.19658	-0.56006	9.72048	12.5403	0.69092	2.02767	1.12673	1.00944	15.06	1.8436	1.15757	2.20292	1.39332	0.14945	1.93019	5.51937
	I	A	193	4.16602	2.59209	0.91468	-0.1974	0.00948	-0.50167	-0.12413	0.16545	6.73301	3.76213	3.01175	2.85941	1.16597	3.58361	2.5594	3.29697	3.04369	2.72739	2.8097	2.14913
	M	A	194	1.71633	1.6046	1.62828	-0.71071	1.1777	-0.01664	3.23383	4.32542	6.5945	1.72081	1.99592	1.87938	3.6296	1.80714	1.94382	3.09687	2.58285	2.43635	1.84281	3.79774
	S	A	195	-2.47778	0.1954	0.74609	-0.66261	1.03015	-0.57196	-0.38044	0.00801	5.89012	0.00155	1.58543	-0.01911	-0.51256	-0.70318	-0.43038	-0.29188	-0.51346	-0.73717	-0.67454	-0.16427
	Q	A	196	1.21223	1.35499	1.60374	-0.47819	1.33036	-0.26205	-0.24113	0.11573	4.616	0.98001	1.47245	1.2152	-0.31894	0.82257	-0.04116	0.01897	0.3352	0.03231	0.1793	1.04613
	H	A	197	0.49737	-0.13529	-0.10869	-1.28001	-0.64075	-0.83909	-0.78613	-0.71083	-1.08525	0.51016	0.25929	0.10865	-0.709	-0.09124	-0.40391	-0.18584	-0.97563	-0.51918	-0.6647	-0.0004
	Y	A	198	5.91622	5.0395	5.29849	3.84935	5.85659	2.50926	1.57988	6.31801	7.3248	5.33399	4.32183	4.67879	-0.02789	4.90897	6.15079	5.42588	6.08323	5.95724	5.45173	4.04834
	D	A	199	3.68015	4.93543	5.10281	3.86209	4.6777	4.07804	4.88783	5.5496	2.91956	3.81213	4.98341	5.19409	4.6278	2.41174	4.603	-0.01066	2.85803	4.38282	4.9242	4.9713
	G	A	200	0	0.06263	0.44222	-1.85598	0.36291	-1.43381	-1.66983	-0.55697	-1.61751	0.8558	0.72616	-0.5372	-0.91324	0.95158	-0.39234	1.30854	-0.45946	-0.72005	-0.25361	1.22705
	K	A	201	2.34089	1.3125	0.99576	0.3291	0.70278	0.3571	0.62235	2.07093	4.20393	1.11425	0.86307	1.42644	0.94463	1.08587	1.84387	2.88163	2.47741	-0.00682	0.4768	0.97407
	A	A	202	1.50184	0	0.62243	1.36884	0.40253	-0.94887	4.13528	12.8653	4.93641	0.53777	1.11266	0.23944	3.99511	1.54726	1.76412	2.02678	2.73292	0.9853	2.1448	1.29574
	D	A	203	2.54757	0.90034	0.541	-0.39648	-0.65561	0.24466	15.0696	23.7789	-0.29035	1.8215	0.73557	1.13549	16.8607	1.52923	1.53542	0.00739	0.17252	3.11952	5.9663	11.0335
	L	A	204	5.17674	3.57305	2.86901	-0.00105	1.87487	0.38608	6.07579	5.33297	3.13602	4.77468	3.54246	3.50692	6.64947	3.37864	2.9701	4.95442	4.34657	5.13072	5.67798	3.61102
	W	A	205	5.69271	4.16993	6.00989	2.74471	5.98662	1.25833	0.71373	-0.02361	11.8759	5.71383	6.34918	4.74597	0.83716	4.93415	5.07396	5.37428	5.12082	5.15935	5.34195	3.81128
	S	A	206	0.85479	-0.19631	1.46518	1.25476	1.37845	-1.00528	8.29496	9.64181	2.42111	-0.00048	-0.08275	0.40566	7.06886	3.23567	1.13525	4.86117	2.01139	0.96392	2.06833	5.10465
	I	A	207	5.68284	3.95868	1.39145	0.04077	-0.00665	0.21784	2.51045	8.35049	7.47438	4.43195	3.68969	3.72697	4.62853	4.35802	3.6014	5.19531	4.84432	4.99519	6.07262	4.11399
	G	A	208	0	0.01832	8.85123	11.4104	13.282	8.7358	27.9121	36.6264	9.77938	1.9983	4.9368	3.24063	32.9909	8.03325	14.3147	9.79164	12.0541	15.6742	17.1353	43.3982
	T	A	209	1.90399	0.43298	-0.63358	1.82618	0.92079	2.16916	4.19094	14.0198	3.67892	1.03207	-0.00019	0.4491	7.23669	1.79343	5.04921	2.88785	4.38085	3.96038	9.52982	5.51995
	I	A	210	4.01141	2.46367	0.88767	-0.23373	-0.00478	-0.74012	1.74874	1.97768	7.09152	3.1608	2.87157	2.72917	1.52203	3.38563	2.39654	4.315	3.09529	2.72319	2.50767	6.94654
	V	A	211	4.25495	2.46549	-0.00038	-0.96762	-1.36472	-1.12976	5.76022	8.63896	5.92137	3.74033	2.2884	2.30202	6.77415	2.98471	2.09126	3.99289	3.7585	3.23148	4.53002	5.83249
	Y	A	212	5.82781	3.9572	3.17149	0.99368	2.61948	0.26984	0.16391	2.90929	9.32663	4.59525	4.70345	4.09799	-0.00987	4.45525	3.69707	5.62667	5.0883	2.57967	4.41096	3.15163
	Q	A	213	2.20177	0.96701	-0.4289	-0.39489	-0.29608	-0.86809	8.74481	6.52628	5.68468	1.34647	0.38332	0.9086	9.5907	2.37525	-0.1224	3.14938	0.14142	1.11162	1.83191	4.43692
	C	A	214	2.2955	-0.10525	0.81535	-3.10711	-0.01866	-3.71147	1.96539	1.50808	3.08909	0.54675	0.16824	-0.01673	3.45805	0.82373	-0.02279	1.77721	0.71501	0.08905	0.81219	4.68484
	L	A	215	4.56971	3.44987	1.92027	-0.0795	0.42504	-0.28368	2.64392	1.20864	8.18016	3.62825	3.41051	3.4092	2.58239	3.53794	2.67109	4.70199	4.06946	2.33778	2.26685	2.28582
	T	A	216	2.9891	2.19258	1.01921	-0.50793	1.65472	0.66829	1.41232	3.47921	7.21866	2.08505	-0.00563	1.69827	2.58161	1.57197	2.37464	3.1573	2.706	1.50851	1.94306	3.23161
	G	A	217	0	3.75602	5.09239	3.43317	4.74377	2.86538	7.59649	7.71905	8.78954	4.74681	6.53144	4.13492	7.73113	4.7758	4.64118	4.68448	4.69749	4.39411	4.74855	7.64867
	K	A	218	1.6434	1.21001	0.1494	-0.40457	-0.09778	-0.12276	0.30306	0.53614	5.96269	1.02935	0.53076	0.44066	0.42939	1.13831	0.54098	0.25871	0.85884	-0.05306	0.18787	0.76619
	A	A	219	1.04515	0	-0.4583	-0.72977	-1.10985	-1.27295	2.54766	2.79141	-2.1297	0.88708	0.51268	-0.12176	0.29254	0.65946	-0.43584	1.02495	-0.73884	-0.24996	-0.30403	1.03123
	P	A	220	4.34045	2.20239	3.60664	0.96889	6.39523	3.7861	9.1934	16.1487	-0.01817	4.02114	3.8948	3.1467	14.6882	4.32889	4.74801	4.16214	6.14263	8.85135	13.1283	8.84387
	F	A	221	7.00093	4.92238	3.50044	2.49031	2.47107	1.32614	-0.02368	2.38905	5.81608	5.05624	3.97678	4.28261	0.90039	4.00681	4.01991	4.90749	4.71654	3.92784	4.14524	2.90454
	Q	A	222	0.5077	0.54132	0.44894	-0.04345	0.01185	-0.11194	-0.41045	0.11178	0.18114	0.5886	0.3429	0.33119	-0.11625	0.4156	-0.00707	0.39479	-0.06136	-0.11905	0.00755	0.4442
	A	A	223	1.24861	0	0.39558	-0.1622	2.87615	-0.77453	12.0503	7.72931	1.83978	0.61595	0.49799	-0.18293	15.4297	0.93472	0.70635	1.74507	0.34864	0.21102	0.38978	7.55734
	S	A	224	0.55446	0.60664	1.01016	0.66549	0.55971	0.67866	0.64488	0.79778	-0.27348	-0.00357	0.37518	0.5967	0.69307	0.0075	0.04378	0.77084	0.63836	0.07412	0.16669	0.71238
	S	A	225	1.4576	1.26085	2.84534	1.42508	3.79481	1.66744	0.88968	1.15293	6.50511	0.00869	2.35759	1.64004	0.99413	-0.13105	1.47072	-1.52238	-0.053	1.22074	1.51968	0.27217
	P	A	226	2.56939	1.48766	0.74338	0.8964	0.22129	-0.42371	1.12431	1.85358	0.00525	2.14683	1.27996	1.53126	1.23446	1.80492	0.80391	0.37526	0.02045	0.77242	1.15748	1.93644
	Q	A	227	1.31198	0.6814	0.80587	-0.0764	0.27847	-0.28048	-0.16109	-0.1792	-0.80721	0.69428	0.57672	1.18487	-0.15399	1.00779	-0.0063	-0.00382	-0.90597	0.18871	0.63873	0.84433
	D	A	228	2.58877	1.41253	1.52432	0.81092	1.01718	0.62462	1.34638	1.43022	1.01277	1.37696	1.28177	1.91737	1.36556	1.40696	1.09929	-0.04755	0.90216	1.34501	1.69723	1.76931
	L	A	229	4.03292	2.71864	2.82978	-0.01149	2.33232	0.26195	3.97152	9.26174	9.14518	3.09316	3.68135	2.99605	7.47588	3.1562	2.37315	3.70015	2.98769	2.86201	4.57477	3.7129
	R	A	230	3.17973	1.61458	1.92046	0.55451	1.29586	0.57223	0.33622	3.17219	5.34891	2.37805	2.21437	1.94286	0.88498	2.80531	1.01252	4.19247	2.45131	0.83594	-0.1214	2.17122
	L	A	231	1.94897	0.85379	0.84674	-0.00484	0.11326	-0.04523	0.41965	0.8079	3.72101	1.17286	1.41972	1.50437	0.61446	1.47901	0.85144	1.31848	0.80353	0.5165	0.84381	1.41291
	F	A	232	3.84363	2.68384	2.76284	0.76746	1.94281	0.47264	0.00469	1.93217	8.17857	3.77653	3.06937	3.33788	0.61755	2.78803	2.53741	3.33005	2.43164	1.70787	2.29278	2.5324
	Y	A	233	5.72408	3.69618	2.45116	1.02143	1.25746	-0.24484	-0.93089	3.95034	7.42047	4.20724	2.46179	3.7043	-0.02628	4.04664	4.48417	4.74349	4.35811	4.08722	4.30339	2.76845
	E	A	234	1.75159	0.38802	0.52089	-1.06962	-0.23199	-1.10975	-0.61432	-0.03192	4.31098	0.49083	1.72901	0.58153	0.05404	0.56593	0.0275	1.03223	-0.02206	-0.53216	-0.08205	0.85839
	K	A	235	1.13272	0.58753	1.2153	0.02441	0.97622	0.01895	-0.38587	-0.31277	3.74402	0.23937	0.70644	0.38826	-0.31165	0.32844	0.04323	1.03826	0.55015	-0.031	-0.0206	-0.09082
	N	A	236	1.35374	0.89792	0.57589	-0.01988	0.45922	0.48147	0.05712	0.64852	4.51143	0.69207	0.67024	1.24201	0.18871	0.00635	0.84572	1.07805	1.54073	0.23455	-0.37372	-0.17389
	K	A	237	0.79925	0.5377	1.21247	0.57345	0.95256	0.91397	0.87863	1.16942	-0.3659	0.74579	1.15967	0.8365	1.02559	0.97915	0.86415	0.37793	0.33166	0	0.09873	0.88087
	T	A	238	0.4579	0.56764	0.07599	0.00295	-0.06798	0.14548	-0.09061	-0.09771	2.30889	0.38161	-0.00098	0.28511	-0.10416	0.05122	-0.03326	-0.023	0.10912	0.01851	-0.03614	0.17218
	L	A	239	4.53537	3.42963	2.05525	-0.00247	2.1906	3.01832	6.34244	14.2294	4.59795	4.33723	3.01428	2.58105	15.0685	3.38619	3.36436	3.37345	3.65386	6.18413	8.3117	4.87813
	V	A	240	2.23562	0.73145	-0.00044	-0.55317	-0.32122	-0.57434	-0.89421	-0.13387	2.14058	0.50591	0.06986	0.23434	-0.61746	0.28069	0.0455	0.71508	0.03023	-0.38376	-0.1332	-0.15477
	P	A	241	4.19793	2.53583	5.11844	1.78774	3.02619	1.19509	3.93782	15.0528	-0.00201	4.05162	2.91886	2.25799	10.9896	5.03151	2.78506	5.2167	2.94827	6.12145	8.18565	9.2884
	T	A	242	-0.06411	0.21364	0.11288	-0.00213	0.06293	-0.1939	-0.34062	-0.51799	-1.10513	0.25325	0.00325	0.23623	-0.25173	-0.30396	0.53614	-0.506	-0.19749	-0.13132	0.13714	0.15654
	I	A	243	4.73669	3.74387	1.15707	0.47225	-0.00706	0.31038	2.43693	4.4733	3.72115	4.35889	2.87243	2.76025	2.5305	3.61863	3.05042	4.68351	3.9784	3.2176	3.79549	3.95673
	P	A	244	2.82221	2.12566	2.40722	1.27453	1.59317	0.67485	1.24098	1.37852	-0.01957	2.37795	2.67804	2.30636	0.74611	2.24628	1.489	2.34001	2.11977	1.39603	0.41618	2.25624
	R	A	245	-0.03565	-0.07362	0.11175	-0.12714	-0.0091	-0.0911	-0.09783	0.0593	-0.59159	0.11273	0.07982	-0.01088	0.01458	0.06358	-0.11222	-0.07888	-0.23557	0.00603	-0.00936	0.30578
	E	A	246	0.32096	0.34516	0.49544	-0.01626	0.28538	-0.17992	-0.41892	-0.99321	0.04121	0.29529	0.55796	0.16305	-0.33179	0.26557	0.19802	0.09375	-0.00791	0.0408	0.27534	0.34106
	T	A	247	2.86755	0.80604	-0.79308	-0.26009	-0.94015	0.1249	4.37464	4.32126	4.68612	1.38647	-0.00352	0.9853	5.81989	2.54076	3.07512	2.39878	3.36867	2.24423	2.27733	6.37914
	S	A	248	1.2612	1.03406	0.78422	0.64842	-0.43787	-0.44278	1.06878	0.96118	-1.61593	-0.00558	0.74413	0.90964	1.25463	0.22989	0.79042	-2.04701	-0.78602	1.51276	1.55491	1.16747
	A	A	249	0.48973	0	0.20862	-0.42145	-0.1603	-0.81362	-0.54733	-0.84883	-1.67902	0.24474	0.11512	0.36156	-0.4241	-0.24356	-0.88452	-0.98124	-1.42466	-0.28247	-0.00275	0.15445
	P	A	250	2.2691	1.33036	1.08753	0.34738	0.90608	0.43817	0.94065	0.7299	-0.00164	2.07733	1.62981	1.70438	1.03953	1.82323	1.1526	0.7654	-0.0509	0.99293	1.35651	1.70188
	L	A	251	5.76451	4.15016	4.1002	-0.0045	3.86984	-0.00478	1.35519	6.98702	4.19445	4.46393	2.97289	4.05978	4.15062	3.47455	2.70599	5.50141	4.83043	4.88635	6.29022	3.28825
	R	A	252	2.73601	1.4172	1.5941	0.03854	0.69798	-0.0358	0.6977	0.75402	6.1248	1.68392	1.68755	1.86253	0.77301	2.18667	0.90467	2.51256	1.10176	0.659	-0.02706	1.90354
	Q	A	253	1.06189	0.33715	0.80077	0.00573	0.17924	-0.20383	-0.08142	-0.33899	3.88191	-0.2522	0.38649	0.71261	-0.01797	0.17541	-0.01253	-0.51677	-0.35883	0.18691	0.36097	0.25814
	L	A	254	5.57617	3.887	5.24186	-0.04879	3.61829	-0.21899	1.26231	6.14894	10.1608	4.38599	6.32521	3.88749	2.45247	4.53111	3.80478	5.58129	4.73332	3.72967	5.81024	3.34157
	L	A	255	5.37031	3.81455	1.30445	-0.0264	-0.14481	-0.47005	7.31165	10.9759	7.81415	4.28682	3.16545	3.57275	7.99483	3.54166	3.53315	5.42831	4.72692	4.85187	6.56749	6.48328
	L	A	256	2.19248	1.54759	1.66266	-0.00966	0.51258	-0.2648	0.62761	0.36661	4.258	1.62329	1.4969	1.87417	0.99319	1.40261	1.34118	2.57315	1.25906	1.0634	1.35634	1.62937
	A	A	257	1.5485	0	1.22307	-1.10764	0.7666	-1.03504	-0.63389	-0.31288	4.93154	0.48871	0.62136	0.86844	-0.53375	0.16406	0.41561	1.24702	0.80089	-0.5011	-0.0884	-0.30861
	L	A	258	5.68935	3.98629	3.30987	-0.04878	2.95736	-0.16219	3.43834	6.62795	8.28978	4.48958	3.28201	3.93356	8.21449	3.63939	3.98535	6.44408	5.22503	4.36901	5.4903	3.28783
	L	A	259	4.02271	3.59704	3.22819	-0.01205	1.56654	-0.7252	8.89889	22.5583	6.04777	4.09975	4.12951	3.89855	16.212	2.70368	2.35343	5.54774	4.85501	3.87232	8.42855	7.32886
	Q	A	260	1.83071	0.62387	0.54952	0.0034	0.32844	-0.29654	-0.58869	0.10472	6.7898	1.24484	1.36054	0.31172	-0.33045	0.66047	-0.00538	2.1201	1.76929	-0.43598	-0.51355	0.73005
	R	A	261	3.191	2.22189	2.3748	1.10274	1.73345	1.46251	0.71009	2.14383	1.0183	3.23393	3.51017	2.8705	1.39437	3.23439	2.97549	4.02731	3.67906	1.05272	-0.01791	2.62407
	N	A	262	1.34838	0.78577	0.8006	0.25021	0.58873	0.19043	-0.74299	0.49849	1.22911	1.3657	1.41029	0.67268	-0.42463	0.00049	0.30439	0.12931	0.36923	0.632	0.98773	0.73778
	H	A	263	-0.16546	-0.9877	-0.37505	-1.72875	-1.16938	-2.1007	-1.60867	-0.94403	-2.72299	0.03175	0.44033	-0.30226	-1.2404	-0.10759	-0.92848	0.2024	-0.75234	-1.02547	-1.06036	-0.00232
	K	A	264	0.41031	0.12125	0.37119	-0.02946	0.0656	0.01126	0.18944	0.36779	-0.31506	0.48135	0.34401	0.53384	0.06902	0.50301	-0.16673	0.357	-0.5296	-0.0055	0.18204	0.68752
	D	A	265	0.48592	-0.02426	0.35893	-0.56733	-0.14136	-0.44432	-0.60907	-0.16673	-0.4283	-0.11366	-0.07052	0.02417	-0.51849	0.02848	-0.11661	0.00019	-0.24687	-0.79256	-1.18737	0.14578
	R	A	266	6.77354	5.7488	7.12883	3.49508	5.51052	3.25593	13.0411	37.2093	11.508	6.36322	5.82159	5.4944	21.7004	7.42904	4.90759	10.3476	9.22424	4.97489	0	11.5643
	M	A	267	4.85701	2.8241	1.53776	0.18667	1.64525	-0.05297	6.57772	9.907	8.88568	3.53869	4.15561	2.80507	5.73575	4.21817	3.58116	5.41713	4.91386	3.08008	2.80505	7.10754
	D	A	268	2.89226	3.38006	4.87161	3.86444	4.99219	4.1298	2.00101	4.79573	3.03332	2.64192	3.13418	4.62727	2.34609	2.29448	3.87684	-0.30619	1.82204	3.72828	4.23915	4.56216
	F	A	269	4.75079	3.46494	3.38474	1.37831	4.34238	1.29612	-0.02405	1.51651	2.30996	5.04149	3.91366	4.22162	0.08201	4.71477	3.44523	4.94746	3.55753	4.00606	3.30023	3.73685
	D	A	270	0.57672	0.16056	0.56106	-0.01849	-0.04961	-0.61284	0.26129	0.04142	-1.03613	-0.03094	0.04538	0.83948	0.31196	0.73439	0.12095	-0.00493	-0.25339	-0.08846	0.11251	0.33415
	E	A	271	1.11619	0.06397	0.21024	-0.55159	-0.08143	-0.68518	-0.56858	-0.44901	0.40363	-0.18495	-0.61189	0.69457	-0.52333	-0.32095	-0.55167	0.61963	-0.00538	-0.40777	0.05664	0.12984
	F	A	272	7.00675	4.96292	3.54753	2.03197	4.52239	1.46531	-0.01076	0.57575	11.7008	6.7844	5.34789	5.34984	0.74251	5.77368	4.0857	6.80662	5.80989	4.91016	5.61253	3.99186
	F	A	273	4.02198	3.11725	4.50107	2.2632	2.84743	1.14449	-0.04245	1.05771	6.55964	3.68918	3.52168	3.36611	2.19162	3.59936	3.50849	4.26399	3.92179	3.88604	4.235	3.35734
	H	A	274	0.6703	1.35167	1.03147	0.50287	0.38425	0.55606	0.3523	1.01852	4.25829	1.05772	1.16248	1.12629	0.46443	0.30268	0.19148	1.9563	1.59449	0.45778	0.11305	0.00284
	H	A	275	4.25596	2.36086	0.81948	0.73381	0.08413	-0.50937	-1.15498	0.43615	5.6817	2.45691	1.5782	2.13061	0.43502	1.56944	2.82983	2.05616	2.43275	1.61738	1.91024	0.13206
	P	A	276	1.45581	1.64075	1.24305	1.08765	0.90297	0.30784	1.31366	1.47664	-0.00136	1.59802	1.5401	1.21545	1.34885	1.45682	1.14985	1.52874	1.03224	0.79391	0.74489	1.99516
	F	A	277	5.48575	3.5411	3.10461	2.11466	1.82188	0.3146	-0.0092	2.09145	2.96593	5.28597	4.3116	4.16507	-0.08726	4.29561	4.2332	5.76456	4.86983	3.71255	4.14894	3.81586
	L	A	278	4.29245	3.56754	3.54307	-0.06138	2.41135	-0.2417	-0.26605	7.00543	4.35653	3.4539	2.67195	3.2565	2.81788	3.31714	2.5884	4.95509	4.75417	3.00289	3.93161	2.06521
	D	A	279	-0.36531	-0.27736	0.29355	-0.44104	-0.23736	-1.14632	-1.65811	-0.90006	2.24568	-0.85033	-0.86343	-0.28696	-1.2403	0.07442	-0.47019	-0.00381	-0.2357	-1.02822	-0.91948	-0.28151
